# Expanding the synthetic biology toolbox with a library of constitutive and repressible promoters

**DOI:** 10.1101/2022.10.10.511673

**Authors:** Eric J.Y. Yang, Jennifer L. Nemhauser

## Abstract

**Background:** To support the increasingly complex circuits needed for plant synthetic biology applications, additional constitutive promoters are essential. Reusing promoter parts can lead to difficulty in cloning, increased heterogeneity between transformants, transgene silencing and trait instability. Moreover, the utility of such promoters could be increased by introducing target sequences not found elsewhere in the *Arabidopsis thaliana* genome and well-suited for Cas9-associated guide RNAs (gRNAs).

**Methods:** We have developed a pipeline to identify genes that have stable expression across a wide range of *Arabidopsis* tissues at different developmental stages, and have identified a number of promoters that are well expressed in both transient (*Nicotiana benthamiana*) and stable (*Arabidopsis*) transformation assays. We have also introduced two genome-orthogonal gRNA target-sites in a subset of the screened promoters, converting them into NOR logic gates.

**Results:** Of twenty-two promoters identified in our bioinformatic screen, sixteen drove detectable reporter expression in *N. benthamiana*. Only three of these promoters were able to produce visible expression of the RUBY reporter in *Arabidopsis* despite producing RUBY mRNA that could be readily detected by qPCR. We then modified six of these promoters to be repressible, and five of which functioned as NOR gates

**Conclusions:** One of the major bottlenecks for the ambitious engineering projects currently under development in plants is the lack of well-characterized constitutive promoters. The work here begins to fill this gap. It can also form the basis of constructing more complex information processing circuits in the future.
