## Supplemental_Table_2 for "Expanding the synthetic biology toolbox with a library of constitutive and repressible promoters"

AGI	CV	geom_mean	StressCV	TATA	Ypatch	CA	GA	Coreless	CGDB Circadian	Representative Gene Model Name	Gene Description	Gene Model Type	Primary Gene Symbol	All Gene Symbols	UTR_promoter_seq	UTR_terminator_seq
AT1G11060	0.206644595	497.6316315	0.202739488	0	0	0	0	1	N	AT1G11060.1	Encodes one of two redundant proteins (the other is WAPL2) that are involved in prophase removal of cohesion during meiosis. Double mutants with wapl2 exhibit reduced fertility due to defects in meiosis and also some abnormal embryo development in rare cases where embryos are formed.	protein_coding	WINGS APART-LIKE PROTEIN 1 (WAPL1)	ATWAPL1, WAPL1	TTTTGTCAACAAGAAATTACATAGTTTGATACATAATGATTTGTCAAAGCATTTTCAACAGAAAAAAATCAGATACATATTTTACTATTAATTTTATATCTGGTAAATTCTATATTTTACAGTATACAGTACATTACACAATTTCCTGAATCAGTTGAATATAAAATGCTCAAACTAGCATAAATTTAAAACTTTCCAGCATTGGTAATACTCAAAAAAAAAAATCAATAACAAATAAATGTTTAGTTGTAATTCAGACACAACTTGAAACCCCAAAAATCAGACTGTGAAAATTTGTGTGCTCTTTTTAACTTTTAATTGCTAAAGTTAGTTAGTAATTTAAAACATTCTGGTTACTCACTTAGTATTAGTTATTACTGTGGTAACAACAAAATTTA	AAAGGGATCAAAAAGGGCAATTAATTCTTCATTCTCCAATTTCTCTGTACAGCTTCTGCAATAGAAAAGAAAAAAGAACTTGGAATGCTTTGGGGTGATCACTAACTCTGGTGATCGCATTGATGTATGATATAAGATTATAAGGCTGCTATTAGTACGTTAGTTCTCTCTTTTAGAGTTATACTGTTTGTCTCGGCTTAGGTTTTGTTTAGTTGTCCTTTACAGTTTTACTCATACACTCCATTCTTTTTGTAGTTTTCTTGACTAATCCCATATATACAAGTTTGCTCTACCACTTTTTCTTTATAAATCTGTTCCATCGTTATAGTTTATATATAATTGTCATTACGTTATGATATTTCGCAGCATATTACAGTTTTGAAATGTGCATCTATGATC…
AT1G18700	0.186549839	886.1215791	0.476444479	0	0	0	0	1	Y	AT1G18700.5	DNAJ heat shock N-terminal domain-containing protein;(source:Araport11)	protein_coding			ATCATTTGTATTTTATTTAAAAATTATAAAGGTTTTGGCAATTTTATCTGTAAATTCGTAATACTATCTAATATTGTTTGGTAGTCGTCACATATTAATCTTTTTTTTTGTTTTTGTTAAAAATAACATATTAATCTTAAACCATAATTATATTTAATTTTAGAAAAAGAGAGATTTAGTATGCTGTGATCTGATAAGATACGATTTTAACCATAATAAAAGAGTATAATTACTTACTTAATGCTAAGAGTCGATCCCTTTTTTTATTTATTAAGAAAAACGCGGAAAAATAACCGAAGGAGATTTACACTTATCACATCGAGACTCTTTGATCGGAGTTTCCCAAAATCCCCG	TATATTAAGCCTTAGGATTCTTCTGACTTTCTTTTTTTTTGACATTTACGTTTTTTATTTTTTCTTTTCTTTGTGAAAGTCATAGGTTTCAATTTTAAGTTACTAAATAGAGTAATTTACCTTTATCATTTTGAACACTTCAAAATATTCGATCCCCTTTTGCTTATACAGTACCACATTTTAGATTTCCTAAATTGAAAGAAAAAACACAACTTATAAAACTAGCAATAATGCCAATATTTTCCATATATGTTGTATCACTCTTTGTTTATACTTTTATATTATTTGATTATAGACACGAAAGCTCTACAGAAACATCTCAAATCCAAAAAAAATAAAATATATTATATATATGCGTGTGTGTGAAAATTTTTGAGAAAAATTTCTAATTTAAAGAAA…
AT1G54080	0.138365461	3252.13058	0.196132178	1	1	0	1	0	N	AT1G54080.2	oligouridylate-binding protein 1A;(source:Araport11)	protein_coding	OLIGOURIDYLATE-BINDING PROTEIN 1A (UBP1A)	OLIGOURIDYLATE-BINDING PROTEIN 1A (UBP1A)	CCGACGGCGTGAAGTTACCGGAAAACATAGATTACCTTAAAAGTTCTATTACTACTTTCACCTTGGAGGTAGATTTTTCGTTTTCAGTCACATGAATTTGGCAAGAAAAAAAGAAGAAGAAAAACTAACTACTTTAACCATAAACCTATAATATATTTTTTCACACTAAACTATAAATATATAATACCTATTTTACCTTTTATACATAAGTAACAACATCATCACAACTACCACTTTCACTATCATCACCACCACCGTTGTGACCATCATGTTATTACCATCCCTCCATCATCACTACCACTGTCATCAACGCCACACAAAAAAAAAAAACTCATGAAAATTATTGATAATAATCCATAAAAAGAATTTATACTTTTAATATCTAAATTTTACTCAAAT…	TAAACCCTCTTCACTGGCTCTGAGATACCTTTTTCTGTTTCTTTCTTTTTCTTCTTCTTAATTTTATAACTTTCTTGCTTTTTCTAGACCTTCCTTGTTCAAGAGTCTTTATGTATGTGTCTCTTTCATTTAAAGCCGTTGGTTTTATTTATGTATGCAGAGCTTTATGCTCAGTTTGTAACCTATAGGTCTTACTTGGATTGTAAGCCAAGCAATAAGACAACATCAAATAAAAGGGGATTTGGTTTTCTGGGGTTAATGTTGTTTGTGGTTCTGTAATGATAGGTTTGAAACAAAGTAATTTGTCTTTTATAAAAGTTTTATAGTTTCATTTCTCATGTTAGTACTTTATTTTGTCGGAAATCCAGTTTAACTAAGCATCAAGTGTTCTGTCCACGA…
AT1G54390	0.217939042	545.587824	0.352891111	0	0	0	0	1	N	AT1G54390.2	ING2 encodes a member of the Inhibitor of Growth family of nuclear-localized PhD domain containing homeodomain proteins. Binds to H3K4 di or trimethylated DNA.	protein_coding	INHIBITOR OF GROWTH 2 (ING2)	INHIBITOR OF GROWTH 2 (ING2)	GGTGATTGTGATGATGACCCATCTAATTGCTTCTATTTATATAATTTGTTCTGTGCATGCAGTTTCTTCTTGGATCTCCTATGTACTGAATGATTCGTTTATTACCCTTAAAGATTTGCTTTAAAAATTAATTTATTTCACTCTTTCGAGTTTATATAGTTTGTTGTATCTTGTGAAATTGGTGTTTCATCACATGCACATATCTTCGTCTATGTGGTTCCAAATATTCTTTTGTTCTTTTTATTTTACCATGCATTGCTTTATTACTTACACATAATGACAATTTTGCTGGTCATTGATTAGAACATCGTTTTAATATCGAATGGGATGTCGAGTTGAATATTTTGACAACGTTCGTTGGCTGGGTCATGAATGAAGTCAGAATACCATTTCTTTTTC…	GCTCTCCTCCTGCAATTTCCATGCATTCTGTAGCTAATATAATACGTATGGAGATTTGCACGTACTTATGATATTAATTCTCATAGGTGCCACTGGCATCTTCTTTGGCACCTTCCCTTCATGACCAATGCCACCAAACTCATCTTTCTTGTTACCCAACATCTAGCAAGTGCAAGTAGAAGCAAACTTTAGATGGAGAAATCATCATGTTTTGTAAACCTCGGGTTAATTCGTGGAGCATATATTTTGTATATCAATTGTATTTGGGTATTGGTGGGCATTTTCCGTTTTATTCTACTAGTATCGATATTTACATCTGCTTCTTTCTTTCTTTTTTCCCCTCAAACCATGAGCCTTTGTATTGATCAAATGACATGTACAAAGGTTTTGTTCATCAGA…
AT1G60670	0.243686444	345.2249884	0.291583605	0	1	0	0	0	N	AT1G60670.2	hypothetical protein (DUF3755);(source:Araport11)	protein_coding			TGATGTCTCATTTTTGTCTATGCACAAATTCAACTTGATTATTTAGGTATATAAGTAAATAAAAGATTTATCATAAAATTACACATGTAAAAGTTTGAAACAAATTTAATTATTCATAACTCACATAAGACATGTAAAAAAAAACAAAAAAAACAAATGTCACTTAGTGAAATGGATACCAAACTTTATGATTTATAATACCTTGTTGTAATTTAAATATCTGAATTTCCAAAGTGTAGGTGACTGTGTAATTCACAAAAATTGAGTAAAAGTTTAAAAAAATAAGGAGGAACAAACCATCTTTCTTCAAAGAGTGGACTAGACAAAAACAAAAAAGCAAAACCACCACAATGGAATAAAAAGTGGTTCTGTTTCTTAATAGAATAAAAACCATTACAA…	CAATGATCTTGCAAGCAGTTTAGTGACAAGTGCCACACAGGTAAGCAATCTTGCATTTTCTCTGAACGTGGATATTCCTGAATATGTAAGGGATTAAAAACCTCAAATGCTTCCCTTACCAAATTTGCCTCTGTTTCATGAAAAAATGTCTAATCGCTTCAAATCATAGGACTTCCATAACCCCTAAAAATCGGCTTCTAGTATTTTAGGGAACTATGATCTTGTACAAGAACATTGCTTTAAATCTGGTGAATGATGGAAACACAATGTTTGATGGTAAAATATAATTTTTTATCTGTCTGTCTCTCAGCCGAGATCTTATACCATTCCCTCGAGCATCTATCTGAAGCAGGAGCCAAGAAACTGATGGGGGAGGAAACTGGATTTTGACCAATGCTA…
AT1G64550	0.230890152	1595.881204	0.297679588	0	1	0	0	0	Y	AT1G64550.1	Encodes a member of GCN subfamily. Predicted to be involved in stress-associated protein translation control. The mutant is affected in MAMP ((microbe-associated molecular patterns)-induced stomatal closure, but not other MAMP-induced responses in the leaves. Arabidopsis has five ABCF proteins, which are all closely related by sequence to yeast GCN20. None of these five are individually required …	protein_coding	ATP-BINDING CASSETTE F3 (ABCF3)	ATGCN3, GCN3, ABCF3, ATGCN20, SCORD5, GCN20, ATABCF3	TTGGCGAAACAATTAAGAGGTCTAGTTTTGGTAAAATCCAAATTGCTAATCTATCATCTCTCAAACATGTGTTAACAAAAACAAAATTGAGGACTTTTGATTTCACAATGGCCTTGAGCCATGTTAAGAGGGAACAACGTTAACCGGATTAAATCATAATATTTGGTTTGGTTTAGTAAATTAGAAAACGTACTGTATACTCTCTCTGCCTGAGGGAGAAGGTTCCAAATAGCCCTAAAAAGCTTCGCCTTCTCTCCTTGCCTTCATTTCGGGTGTGGAGGAAAGTTATCAAATCAGTTTTTGTGGAATTTTGAATCTCGTCGCTTCTGTGTTGGCT	GCTGCGCCGCATTTCTTGTATTCCCCAAATCCATGTTGCGTTTTTGTTTACCCTCAATACGACACAAGAGTCCTTTATACCTGAGAATTTGGCGACAGTATTTTGCTTTATGTATTAAGGTTGAAACTAAAAAGAAATACTGTAAAATCATACACTTGGTGGAGCACGAAAGGATTCATATCCAATGTGAATCATCCGTAAAATTGTAAACGAGCCAAATTAGAATAAAAGAGCATGTTTCGCAGAAATTTATGGCAACTAAAATTCATTGTACAGGTACAGGAATAGCAAAAAAAGAACATGTAGGCCCAAAGACAAGATTACAAGTTGTGTTTTTTTTTTCCCACATATGTTTAACCGAAAGAAAAACCCAAATCTTCGAATCGAGCACCGTCGAAC…
AT1G64990	0.214650795	824.995576	0.538036833	0	0	0	0	1	N	AT1G64990.1	Encodes a GPCR-type G protein receptor with nine predicted transmembrane domains. The protein binds abscisic acid (ABA) and is predicted to function as an ABA receptor. It has GTP-binding and GTPase activity and binds to ABA more effectively in the presence of GDP. GTG1 binds to GPA1, the alpha subunit of the heterotrimeric G protein. GPA1 (in its GTP-bound state) affects the GTP binding and GTPa…	protein_coding	GPCR-TYPE G PROTEIN 1 (GTG1)	GPCR-TYPE G PROTEIN 1 (GTG1)	AAATGTAGGATTGAAAAGCATAAAAACATTATAAACAAAATAGCTCAAAACTTTTTTTTGTTAAATAATTGTGATATAATAAGAAAAACGTTTTGTAGTTTTTTTAATTTTGAATTATTTTTTCCACATGCATCAAATATAACATACACATGAAAATCAAATATAAATGTATGATAAATATTGTGAATGGTAAAAATAATAGAATCACGTTATGAAAAATGGTATATTATACATCATCGATTGGTGTCTGATAAGTTTGGAGGAAACTTTAGCAATAATACAGGTTTTCTCTATTTATTCATTAGCTAATAGGATTATTTATACAAAAATCATAACTTGATTAGCAAGTTCTTTACATTTATGATAATATTAAATTTTCTATCTAACAATAAGAAAATG…	GTTTCTTATTCAATAATGGTGCCTGAGAGAGTCTTATGATTGTTTGGCCTGACACAACGAAAATCAATTTACTACTAGTAAAGGTGACTTAGTGTATAGCTTACAATTGGCTATTTGTTTGTTTTTGACGCTTATGTGAAAGATTAAACTGATCAGTTCAAAATTTCTTATACCATAAACGTTGAATTATGTTTATTTGTACATTGCTCCTACTGAGGAAGTAATGATACGATGAAGTCAAGAAGATTTTCGATATTTGTATGTTCGACTTATTCCACAGGATCCAGGTTTCTCCATTTGTTATTTATTAACATATACAAATTGTATTATAAAATGCGTTGCGTGAGTAACCTTAGTAAATAAGTAATAACACATTCAGTATTGGATGCTCGTAAAACA…
AT1G71860	0.243062937	1059.689715	0.39184186	0	1	0	0	0	N	AT1G71860.1	Encodes a protein with tyrosine phosphatase activity that is downregulated in response to cold and upregulated in response to salt stress.	protein_coding	PROTEIN TYROSINE PHOSPHATASE 1 (PTP1)	ATPTP1, PTP1	GTGTGTCACTCGAGACTCGGAAGTGAAGAGTTTTTATTATTGGTTATGGGCTTTTAAGTTGGGCGTTTTAGGCCCACTGTAGTTTTTTCTGTGACGTTGCCCATCTTTTTTTTTATAATGATGAGCCCATCTAAAATGTTATTCTACAAAACAATAAAAGAAAGACCAGGATTCCTTTGCTTAAAAGACCAGGGTCCTTTGCTAAAACTATATTATAATGACCAATGAAATCATAATTAATAATGACCAATTAAAATGATGACAAAAAAAAAAAAAACCCAATTAAAATAGTAAATTTATATTATAGTCATCAACTTTAATACTTTGTTGCAAAATAAAAGGAAACAGTCGCATAATAATCCACTAATCACAAACCTTTACCCTTTCTTCTCGGGGCCA…	AGGTACGCAATTTCAACAATCAAATCTGAGTGAGCCATACCTGTTATAATCTATGAATACTCTTATCTTGTCTATCTTTTGATCCAGCTGAAGGGTTCGTCTGCTTAGAGAGGGAAAAAGGCTTCTACCCAACTATATCAATTTCGTAATGTGATTCAAGAAGAAACCCGCGTGAATCTCTACATTCAAGACTTTTCAATTTCTGTAAATTTCCATATCTGATAGGTTTCATTGTTACTTTTGTTGTGGAAATGCTGATTAAAAAGCAAATGAAGTCGCCAATGCGAGATTCTTCAAAGACTATGAATTCGGTTTGATTTGGTTTGAAGTGTAAAAGAACCGAAGATTAATTTAATGGTTTAGACTTAACCGAGTTTCTTTCGAAAATAAATAAATCAG…
AT1G71900	0.252404054	612.8375324	0.369023782	0	1	0	0	0	N	AT1G71900.2	magnesium transporter, putative (DUF803);(source:Araport11)	protein_coding	(ENOR3L4)	(ENOR3L4)	CAATTTTTTTACTGTTTTTTTTGCTTCGGTGAAAGAAAGATCCAACTAGAGAAAATAATCCCAAAACAAAAAATCAACATTCAAAATCTGAGCTCTTTTCTAAAATTAAATTCAAAACATGAACTTATTCTATGTAATTTTTTTTTTTTGTTTTAAAGACATGGCCAATGGGCCTTTCACTCTTGTCAAACCCATTTGAGTCGGGCTTTAGTCATAACTCATTTTAAAGATTAAGGAATATGAGGCCAGTTCTTTTGTCACAATCCTAGTTTAAGCTTGTCTCACTTACCAATTACGTCTCTCAAAAGACAAATTTTAAAAAATCTATAATCTCTACTCTCTAACATGTATATATATATGATAAACTCGTTGGCTATTACAACTTTTAAATCACAAATG…	AAGCTTTTTCGCTCTGTTTTCTGGTCCACTGCGATAACTGCAAACCAGAGAATCAACCTTTTTTCCTTATCTCGACTTATTATGAACATGGACCATGGTTCTGTCTAACACTTACAAATGGTTCAAGAAGATCGAAGAAGGAAAGAGGAGCAGCGAGGATGAGATCATCTTCTCCAATATCGGTAAATATGCTGTGAGTTCAAGCACACGCCATTAGCACACACCCACGCCTAAACCCTTGGTGTGACAGTTAAAATTTTATAAACAAGAGATGGGTTTTGCCTAAATTGGTCTTACAAGCATCTATAACTAAAGGTTTCAATTCAAGATTTGCATTATTTTTTATTGAATCTTCTATTTTTCTTCCTTAGTTGGTTTGAAGCTTTAAACCCTTTGAAA…
AT2G16880	0.251566614	466.049506	0.346557938	0	1	0	0	0	N	AT2G16880.1	Pentatricopeptide repeat (PPR) superfamily protein;(source:Araport11)	protein_coding			TTTAAATAAATATTTTAATACATACGTGTACAGTTTATTTTCATCGACACAAGTTAAGCTAAAACTCGAGTTTGAAAACCAAACTGAGGGAACCATTATTTCTAATTATACAAGTATGTGTCAAACATTAATCAGCTACAAGACAGGATAAATTCGGAAACGAATAGTGTCATCTTTAATGTTAAACAGAAAAAAAAAAATATACATAAAATTCATATTAAGTTACAAGTATATTGGTTGAGTGGAGTTGTCATAACATTAATATTAAGAAAGAACAGTGTCATCTGATAATACTTTATCTGTATATGTAAGTTCAACTGATTCTAGTTTACGTACGAACTTAGTTATCGAGTTGAATTTAGGTAGAGAGTGGAGACACATCGATGATGATAGCAAAAA…	AGGAGAAACTCCTTTTTTGTGGTTTCTTTTTTGTATTTCGATTTTCTCAAAGCATACTTATTACTTGTTACAGAAAGACATTGTAATGTAGTTTTTATGTGATGATGATGATTATTATGTTTAGATTGATTAAAAAATTGTGTATTAACATATCAGGAAACTTTCAAAATGTCGTGTACTCGTACGTATAATATTTTACTGACAACAAAAGAGAGAAAAAAACGATCTGAATTCCTTTTTTGTAATCGGTGACCGGTTCGGAAGGCTGGACCGATCGGGTTACCGAATTTTTTTTATAATTTTGGTGAATTGTTTCCATTTTTGGGTTTAAAACCGAGCCTAACCGTGACAAATTCTCCAAAAACTACCGAAATATATCAAAACTACCAAACATAAACC…
AT2G26780	0.226062259	1188.741437	0.212311505	0	0	0	1	0	Y	AT2G26780.1	ARM repeat superfamily protein;(source:Araport11)	protein_coding			AATTTAGTTTTGTTTAAAAGTTTTTCTGGTTTAGGTAATAAATTGTTGCATAATTTTCAACTCCGGTTGATGTGTGTCGCTGTCGGACTGTTGTTGTCTGAAACTTAAAAATCACAGAGCGGTCACGGGTTCTGTTTCGTGTTTAACTGCCACGATATTCTTTTTAATTGTTTTTTAAAAGGGAAAGTAATCAAAATGATGACACTAATAAGAGTGGTTTGGTGTGAAACTTAGACCTTTCTTACACAAATTTGGTAAAGCCAAAACTTTTTTTGGTCATGGGGATTTATTTTTTTTTACTTTTTATTTTTTTTTTTGTCATAAAGAAATTATAGAATCTTGTTGTGAAAGACGTAAAATATAATGCCCAAACAAAAAAAACGTAAATTGGCGGATAAA…	GCAAGCACAGAGAAGATTTTAGTTTTATGCCTGAAGTTGATATAAATGGGAATTGAATCTCCTACTTTGTATTTGTTTACTTATATACAAGTTCACATTGATATATATATCTTCTAAGTTTTTACTTTTCTTCCCTGATGGTAAAAATTTATTCACGGCTTTTTTAGCCAGTCTATCTACTTCTTACATTCGAGGTTTGTGAGCTGAGCTCGGAAACCCAAATTTCAAAATTGGCCAAACTGCAAATCACGATCAAATCACCATGTATTTAGAAGCTTGACCAGTTCCTTGTGAAGAGATCGTGTGGCTTGCAGTCATTGCGACTACTACGAATCAAGTGTATGATTATTGTAGAGGACCACTGAGCTTGGGACTTCTCTTCCAAGTCGATCGACACTA…
AT2G29080	0.226665535	2415.666751	0.388664078	0	1	0	0	0	N	AT2G29080.1	encodes an FtsH protease that is localized to the mitochondrion	protein_coding	FTSH PROTEASE 3 (ftsh3)	ATFTSH3, ftsh3	TTCCAACTAGCTGTTATTGCTATCATGTTGTGACAGTTGCGTTGAAATATTTGCGTTTGTGTTTGGATCCGAAGCAAACGCCAAATTTGGAATTTGATATTCTCTTTTAACCTCTTGGATCCTAAATGTTCGATTTATCCTTTTACATTTTCTCCGGCATCATTTTCTACAATGCAATAATTCCGGATATTTGTTTGAGATTCCGTTCAGACATATAATGAGCTGAGGTAGACGTAATTGTTTGTACGGAAGCAAAAACGTATTATAATTATTTACTTGTAAGTTTTTAGTTGGTAGTATTAGTAAGTTATACAGAGTTGTAAATAAACTAATAATTCGATTAGACCACCATTATCAATATTGTTGTATGTAACAAACACGGAAGTACATAAATCGTTG…	GAGAAACGTCACTGTTACAACTGTAAATTTGATCAAGTATGCAATAACACAATTCAAAAAAAGCATTCTCTTGTTCTTCAATGTTTTTAGTGACGACGGAATTTGTTAGCAATGAACATTTTTTGTTTTCTAAATTATTGCTTCTAATAAGATTTTTATTTGCTTTTCAGTCTCATTCTTATAGTTTGCGTTTTGTAATAAAGGATTGAATATGATGATGATATTGTTACATCTTCCAATATTTACCAAATACCATCATGTAAGAATGATGGCATCATGTGTCTAAACATCTTAAG
AT2G33730	0.246879126	2201.632608	0.455048145	0	0	0	1	0	Y	AT2G33730.1	Homolog of the DEADbox pre-mRNA splicing factor Prp28 which regulates abundance of miRNA. It plays essential roles in miRNA biogenesis and interacts with the DCL1 complex and positively influences pri-miRNA processing. SMA1 binds the promoter region of genes encoding pri-miRNAs (MIRs) and is required for MIR transcription. It enhances the abundance of the DCL1 protein levels through promoting the…	protein_coding	SMALL1 (SMA1)	SMALL1 (SMA1)	AAAGACAGAATTAGTGTAGTTGGTTTAATCCCTAATGATGAATGAACTGTGTCACACCACACTACTACAAGCGAGTTCTCTAACCCTTGAAATGGGTTTGTAATCTTCACCCAAGAGAAAATCTAACTACTCTACATAATCTCCGCTGAAAAAACACTAATGGGCCTAAAAACAAAATTAGATTTGAATTCGGAATGCAAAAGAAAAACTAATGGGCCTAAAACCCTTGAGAGTTTGCTAGAATTGGGGGGTTTTGGAAAAATGTAGAAAAAGAGAATCCAAGTGAAAAAGAAATCAGAGCGAGAGAAGAAGAGAAGAAAGGTTCTAGGTCTTGTTTGCTTTCCCCTCCTGCTAATCGACCAAGCGAATAATCTCCAGCTAACCACCG	GTCGATAGGCTCTCTGGATTTGTTCTTAACTTTCCCAGTGACGTTTACCTTTTGGGATTGATCTCATGCGTGTGCTTAGTCGCATGTTTTATCTTTAAGATTCGTAGTTTGATAGTGAAGGAAGCAGTAGCAAGTGTAATAGTTGAAACTTGAGTACCTTTTTAAAACGATTTAGTACTGGTCTTGTTCAAGAAAAGTATCTTTGATTCTCTGCCTAATTTTTCCACATATATATCTCCTCTTTGTGTTTTAAATTGAAAATTGATGCTCGAGACGATGCTAAGCAAGAGACAACAATGCAATTTGGTTATGTGGAAAATGACTTCGCGAACTCGACCTTTCCTTTATCCTAAAACACTAAGAGAATGTGAAATATTCTTTTGTAATATCTAATGCCCC…
AT2G43070	0.228445106	1009.879762	0.203922116	0	0	0	0	1	N	AT2G43070.4	SIGNAL PEPTIDE PEPTIDASE-LIKE 3;(source:Araport11)	protein_coding			TAAATTAAGGTACTAATTACAAAGGGAACCAAACAGAAAAAAAAAAACAAATTGTTTTGTAATTAGCTCAAAACGAAATTCAAAGGGAAAAGATTTTAAGTACAAACTGTAAATTTCTTGTAATTTTATATAACCAAGAAGGTGTTTCTCTCCTGAATTATTCGTTTTTCTTGATATTTCTATTGTTAAATAAACAGATAAATCGAGTTCATATAAATTAGTTATCTAAATAATTTAGTTTTTCTTGATAGTTATCAAATGAAGAACATTTAAACCGGCCGGTACGATGACATTTAGAATTTACAATCAAACTCCTCTACTTAACTGTTCTATTTGTTTGTTTGACATACTAGACAAGTCAAAATACATCGTGGGGATCTGAATTCTGCTCAAAATACT…	TAACATGATTCAACAATATTCTAATGATGTGTTATCAATCAAACTGAATTAGCTTTTCCCCAAAACATCGAGCATAGCTTAAGCAGATTTCATATGTGAGAGGTACACAAAAGCTGATGATGTAAGTTCTCTGCAAAGCCAAAGTTAATCGGATACCAAAAGTAATTCAAGACACATCGGAAAGTACTGTATTATATCGTTTTTTTTTCCTTGTTTTGGGGGAGAAGAAAGAAAGGTTCTCTAGTAAGACTCATGACATGTTGTACAGAGTCTATATTAACCTTCTCTTGAATTCAGACTCGTTTTTGTAGAATTTCAAGTATAATGCAAATTCCCTTTTGTTAATCTTTGTGTGTTTTCTTTTTTGGGAAAAATAAGTCTTTGAAAATTCCATAAAAC…
AT3G07160	0.252977233	4165.341219	0.301285246	0	1	0	0	0	N	AT3G07160.2	Encodes GSL10, a member of the Glucan Synthase-Like (GSL) family believed to be involved in the synthesis of the cell wall component callose. GSL10 is required for male gametophyte development and plant growth. Has a role in entry of microspores into mitosis. GSL10 mutation leads to perturbation of microspore division symmetry, irregular callose deposition and failure of generative cell engulfmen…	protein_coding			ACGTTGCGAGAGAGTATTCGGGAAATTAACATCCAATCAAAGTAACGGGTCGGGTCGGGTCGAGAATCAGGATTATGCGTTCAGAACAAAAAAAACGATAACCGGTTTGACTGTTAACCAGAGTTAATCCGGCGATTCAAAAGACGTTTCGGTTCGATTTTTCTTTGACAACGCGGCTAAGCTTTTCATTTCTTTTTTTTTGTTTTGTCAACACGCGGTTAAATTTTTGTTTGTCAGATTCATTTTTTTTCTTGATAAAAAACATCCAGATTCCTTTCTTTGTAATGTTTTAGATTAAAATAAACAAAAAATCCCTAAAAAACGAAAAAGTTTTGAAACTTAGAAAGACGGACATAAGCGAGCTAGCTTCTAAGCTTTCTTCGCTAAATTCTTGGCTAA…	ACTTTTGGAAGCTGTTATGTTTATGTTTTTCATACATTTATTTGTGTTTAGTTTTCCGAGTGTAGCAGTAGTAAATGATGGGAGCCTCTCTGTAGCTTTAGGCATTTTAAGACTTCTGTAACATTTGTCCCCAAAAAAGAAAAGACTTTTGTAAAACATAACCTAGAATCTTTAAGATATTACGTAGAAATGCCTTTGGAAAGAAAGCGATTCAAGGAACAAAGATTAATTTATTCATTAACGGTAAAAGAATAAACCTAATTACTGGATCCAGTCATTAACGCGCATGTTATGTTTGTCGTTGTTGACGAATCCGTGATTTGGATCCTTTGAATGTTTTTGGAAGTATTAGTGGTTAGGGATCAAATAAAGCCCAATTATTCGACAGGCCCATCTAAC…
AT3G08530	0.24312212	6683.386729	0.166151318	1	1	0	0	0	Y	AT3G08530.1	CHC2 heavy chain subunit of clathrin. Involved in vesicle mediated trafficking. Mutants show reduced rates of endocytosis and defects clathrin mediated exocytosis Mutants have increased drought tolerance due to defects in stomatal movement.	protein_coding	CLATHRIN HEAVY CHAIN 2 (CHC2)	ATCHC2, CHC2	AGTGATACTCTATGACATAATATTCCTTCTTCTTTTGGATCAGATTAATTAAGTTTTGTTTCTAATTATTAAGTCATGACACTTCTTCCATTCTTAATTATTAAGTTTTTTTTTTCTTGTATCAAATCTTTAATTATTAAGTTTTTTAAAAAAAATTATTAAAAGTCATGACACTTCTTCCATTCTTAATTATTAAGTTTTTTTCTTGGATCAAATCTTAATTATTAAGTCATTTATTGTTGTTTCACCTAAGGTACCTTCATTTAAAAGCACCAATTAAAATATTTCACGTGTCGTCTCATTAGAAATTCGGATGCTTAGAGCCCAGTAAGGACCGATATGGGCCGGACCTGGTTATAAATGTAAGACTCTAATTGGATCGCTGTTCGTCATTACTTA…	AGCAGACCAGCTTATGCTTTAATATCCGCATTTGGAAAAGTATCAGTAGCGCATAGAGTCGGCCCAATTTGCTAGGGCGGTGTTCATCTGCTAGCTAGCTTATATGTCTGACCAGAATTTGTCTGGGAATAATGTGGATAATAACCTCCTTTCGTTGTAATATTCTGTTGGGTTTAGGTGAGTAATTTTTTTTTAACTTTTTGTCAAAAGCCATTTTTGAGTATATATACTCAACTCTCTTACTCATATGAGTTTTGTAGTTGTACTTTCCTTCAGCATTTCATTCCATTCGACTTTCGATTTATTAAACCGTTGATCAGTTTCACCTTGTTGTTATTCATATATGAAACAATTAATATCGAGAAGGACTAAATAAATCCTTCATGAGAATTTGGTTGA…
AT3G18480	0.235854448	925.8498918	0.211022245	0	0	0	0	1	N	AT3G18480.1	This gene is predicted to encode a protein that functions as a Golgi apparatus structural component, known as a golgin in mammals and yeast. A fluorescently-tagged version of CASP co-localizes with Golgi markers, and this localization appears to require the C-terminal (565?689aa) portion of the protein. The protein is inserted into a membrane in a type II orientation.	protein_coding	CCAAT-DISPLACEMENT PROTEIN ALTERNATIVELY SPLICED PRODUCT (CASP)	AtCASP, CASP	GCTTTAAGAATGGAGGGTGGGTGGGTATATATATGGTTGATGGTGGATCGCTTCGAGAGATCTACAAATGTTTAATTTTTAGTACATTGCACTTTGGGAAAAATCATAAAAGTTGTAAAAAAGAGTAAAAGACTTTTAAAACTAGTACGTTGCACTTTTTGTTAAAAGGAGGAAGGTTTTTTGAAAATTGATTTTTGTTTAAGGAAGGTGAGAGATTTTACTGATTGTGAGAGATTTTAAGCTACTTAAAAGTAATATGTAAACGCGTTTTTGGGATTGGTTTAATCCACACATATATACAAGATACAAAGAATTTAATTTAATGACTAAGAAAATTAAAGAAATTATGAATAAAAAAGAAATATACATCCTAAAAATGCGAAAGTAAAATAAAACAGG…	GCTCTCACCCTAGGGACTTATTCGTTTTTGGTCGTTATGTTCTTTCTTGTCCTTGTAGTGTTCCGTGGGCAATTCTAAAACGGTTGAATATTTGTACAGAGGGATCCAAATCACTCGATACATATATAAAGCCACAGAAAAAACTTCCTTCAGAAAACTGCAGAAATCTAAATAAGATCTGGTTTACTTTTCTTCGAAACATAAATAACCATGAAAAATGCACCAAAACGATAACAAATCCGACAGGAATAATTGTTGCTATCCAAATACAAAATAAAATAAAATGAAAGTCGTTGCTTGATATCTGTTAGGCAACAACA
AT3G52760	0.253028545	300.7975881	0.224787125	0	0	0	1	0	N	AT3G52760.1	Integral membrane Yip1 family protein;(source:Araport11)	protein_coding			TTTGTTGTTCAGTGAGCCTAATAACTTATAAAATTACGATAATTAGTCAGTAGTGAAAACTATTCACAACTCACAAGTGGGGCTATTGACTTGTTTGTGTAGCAAAGGCTGTTCAAAACTACAAACTAATGGGCTGATAAAGCCTTATACGGCCCAAAACATTATTAATTCACTTACCGAAAATGCCCTTATCACATATCACGAAGATACGAACACGAAGAATGCGTAGTAGTCGCCTGTTACTGGAATTATTTTCAATTTCTGAAATCAAATCCGATTGAGAGAAAACACTAACTTCAAATTCGAGATCTGAATTAGGGATTCTAGAGG	TTCCTTGCTTTCGAATATTGATAGATTGTTGAACTTTCCGGTGCCATTACTGAGTAGCTTAATGTGATATCTTATAAGTGTTTGTGGTGAAATAGCTGAGACATTGTAAAGGTTTTTGATAACTTTAGAGGAAGTTGTTATTGATGTGGTTTAAGTAATTGAAGATGATGTTCTAAGATCTCTTACTATTGGAAATCTCGAAACGTTTATGCCATATACATCCTTTTGTGGTTCTGTTTGACAGTTTCTTGACATGAACTGTTCTTTGAATTAGATTTGGTGAGAGTATCAATTGCTCATTTTTAGCGTACATGTGTTGCAGTTGTAGTGTAGATTTTCCGAACGTAGAAGCGAGTCACTAAGATGTTTTGATTAAAGATCTTAGGTTGCTTCAACTAC…
AT3G54610	0.253067296	361.331373	0.214432072	0	0	0	0	1	N	AT3G54610.1	Encodes a histone acetyltransferase that plays a role in the determination of the embryonic root-shoot axis. It is also required to regulate the floral meristem activity by modulating the extent of expression of WUS and AG. In addition, it is involved in stem cuticular wax accumulation by modulating CER3 expression via H3K9/14 acetylation. In other eukaryotes, this protein is recruited to specifi…	protein_coding	HISTONE ACETYLTRANSFERASE OF THE GNAT FAMILY 1 (HAG1)	HAT1, GCN5, BGT, HAG1, HAC3, HAG01	CAGCAAATTGTGTTTCCTTGTTAAATACTAGTAACAGATTCCAAACACATTAAATTTTGTGAAGTTAAATTTAACAACATACTATAAAATAAAACAACACATAAACGGATTAAAGACGTTAATGTTCATCCAAAAAGTATACTGAACTTTTAAATAATTTACCGACGAATTGTACTGTTTATATCCGACCAATATAGTTAATCACATTTTAATCACTGCATAAATTTACTCATAGGAATTACAATTACCGAATTAGTTTCGGTTTAAAATTTGTTGGATCAATAAAACAAAAAAAAAAAAACGATGCCAGAATATTCCGTTCGTCGGCGTAGTCTTTCCCGCCCCCAAATTATCTGAGCAAAAACCCTAGACTCTCGATTTCGTCACGATTTTCTCAAT…	AAGAAGATGGTAGAGGTTATATTAATATCATTTTCTAGATCTTTCATTTTAAGATACTTTCATTGGAACTGGGAATACATGTATACTATTTTAGGCCCATGTATACTGGAGCTTAATTGTTTGTATGTTTTTTTTTCGGATAGGTAAATATTTGATTTAGTTAGATTCAGAATGTTTAAGTTTTTACTTTGTAGGTTAAATTTGTTCTATAAAGCTTATTTCCAACTGTAAAGACACATTTCATTTTACTAAATGTTTCTGATGAAAATCACATAACCAAATTTTGATATCGAACGGGATCACCAGTTTCGGTGGTTTTGATCGGATCAACAATGGTGAAGAGAATGAGCGTCATGGGTCATTTGTGTTTACACGCTTACACTCACGCTTACGCTGCAC…
AT4G13780	0.254755574	2199.597724	0.216346405	0	1	0	0	0	N	AT4G13780.1	methionine-tRNA ligase, putative / methionyl-tRNA synthetase, putative / MetRS;(source:Araport11)	protein_coding			AATCATGAGATTTTTTTTAAAAAAGTTTTTTTTAAACTTTGGTGTTATTATTTAAAAATGTTACTAAAATCATCGTTCTCTGTGTCGAAATCTTTGTGTGAAGTTTAATCATTAAAAAAAAATCTACTAGAGATGAAGTTTTAACGATGAAGAAAATGATATGATTTATCATATTTATAGAGATTTAACATAAATATTCCTATAATTTTGTTTTATACGAAATAAATTATACAAAGAATCTTACCACTAACGAGTGCCTTTAAACACTTCTTTGACATGTTGTCAAATGTTAGCTTGTGATTATAGACATGATTACTCTATTGCAATTTGTAGGTAAATAATTAAACAATTAAATTTGCCTCCACATTTTTCCCTCTCTGACAAGTATACCTTGGAAGA…	AAGCTTACTTGAGCCATAAGCAAACTAATATTCTCCATTTCTATCTTTCTCTGTAAGAGAAACGAAATTCGGAGATTTTCATTTGAAAATTTGATTCTAATTACAAACATGTTCTTGTAAACTTAAAGCTTGGTACAATTGTTGTTATTGATTGATGTTGTGAGAAACATTCAGCTTTTTAAAATTGGGCCCAGACGCAAAGCAACCACACAACTTACGATTTCAAATCTTTTATGGTACTAGTTGAGGTTTTGTGAAGGTTGATGTTTTTCTTAATTTTTTAATATTCTAGTTCTCGTGTTTAAAAATAGTCGCATCATTCTTTTTTTCTGGCGGTTCGTAATTGTGTTCCCTTGTAATACTGTATAGGGTTGTATACAATCGAACGTTTGAAGTGAT…
AT4G16845	0.226351599	641.6521976	0.18149247	0	1	0	0	0	N	AT4G16845.1	The VERNALIZATION2 (VRN2) gene mediates vernalization and encodes a nuclear-localized zinc finger protein with similarity to Polycomb group (PcG) proteins of plants and animals. In wild-type Arabidopsis, vernalization results in the stable reduction of the levels of the floral repressor FLC. In vrn2 mutants, FLC expression is downregulated normally in response to vernalization, but instead of rem…	protein_coding	REDUCED VERNALIZATION RESPONSE 2 (VRN2)	REDUCED VERNALIZATION RESPONSE 2 (VRN2)	AATCAAAATACATATTCAGTAATTTATTTTAAACTCTGACTATTTATGTAAAACACAAATGGAAATCAAAATTGAAGGTCATGAAGATTCTATTCTTAGTGTGAAAAGTATAGATCAATGATTCTTAATTTCTTCATCCTCCACGCATAGATCAATGGTGAATATGGTTTTAAATCCTCTAATACTCACTGTACTGCCATGGTAGAGTTAAAAAAACAATTTTAGAAATATTAGTGGATTAAGGCATTAAGCTGTCCAAGTTGCTTGTATTTTCTTTTCATTTTATTAATTAAAAAAAAAGTTCAACTATTTATTGACTAATAATAATACGTGTTAAATGGTTATCGGTTTAAAATATGGGCCATAGGCCCAGACTTGAAGAAAAACTTGAAACCCAAA…	TTAAATAGGAAACACTCCGGTTTAGATGATACCGATCTATCGGATTGTAACTTATTCTTCTTTCTTAAAAAAATTGTTTAGGAGCAAACAAAGATTTTATTTGTTAGTGTATTCAACTGATTACATTTTTAGTTAAAAAAATGGATTCTCCTTAATAACTAAAGACTGAAAAATAAGATAAGTTTCCTTAATTTTTCTTTTTGACTTGAGAAAAAGCTCCTCTAGACCTCTAGTAAATAGGAGTTATATATTAATCAAGTACATAACATAAAAATATATATATTAAGTGCAAATAGATTGAAAACAAATCAAGAAATTA
AT4G34270	0.197446616	646.4378486	0.259499834	0	0	0	0	1	N	AT4G34270.1	TOR signaling pathway protein; response to high temperature treatment.	protein_coding	TAP42 INTERACTING PROTEIN OF 41 KDA (TIP41)	TAP42 INTERACTING PROTEIN OF 41 KDA (TIP41)	TTCACAATTTTTGTGTTTTTAAAAAACCTATAAATAAATGAGTAGTGCACATAAATTAGTTTTGACCAAAACGGCTCCAACTTTAAATATTAAAAAGATAGTGTGTCTAATTCTATCTGATTCACATTGACGCACACATGTGTTAATAAAATAAAGATACCATTATACAATTTCTGTTTGATACTTATATATGTCAATGTGTCTCAGTATTCTACTACGATATATAATGAAATATGTTTATGCATTAGAGTCTAGAGATTCATGAGGTTTCACCTTTCACTGCTTCCTGATTTTTTTACCACTTTGAATCGTTAATAGTGGCAATGACGACGAATATTTTGTTCATGAGGTGTATCGTGCAAATTAGTTGTGAATTTTTGTGATTGATTCATCTTTTGA…	GCTGTTTATAAAGTTGCAAATTATATCTAAAAGAGCGTACCGATGAGCTTTCTTTACAGCCAAACAAACTACTTACTATTGAATTTGTTAATGTAAGGAGTTACTCCACTGACTTATTGTGGTGGTTTCATATGAACATTCAAACCCTTTTCACGTTGTTCTTACACTCTTATTGTTCCCTACCTTGTTCCCACCATAATTCCCCCTCACTGTTGAATTTCTATAATTAGTGTATACACAATAACGCAGTGACTCGTATGCATAAGTTCAAATGTTGTAGTTATTTAAAAGCCTGCGGCCAATTATCACACTT
AT5G06140	0.131886312	1387.550997	0.458908688	0	0	0	0	1	Y	AT5G06140.1	Homolog of yeast retromer subunit VPS5. Part of a retromer-like protein complex involved in endosome to lysosome protein transport. In roots it co-localizes with the PIN2 auxin efflux carrier. Involved in endocytic sorting of membrane proteins including PIN2, BOR1 and BRI1.	protein_coding	SORTING NEXIN 1 (SNX1)	ATSNX1, SNX1	ATATCGTGAATCCCAATTATTTATGTTTTATGATTTATTTATTTTTTAAACTAGAGATGAAGGTTTTAATGAAAACTACTCTAATATAGCATATTTTTACGAGATTATCCACTAAAAACCGGTTTATTTTGAAAGCATAACTACAAAATACTAGTAGTGTTATTAATTTGATAGTATATTTCATAATCTAGTAGTGAAAAAGTTAAAATTTCCATTTTTCTTTTGTCCCAATCTTAAGTGTCTTATCATTCTAATTTTTGTCAAGAATCTATCTTTAATAATCATATCTAAAACGAACTAATTTATCTAATTTCATCAAATTTTGTTGTTAAATATGACAAAATGAAATTTTGGTTTAAAGTTAAAAAATCTGATAACCTTTCTCTTTTCAAAGGTTAC…	ATCCAAAACTAAACTTACCTGTGTCTGTGTGTGTTCCTTCATGAGAGGGTTTGTGTCTAGAGGCAGTTTGTTTTTGTGAGAAATTCTGGTGTTTTTTTGTCAACTTCAAGTTTAGTTAACTTGGCTTGTTTCCACTTGTAAAGAAGATACATATGCGTCATTATTACTCTCCTAAACGTTCATATAACAATTTTATTTTAGATTACAACTTTCCCAATTCACTAACATGATA
AT5G08440	0.23314402	430.1372672	0.174154425	0	0	0	1	0	N	AT5G08440.3	transmembrane protein;(source:Araport11)	protein_coding			GTTAAAGTAGGATATATAAAATAGTTATTAGAAAGATATATGAGAGAAGAATCGAACTTTAGTAAGATACTATAATTACAGGTTGCCAAAAAAATAAGAAATATAAGTTACTATAATTACAGAAAAAACAAATAATAAAATTTAGTGTAATAATAATGATAAATTATTTAAGACAATAATGAGAAGAAAACAACTTTAATAATTAGAAGAATTGGAACCAAAAGAAAAAATGAGAAACCCAATTCTGAGGTCACAACTCCAGAAGAAAAACTGAGAGAGTTTGCTCGAAGAAGAAGAAGAAGCAAAAGCTTTTTAAAATCCATTTTTATTTTCTTGTATGATTCCAAACTTATCTTCATCATTCTTTCTCAATCATACCATTCTTTCTTAATCTCCAAG…	GAGTTTTTGGTAAATAGTATTGTTGGCTCTTTTGTTTCTTCTCTGGCCTCTCCAGCTTTAGAATATTAGAGATAGTCTTATGAACGATTCAGAGTTATTTATGTAAGGCTTCTGTAGCTGATTAAGAAAAAACTATTCAATCAATTTCAGTATATGAAAAAAAAAATATGAGCAAAAAAAAAAGTAGTAATAAACCAAATCTTTTGTTGATCTGAGTTCCACTTTACATTTCATTACAAATGTCGGTTTTCAGAAGAAGATGAAATGAAATCATTTCTAAAGAGAAGCCATTCTATATTCTAAGTCAACATGTAATTACCAAAATGCCGTCTTTGGCATATGTGATGTTCATTGAACCACATCATACAAAGCTAACAAAGCCCAACATATGTGATGTTC…
AT5G10630	0.2491455	637.9462857	0.478085287	0	0	0	0	1	N	AT5G10630.4	Transcripts of this gene are alternatively spliced to encode either HBS1, a decoding factor translational GTPase, or SKI7, a component of the cytosolic RNA exosome.	protein_coding	SUPER KILLER 7 (SKI7)	SKI7, HBS1	AAAGAAAAAGAAAAAAAGAAGTGAAGTTTGTTTTGAGTACAAAACTACAACTTCAAACATTACCATTATTAACGATCCAAAACATATGTTAATTGTTTATACCAAAACTATTTTCCATCAGATTTTGTCTCTTTGATTTTTCGGATCCTGGCGGAAAAAAAAAGAGAAGATTTTTCGGATCCTGGAAATATCAGATATAGGCCCGTTAAAAGCCCAACAATTTCATTAGTTATTATTTACGGTTTTGTTGTGTGTTTTCCATATTCTTACTCTATCCAACCGAAACCCGAATCCGGATCCAAATCCAGATCCGAAGCCTTCATATCGTCGGCATCAACAGGCGACGAATTACCTCAAACTCAAAGCTAAATTTACAGGCGGAGAAGTTGGATTCGAAGG…	ACATTCTCTGTTGTTGTACGAGTTTTACTTGTTCACTATAAATCAAGTCGTCCCAAGTTTTGTCTGCAATACAGTATCAGGAAATATCCTAAAATAGATCATGCAAAATTCGAATCAAATTTTATTGTGTAATTCAATTTATCCATTTTTTTTTGTGTTTAACACAATAAATCTTTCTTCTTAAAAATAAGTCTTTTTATTTGCAGTAATTCTGTAGACTATGATGAGTTGATGACACTATATAATCTTCGTAAGGTAATAAACTCAGTACAAAAAGAGTGGAGGTCAAAGTTAAGATAAAATCTCTCTACAAGATCAAAGTTAAGACAAGTGATACGAAACATTCTACAATGCAAAACATGAAAACATAATATTTTGTTTTCTGCAATTTCATGCAAA…
AT5G15270	0.252529725	800.8240004	0.69786509	0	0	0	0	1	N	AT5G15270.1	RNA-binding KH domain-containing protein;(source:Araport11)	protein_coding	(ATKH25)	(ATKH25)	CATATATTTTTTGTTTGTTTGTTATATAACATATTACTCCACAAAACAAACACCAACATAATTTTTCTATTATCAAAATATATGTAACGAAGCTAGTTAATCTTATAAAAGTATTTAAACTGAGTAGAGACAGTAGACACAAATGTTAGAAGATAGTAAAAAAAAAAACTGATTGAGTTTTAATATTGTTTCTATATCCAAACTGAACAAAGAAACAAGACAAAATCAAAACAAAAGATGGACACAAATATCAAACATGAACCGGTGACATTGTAAAATGTAGGTTATTTTATTTATAAAAGATGGTAGACATTTTACAATGTCACCAGCTCTAAGAAAACAAGGTTATTTTTTTTAAAAAGAAAAAGAAAAAGAAAAACAAAGTTATTTGATTAAATA…	AAGCTATTGGTGGAGGTGATTAAAAAGGTTAGATTATAATATTGTTTGTTTAAGTCCTTTTAAACTTTAGTATACCTAGCTATATACCCCAAGTTCATGAGATAATCTGATCTGATCTGTCCCAGTGTCAGAATCTGATTCACTGCTTTTTTCCCTTTGTGACCTTTTCCCCATCCCACTAAAACAGTGTGAGATCCTGAAGCCTGAAGCCAACCCACAGCCCACAGTTGAAGCCTTTTCACCAAACAAGATGACAAAGCTGAACCACCAAACTCTACCTAGGAGAACTGATTACATGTGGATGAGATATTTAAGTTTGTTTCAAAACTTTCCATGTCCTCTTGTAACCAAAATACTGCCAAGTTCCTACCCATTAAACCTTATCCAGTTGGCCTTGGC…
AT5G19680	0.25170564	676.8912874	0.169188047	0	0	0	0	1	N	AT5G19680.1	PP1 Regulatory Subunit3. Interacts with members of the Type One Protein Phosphatases (TOPP) family.Facilitates the nuclear localization of TOPP4 which is required for its activity in mediating ABA responses.	protein_coding	PROTEIN PHOSPATASE 1 REGULATORY SUBUNIT 3 (PP1R3)	PROTEIN PHOSPATASE 1 REGULATORY SUBUNIT 3 (PP1R3)	TCTATTTGGTATAACAGAGTGTTCCAAGCAAAGCGTAGATGATGTTACTATGGAGTGCTGATGGTGAAAGTTTAGACCCAATGTGCTTGTTTGTTGTGTGAGTAATGAATAGCTACAAAGTTGACTCTACCTTTGTAAATATTGACTCATAATTTTGTTCTAATTCGACTTGATGTTGGGCCTATTCATAGGTTTTCAGGCCCACCATAACAACCCTACAGGCAACAATGTTACAAGTGTGCCTGAAACGTTGACGTTTAAGTTTAAGAGAACTTCGCTTTAGAGTTTAGACCAGTTCCCCACAAAGCTCGTTGTCGTCATCGCGCGAGCTTGAACCAAAAAAACC	AGATGGATATATTCCTTGTCGTGCTGTTTGTATGAATGTCTGCTTCCTCATCCCATGGGCATGGGCATCGAATTTAGGAAATCAGGTACAACACGGATTCCTCAAAATATACATGTGTCTGCTGTTTATCATAAAGAAGTGCAAATGAGCAAATTAAATCGCTCTCGTCATGGATATTTATTAAAACGTTTTTGAAATTCTAGTGTTCCCTTGCAAGTAAACCAATTCTTGTTTTTGGTCTGTAATAGTATGTGGACTGTGTCTGTAAAAGGGAATCCCCGAGTCTGAAGTTGTCTTTGTTTCAAGTTTCAACCGAGAACACTAACTTGAATACTTTGATCCATATTTTTGACTTTGCCCCTTGCTTTTTTATCTTTATAGTTTCATGTGATTGTTCAG…
AT5G20200	0.258611209	718.3505701	0.239853098	1	1	0	0	0	N	AT5G20200.1	Atypical nuceloporin-like protein.	protein_coding	NUCLEOPORIN 82 (NUP82)	NUCLEOPORIN 82 (NUP82)	AGCAAGAGAGTATAATCCATCTCTTTTGACCAAAAAACTTCAATTGAACTAGACCTATTTTTCATAACACTCTTTTAAGATTTACAAATTAGAGAAATAAATTCCTTTTTTTCTGTTTAAACTTTTAGGTATTTTATAAGGTTTGTTTTAAAATGATAAAATGTATAGGAAAGCAAATGCTGCGACAATCTTTCCTCTGCCTAGGCAACTTACCATCGCCCCTTGACGTTAGACGAATGAAGTTTCCCCATGGTGTGTTTAGCAATTCCTAAGCCGCTTTGATCACTATTTAGTGAGGCTGAAGCGTTACCTTTCTCATTTACAAGCGTGGAACCAAAATCACGCAAACCTAAGACCAAAATGTGTTTGAATATTTAACTACATTTGAAAAAAAAGTTA…	AAGACAAGGACAACGGTCTTTGTTTCTTGTATGTTTTCCAAAAAAATTTCCTTTTTTGTTTTCTCGAATTGTTTTTGCTTCTTTACTTTTGAGAGTAGAATTTTGTGCCTAGATCATGAGTTTTGATTTCTATTCATTTGAGGATTGATTTCTTTATGAATCCGATTTTTATAAAAATAAAAGGTTAATCGAGATTTATAGGTCGAAAATGTCATTTGATTACTTTAAAATAATACTAACTTTTTACGTTTTAAGTATT
AT5G37830	0.256207127	1539.036312	0.257233442	0	1	0	0	0	Y	AT5G37830.1	Encodes a 5-oxoprolinase that acts in the glutathione degradation pathway and in 5-oxoproline metabolism.	protein_coding	OXOPROLINASE 1 (OXP1)	OXOPROLINASE 1 (OXP1)	GAAAGTTCGAGTCAAATTTTTACTACCGCCCATGAGCTATAATTTTAACATGCGTCCACCAATGTCTCAATTAAATATGCTTAAGCTATCCAATCCCAATATATATCATAGTGTAGTAGCTAATTACGCTAACTCAATCCTAATGTATCAAACTTTATTAGGCTAATTAGATCCGGATCCAAAATTCAATCGGATATCCGGATGCGATAGATTCGAATCTGAGTAATAGTAAAAATCAAAATTGGGATATCACGGTTATTGGCCTACTTTCGCGCTAAACCCAATATCCTGATCCGGTCTAATAGATAAACATCGCACATTCACATAGTGGTGGGCTTAAAATACAGATGATGTACCTATCTACTAGGAAATTCGAGAAAAGATGGAATAGGAAAGACG…	ACAATTCATCTCCTCCTCATAAGTCTCTTCTCGAACTTCATTACTCCTTCATTTAACGTATAATCCAAATTAGTTGTTTATGTGTCTTGTTGTTGTTTCGGTGTCTCTTAGCCGGATATTCTTTGGAGGTTTGGCCATTTTCAGTGAAATAAGGATCAGATTCTTGATTCATTAGAAACAAGGTAATAAATTGTCTTGGTGAATAAGTTTTAGTTGTTGTTGTATGTACTTATGTATCACTATTGCTGGTCCAAGACTTTTGGCTGGATTTCATTGATGCCATTGTCGACATTGAAAAGAGATTTGTGTCTGCTATGATCGGTCCAACAAAACTAGTCGTCTGAAGCAACCAAAAAAAAAAGTGGCCCCTTGTATAATTTGTCGTAGTAATGTATTTTT…
AT5G42470	0.213156385	541.7830423	0.779700023	0	0	0	0	1	N	AT5G42470.1	BRCA1-A complex subunit BRE-like protein;(source:Araport11)	protein_coding			GTCTCATATTTCTTCATCACGCACATACTTTTTTTATTTCTTTTATTGTAAAGGGTAAAATCACATGTTCACTATTAACTTACCACTAAAATGCGGTAGTTTTGGATAGATATTGTAGAATGTAGTAGATTTAGAAAGGGTTTTCCAAAATGTGGTAGATTCAACAAAATTTCTTTTTTTTTAAAAAAAAAAATCTACCACATTCGAGAGTTGATACTTTGTTAGCTTTGCTTTGTATTGATAATTTTTTTTTTTTTTTTAATTGATAAAAAGAAAACTAGATATTGACATTCGGATTTCGGATCGGATTTGAATCGAAGTTTTTCGGATTCAGATAATTTGGATGGGAAAGTTTATTATCCATTCGGATTTTATGACTATTCGGTTTGGATGATGTTG…	TGTATCTATTTCGAAAGTTAGTATTGTCCAAATTTTATGTGACACTCCTCTTGCTATGTAAACTGAAATGGATTACTGTTCTGCATTAAGGAGAATACAATTATAAGCAATTTGTCTTGATTTCAACAAGATTTTGCTTGGCTATAGGATTCATTGGCTCTGTTTGCTTTTACATTTACATGTCATAATAGTTTCGAATTTTACACATTTCAGTTGGATGTTAAGAAAAGAGAGGGAATTGATGGGGTTTTGTGGGTTTAAACTTTAAAGTAGTCAAGAATTAAGTCATTGGTTTACTGTTGCTCTATATGTGTAAAATGAAGGCAACTCCAACGGTTCTTAGGTGGAATAGATTA
AT5G48520	0.249213494	525.4918948	0.43349199	0	0	0	0	1	N	AT5G48520.2	Encodes AUGMIN subunit3 (AUG3), a homolog of animal dim gamma-tubulin 3/human augmin-like complex, subunit 3. Plays a critical role in microtubule organization during plant cell division.	protein_coding			TTTCGTTAAAATGTTCAATATTTTAACAAAAACAAAAATGGAATATATTTGTGTTTTGAGTTTTGGTTGTGATGTTTTAAAGTCAAGATAGTAGCATATTTATATGTGCTTTTACTAATGTTACATAGTACTAGTAGTTAATGTTTTATCAAACATATTTTCTTAGAAATCATAGTCAAAGAAACTATAAACTTTAATTTACAGTTTTTAATTTAAAGTATTTCACCCGTTTCACAAAAAGTGTTGTTTAATTTTTTTTTTTTTTTTTTATGTTTTAAATCAAATCTCTGTGATGTAGTTTTTAAAATCAAATCTCTGTTTTATCTATGTGTTTTCAACTTATTAATTAAAAATAAAGTGTAAAAGAAAAATTTAGATGTTTTTATTAATTTGTGTGAA…	GTTCTCACTTCTCACCATAAGTACATAGCACAAGTGATCTCTCTTAGTTTTTTGTCATTTCACTTTGTGATTGTATTATCTAGTGGTTGATTGATTTTACTTACTGCCCATCTTCTATTGTTTCTGAGTTTCGTGGTTTGTTGGGGTTATTTGAGCTTTTCTTCTTTCGTTAGTATTTTCAGTTGTATAATTCTTCTTTTGCCTCTTATTTTTTTGTGTGTTACATTTGTTCTCCTACTTTTGGTTTTAAATTCATCATTCTCAAAAAAATAATTTCCAGTTCAAAAGCAATACAGGTTATTATGAAATGAGGGCAGACAGCCAATTAATACACGAACTATGGTTTTAGTCACTACTATAAGTAGATGAACTATAGAGATGTGTAGATTCATACACCAA…
AT5G59710	0.255507145	793.0905136	0.428597377	0	1	0	0	0	N	AT5G59710.1	Encodes a nuclear-localized NOT (negative on TATA-less) domain-containing protein that interacts with the Agrobacterium VirE2 protein and is required for Agrobacterium-mediated plant transformation. It likely facilitates T-DNA integration into plant chromosomes and may play a role as a transcriptional regulator. The mRNA is cell-to-cell mobile.	protein_coding	VIRE2 INTERACTING PROTEIN 2 (VIP2)	VIP2, NOT2B, AtVIP2	CTTTTTAATCTGTAAAGAAATAGCGATAATTTAACTTTTTCTCTACAACAATACTATATATTTTTCTTGTTAATTATAATTATAATTATAATATCATTTTTGTATGCAATCGTCGGTTCGTCACTCACAGTCACATATGCTAAATCTCAAATATATACTTTCTTTATTCCAAAAAATTAAGGATGGTAGTGGAGGTTGGAAAAAAAGTCAACATATGTAGGTTGTGTAATTTTTTTTAAGGATATACCAAACTTCCGACCATATTTATGAAGAAAGCACGGGACACATGATTTTTTTCGGCATCTGTTCATGCATTATAAATAGATTATCATGAGTTTACTATTCCATGTTCGTTCTGTTGGAAGTTCATTTCAAGTTTTTTTTTTTTTGTCACAATAG…	CGACAAGTAGGTTTGTTCAATTAGTAGCATCTTTACAATGTAAAGCTTTTCTCTTCATTTCTCTTTCTTTCTTTCTTTCATGCAAGTTCTATTGATTAGAAACCAAAACCATGACATATCACATTTTCAATTTTTAACCCCAAGTTTCCCAAAAAGGTAATCACAATTACTTTCCATGGTCATTTCTTCTGGTTCAAGCATGACATGAACAGGCAATAAATAAGTTGAGATTTTGATCACAGTAACTGATACTTGAATCGAATCATTTAGATTTTTTTTTTTTTTAGTTTACTTGTTTAGTAAATATGTTGTCTATGTTTGTCACAAAAACGTGGCTCAGTTCTTGTATATATGGAGACAAAAAAATCCATTAAAAGATTGTTGACATTCTCGGAAATT…
AT5G60160	0.237896525	1189.968109	0.50210931	0	0	0	0	1	N	AT5G60160.1	Vacuolar aspartyl aminopeptidase which also functions as a molecular chaperone.	protein_coding	M18 ASPARTYL AMINOPEPTIDASE2 (DAP1)	M18 ASPARTYL AMINOPEPTIDASE2 (DAP1)	GCCTTTTTTAACCCTCTTAATATTATTTATATATATGATTTTGTCTGCCAGATCCACGTTGCTGTCTTGTTAAAAAAAAAAAAAAAAGGGTTTCTAGAATTTATTACCCTTCGATTTCTAATTTTATTACCACTTAGTCCGGTTCGGTTTTGATTGGTTTAATGGTGTTTGAATGTGTTACTACCGAAATTACCCAACCACATAAAATCTTCTAGTTTTGGGAATTCTTATGTTATTACCAAAATTATCCAACCACATATAAGGAAGGGTATTTATAGTATATGACTACAAAATTTATTTGAAAGTTTTTAAAATGAACAAATTTTTAAATAGTGCGTTAATTCAAAATTTCAAATGAAACAAATTTTTGTATAATAATTTATTGAAAGTTTTTACATA…	GAGATTCTTAAATCTTACTGCTGTTTAAGTTGGAACTGAAAAGATCCTTTGTTAGGAAAAACTACATTAATAAAAGGATTTATAGCCATGTTATGTGTTGCCTGCGGTTACCATCAATTCACCCTCCCGAATATTCATCAACTTATTACTTAAGCGATTCATTTAATTGAGTGGTTTATCTCAATTATCTTGAAATGAAGAAGATCAAAAGACATATATATGATACTTTTGTTAGAGCTTCGAAAAAGACAAAGACAGAAAGATAACAACTAGCAATGCGGTTTCAGGCAAATCCGTCATGGTCCATGATGATGAACTAGCCTGATCTGGCTCTTAACAAATCTCAATTTTGG
