## Supplemental_Table4_PrimerList for "Expanding the synthetic biology toolbox with a library of constitutive and repressible promoters"

### Sheet: Primers for Promoter Terminator
Gene	Promoter+UTR		UTR+Terminator
	F	R	F	R
AT5G06140	TTGAAGACAAGGAGatatcgtgaatcccaattatttatg	TTGAAGACAACATTgagacaacaacgagaatcaaccccg	TTGAAGACAAGCTTatccaaaactaaacttacctg	TTGAAGACAAAGCGgtatcatgttagtgaattggg
AT1G54080	TTGAAGACAAGGAGttaatatctaaattttactcaaatc	TTGAAGACAACATTtttttgtgtttctttctcactgcg	TTGAAGACAAGCTTtaaaccctcttcactggctctgag	TTGAAGACAAAGCGctgcatggcaaaggacactcgtggac
AT1G18700	TTGAAGACAAGGAGttttattttgtttatttcacaatatgtgttcc	TTGAAGACAACATTcggggattttgggaaactcc	TTGAAGACAAGCTTtatattaagccttaggattcttctg	TTGAAGACAAAGCGctaatgggtctgaatctttttcctttatac
AT4G34270	TTGAAGACAAGGAGttcacaatttttgtgtttttaaaaaacc	TTGAAGACAACATTctgaatcgccggctaatattggc	TTGAAGACAAGCTTgctgtttataaagttgcaaattatatc	TTGAAGACAAAGCGaaagtgtgataattggccgcaggc
AT5G42470	TTGAAGACAAGGAGtctcatatttcttcatcacgcacatac	TTGAAGACAACATTgggaaggatctctgttgggag	TTGAAGACAAGCTTtgtatctatttcgaaagttagtattgtcc	TTGAAGACAAAGCGataatctattccacctaagaaccg
AT1G64990	TTGAAGACAAGGAGaaatgtaggattgaaaagc	TTGAAGACAACATTcgtcgccaaattccagatctctc	TTGAAGACAAGCTTgtttcttattcaataatggtgcc	TTGAAGACAAAGCGgtttccacatcgacttgtaatatgg
AT1G54390	TTGAAGACAAGGAGggtgattgtgatgatgacccatctaattgc	TTGAAGACAACATTctttgatctctgatgaactggatttg	TTGAAGACAAGCTTgctctcctcctgcaatttccatgcattc	TTGAAGACAAAGCGgtttactagtcccaaacacagcattgcc
AT2G26780	TTGAAGACAAGGAGaatttagttttgtttaaaag	TTGAAGACAACATTagctaatctcagaaatttgttg	TTGAAGACAAGCTTgcaagcacagagaagattttag	TTGAAGACAAAGCGgacctaagtatcacaccataattaatc
AT4G16845	TTGAAGACAAGGAGaatcaaaatacatattcagtaatttattttaaac	TTGAAGACAACATTtcttgttcaaatacaatcaac	TTGAAGACAAGCTTttaaataggaaacactccggtttag	TTGAAGACAAAGCGttaatttcttgatttgttttcaatctatttgc
AT2G29080	TTGAAGACAAGGAGttccaactagctgttattgctatcatg	TTGAAGACAACATTacaaaatcacaaagaacaaaactaagttcg	TTGAAGACAAGCTTgagaaacgtcactgttacaactg	TTGAAGACAAAGCGgcttaagatgtttagacacatg
AT2G43070	TTGAAGACAAGGAGtaaattaaggtactaattacaaaggg	TTGAAGACAACATTgacgcaatcgactgagcaaatcgg	TTGAAGACAAGCTTtaacatgattcaacaatattctaatgatg	TTGAAGACAAAGCGatgtttttgagaaaatatatgataaatctaataatt
AT1G64550	TTGAAGACAAGGAGttggcgaaacaattaagaggtc	TTGAAGACAACATTagccaacacagaagcgacgagattc	TTGAAGACAAGCTTgctgcgccgcatttcttgtattcc	TTGAAGACAAAGCGgcctgaagagtcttgtagttc
AT3G18480	TTGAAGACAAGGAGgctttaagaatggagggtggg	TTGAAGACAACATTtgtactcgtattcggatcccgatc	TTGAAGACAAGCTTgctctcaccctagggacttattcg	TTGAAGACAAAGCGgtgttgttgcctaacagatatc
AT5G60160	TTGAAGACAAGGAGgccttttttaaccctcttaata	TTGAAGACAACATTggctggatctcttaacttgag	TTGAAGACAAGCTTgagattcttaaatcttactgctg	TTGAAGACAAAGCGaccaaaattgagatttgttaagag
AT1G71860	TTGAAGACAAGGAGgtgtgtcactcgagactcggaag	TTGAAGACAACATTgaccgattgacggcgggatc	TTGAAGACAAGCTTaggtacgcaatttcaacaatc	TTGAAGACAAAGCGcaacgatgactcgggacattttac
AT3G08530	TTGAAGACAAGGAGagtgatactctatgacataatattcc	TTGAAGACAACATTgtttgacctcagatcacagcaag	TTGAAGACAAGCTTagcagaccagcttatgctttaatatcc	TTGAAGACAAAGCGctatccagaacgttttcttag
AT2G33730	TTGAAGACAAGGAGaaagacagaattagtgtagttgg	TTGAAGACAACATTcggtggttagctggagattattcgc	TTGAAGACAAGCTTgtcgataggctctctggatttg	TTGAAGACAAAGCGaagtaaaagtagttgagttatttgttacaaaccc
AT5G10630	TTGAAGACAAGGAGaaagaaaaagaaaaaaagaagtgaagtttgttttg	TTGAAGACAACATTcgtttgtttctgcgcacaag	TTGAAGACAAGCTTacattctctgttgttgtacgag	TTGAAGACAAAGCGactgagttatattatacgggaatactaac
AT1G71900	TTGAAGACAAGGAGcaatttttttactgttttttttgcttcggtg	TTGAAGACAACATTtctcaagccaattcgaaatctttttcc	TTGAAGACAAGCTTaagctttttcgctctgttttctgg	TTGAAGACAAAGCGtttgggatcttttttctttcgttac
AT3G07160	TTGAAGACAAGGAGacgttgcgagagagtattcgggaaattaac	TTGAAGACAACATTtttctacaaacaaaaaacatcaaagtactcagcagcttaaac	TTGAAGACAAGCTTacttttggaagctgttatgtttatgtttttc	TTGAAGACAAAGCGtagtaatatgttgctctctgcccc	***
AT4G13780	TTGAAGACAAGGAGaatcatgagattttttttaaaaaagttttttttaaactttgg	TTGAAGACAACATTggcgaaaacaacaagaccac	TTGAAGACAAGCTTaagcttacttgagccataagcaaac	TTGAAGACAAAGCGagtaagagtttttcaaaaatcaacttgctgg
AT5G37830	TTGAAGACAAGGAGgaaagttcgagtcaaatttttactaccgc	TTGAAGACAACATTctcactctctctgcataacccaac	TTGAAGACAAGCTTacaattcatctcctcctcataagtctc	TTGAAGACAAAGCGtgagtttattgaaggtcatattttttgataaatataatgg
The list contains primers used to clone the "Promoter+UTR" and "UTR+Terminator" regions. The primers contains overhangs with BbsI cutsites for insertion into a MoClo lvl0 vector. The overhangs are capitalized.
***	The terminator region accidentally included portion of the next gene. The portion was removed with Q5_mutagenesis using CGCTTGAGACCACGAAGT and TGGAATTAGGTCCCCAATTTTG

### Sheet: Primers for gRNA sites
Gene	Short Fragment		Long Fragment
	F	R	F	R
AT1G64550(E,A)	TCTCAAGCTAGACTCTAGTGAGGagccatgttaagagggaacaacgttaacc	CCTTTGCAGTTAATCACCTTTGCtaatttactaaaccaaaccaaatattatgatttaatc	GCAAAGGTGATTAACTGCAAAGGtgcctgagggagaaggttccaaatagc	CCTCACTAGAGTCTAGCTTGAGAtcctcaattttgtttttgttaacacatgtttgagag
AT2G26780(A,B)	GCAAAGGTGATTAACTGCAAAGGacacaagtggtgggttattttctctgac	CCACCAATACTCTTTTCCCCTTTcaacttcttgttttcagcaattttattgtttggcc	AAAGGGGAAAAGAGTATTGGTGGagaaaaatggcaaatgcgggctagg	CCTTTGCAGTTAATCACCTTTGCagtagacttcaatgatatttatggcaatgattgag
AT2G29080(D,C)	ACCCTGGCGGAGCTGATGGGTGGatgctacggctacctcttcacttttattttc	CCCATGGGTTGGCCAGCCTTGCCaaccagtgtttggttcataggcctaattttac	GGCAAGGCTGGCCAACCCATGGGtggattcggacattatttagaacaaaaccgg	CCACCCATCAGCTCCGCCAGGGTatgaaccaatattaactaaaaaggacactaaccatc
AT3G08530(H,I)	CTTTACGTATAGGTTTAGAGTGGtgacacttcttccattcttaattattaag	CCACGACTCTGTCAACTGACTTCcatccgaatttctaatgagacgac	GAAGTCAGTTGACAGAGTCGTGGatgggccggacctggttataaatg	CCACTCTAAACCTATACGTAAAGaaaacttaataattaaagatttgatacaag
AT3G18480(F,G)	CATTGCCATACACCTTGAGGTGGatactgggcctatgaatggcgc	CCAGACATGGAGCAAGTTACCACaacgtaaggtccaaaagatatagaataaccaatgg	GTGGTAACTTGCTCCATGTCTGGctcataacaaaaaaataaataagaattacgcttctac	CCACCTCAAGGTGTATGGCAATGtttattgcacatctaagttgaaaacatttgtc
AT5G37830(B,E)	AAAGGGGAAAAGAGTATTGGTGGttataggagatttcatcatataatctaattatattaa	CCTCACTAGAGTCTAGCTTGAGAtatataaatttattgtttatttactttttaattaata	TCTCAAGCTAGACTCTAGTGAGGataattcgttattcaaaatcgaatatcccgatccg	CCACCAATACTCTTTTCCCCTTTtaaaacagatgtgtatatccatattacgaaactttac
gRNA target-sites are introduced using primers with the target-sites as overhangs. Overhangs are capitalized.
MoClo level0 plasmids containing the native version of the promtoers were used as templates.
The PCR generates a short fragment containing the sequence between the two target-sties, and a long fragment containing the rest of the backbone. The two pieces are assembled using Gibson assembly.
