## Supplemental_Table5_PlasmidList for "Expanding the synthetic biology toolbox with a library of constitutive and repressible promoters"

### Sheet: Level0
Gene	Promoter+UTR	UTR+Terminator
AT5G06140	pich41295pro5u-pat5g06140.gb	pich412763uter-tat5g06140.gb
AT1G54080	pich41295pro5u-pat1g54080.gb	pich412763uter-tat1g54080.gb
AT1G18700	pich41295pro5u-pat1g18700.gb	pich412763uter-tat1g18700.gb
AT4G34270	pich41295pro5u-pat4g34270.gb	pich412763uter-tat4g34270.gb
AT5G42470	pich41295pro5u-pat5g42470.gb	pich412763uter-tat5g42470.gb
AT1G64990	pich41295pro5u-pat1g64990.gb	pich412763uter-tat1g64990.gb
AT1G54390	pich41295pro5u-pat1g54390.gb	pich412763uter-tat1g54390.gb
AT2G26780	pich41295pro5u-pat2g26780.gb	pich412763uter-tat2g26780.gb
AT4G16845	pich41295pro5u-pat4g16845.gb	pich412763uter-tat4g16845.gb
AT2G29080	pich41295pro5u-pat2g29080.gb	pich412763uter-tat2g29080.gb
AT2G43070	pich41295pro5u-pat2g43070.gb	pich412763uter-tat2g43070.gb
AT1G64550	pich41295pro5u-pat1g64550.gb	pich412763uter-tat1g64550.gb
AT3G18480	pich41295pro5u-pat3g18480.gb	pich412763uter-tat3g18480.gb
AT5G60160	pich41295pro5u-pat5g60160.gb	pich412763uter-tat5g60160.gb
AT1G71860	pich41295pro5u-pat1g71860.gb	pich412763uter-tat1g71860.gb
AT3G08530	pich41295pro5u-pat3g08530.gb	pich412763uter-tat3g08530.gb
AT2G33730	pich41295pro5u-pat2g33730.gb	pich412763uter-tat2g33730.gb
AT5G10630	pich41295pro5u-pat5g10630.gb	pich412763uter-tat5g10630.gb
AT1G71900	pich41295pro5u-pat1g71900.gb	pich412763uter-tat1g71900.gb
AT3G07160	pich41295pro5u-pat3g07160.gb	pich412763uter-tat3g07160.gb
AT4G13780	pich41295pro5u-pat4g13780.gb	pich412763uter-tat4g13780.gb
AT5G37830	pich41295pro5u-pat5g37830.gb	pich412763uter-tat5g37830.gb
AT1G64550(E,A)	pich41295pro5u-pat1g64550ea.gb
AT2G26780(A,B)	pich41295pro5u-pat2g26780ab.gb
AT2G29080(D,C)	pich41295pro5u-pat2g29080dc.gb
AT3G08530(H,I)	pich41295pro5u-pat3g08530hi.gb
AT3G18480(F,G)	pich41295pro5u-pat3g18480fg.gb
AT5G37830(B,E)	pich41295pro5u-pat5g37830be.gb
Plasmid maps are also annoated with predicted trascription factor motifs from PlantRegMap (Tian et al. 2019)

### Sheet: Level1
Gene	YFP
AT5G06140	pich47732lvl1-pat5g06140yfp-tat5g06140.gb
AT1G54080	pich47732lvl1-pat1g54080yfp-tat1g54080.gb
AT1G18700	pich47732lvl1-pat1g18700yfp-tat1g18700.gb
AT4G34270	pich47732lvl1-pat4g34270yfp-tat4g34270.gb
AT5G42470	pich47732lvl1-pat5g42470yfp-tat5g42470.gb
AT1G64990	pich47732lvl1-pat1g64990yfp-tat1g64990.gb
AT1G54390	pich47732lvl1-pat1g54390yfp-tat1g54390.gb
AT2G26780	pich47732lvl1-pat2g26780yfp-tat2g26780.gb
AT4G16845	pich47732lvl1-pat4g16845yfp-tat4g16845.gb
AT2G29080	pich47732lvl1-pat2g29080yfp-tat2g29080.gb
AT2G43070	pich47732lvl1-pat2g43070yfp-tat2g43070.gb
AT1G64550	pich47732lvl1-pat1g64550yfp-tat1g64550.gb
AT3G18480	pich47732lvl1-pat3g18480yfp-tat3g18480.gb
AT5G60160	pich47732lvl1-pat5g60160yfp-tat5g60160.gb
AT1G71860	pich47732lvl1-pat1g71860yfp-tat1g71860.gb
AT3G08530	pich47732lvl1-pat3g08530yfp-tat3g08530.gb
AT2G33730	pich47732lvl1-pat2g33730yfp-tat2g33730.gb
AT5G10630	pich47732lvl1-pat5g10630yfp-tat5g10630.gb
AT1G71900	pich47732lvl1-pat1g71900yfp-tat1g71900.gb
AT3G07160	pich47732lvl1-pat3g07160yfp-tat3g07160.gb
AT4G13780	pich47732lvl1-pat4g13780yfp-tat4g13780.gb
AT5G37830	pich47732lvl1-pat5g37830yfp-tat5g37830.gb
AT1G64550(E,A)	pich47732lvl1-pat1g64550eayfp-tat1g64550.gb
AT2G26780(A,B)	pich47732lvl1-pat2g26780abyfp-tat2g26780.gb
AT2G29080(D,C)	pich47732lvl1-pat2g29080dcyfp-tat2g29080.gb
AT3G08530(H,I)	pich47732lvl1-pat3g08530hiyfp-tat3g08530.gb
AT3G18480(F,G)	pich47732lvl1-pat3g18480fgyfp-tat3g18480.gb
AT5G37830(B,E)	pich47732lvl1-pat5g37830beyfp-tat5g37830.gb

### Sheet: Level2
Gene	YFP;mTURQ	RUBY
AT5G06140	pagm4673-pat5g06140nls-yfp-ubq10nls-mturq-basta.gb	pich86966-06140ruby.gb
AT1G54080	pagm4673-pat1g54080nls-yfp-ubq10nls-mturq-basta.gb	pich86966-54080ruby.gb
AT1G18700	pagm4673-pat1g18700nls-yfp-ubq10nls-mturq-basta.gb	pich86966-18700ruby.gb
AT4G34270	pagm4673-pat4g34270nls-yfp-ubq10nls-mturq-basta.gb
AT5G42470	pagm4673-pat5g42470nls-yfp-ubq10nls-mturq-basta.gb
AT1G64990	pagm4673-pat1g64990nls-yfp-ubq10nls-mturq-basta.gb	pich86966-64990ruby.gb
AT1G54390	pagm4673-pat1g54390nls-yfp-ubq10nls-mturq-basta.gb	pich86966-54390ruby.gb
AT2G26780	pagm4673-pat2g26780nls-yfp-ubq10nls-mturq-basta.gb	pich86966-26780ruby.gb
AT4G16845	pagm4673-pat4g16845nls-yfp-ubq10nls-mturq-basta.gb
AT2G29080	pagm4673-pat2g29080nls-yfp-ubq10nls-mturq-basta.gb	pich86966-29080ruby.gb
AT2G43070	pagm4673-pat2g43070nls-yfp-ubq10nls-mturq-basta.gb
AT1G64550	pagm4673-pat1g64550nls-yfp-ubq10nls-mturq-basta.gb	pich86966-64550ruby.gb
AT3G18480	pagm4673-pat3g18480nls-yfp-ubq10nls-mturq-basta.gb
AT5G60160	pagm4673-pat5g60160nls-yfp-ubq10nls-mturq-basta.gb
AT1G71860	pagm4673-pat1g71860nls-yfp-ubq10nls-mturq-basta.gb	pich86966-71860ruby.gb
AT3G08530	pagm4673-pat3g08530nls-yfp-ubq10nls-mturq-basta.gb	pich86966-08530ruby.gb
AT2G33730	pagm4673-pat2g33730nls-yfp-ubq10nls-mturq-basta.gb	pich86966-33730ruby.gb
AT5G10630	pagm4673-pat5g10630nls-yfp-ubq10nls-mturq-basta.gb
AT1G71900	pagm4673-pat1g71900nls-yfp-ubq10nls-mturq-basta.gb
AT3G07160	pagm4673-pat3g07160nls-yfp-ubq10nls-mturq-basta.gb
AT4G13780	pagm4673-pat4g13780nls-yfp-ubq10nls-mturq-basta.gb
AT5G37830	pagm4673-pat5g37830nls-yfp-ubq10nls-mturq-basta.gb	pich86966-37830ruby.gb
AT1G64550(E,A)	pagm4723-pat1g64550eanls_yfp-ubq10mturq-basta.gb
AT2G26780(A,B)	pagm4723-pat2g26780abnls_yfp-ubq10mturq-basta.gb
AT2G29080(D,C)	pagm4723-pat2g29080dcnls_yfp-ubq10mturq-basta.gb
AT3G08530(H,I)	pagm4723-pat3g08530hinls-yfp-ubq10nls-mturq-hyg.gb
AT3G18480(F,G)	pagm4723-pat3g18480fgnls-yfp-ubq10nls-mturq-hyg.gb
AT5G37830(B,E)	pagm4723-pat5g37830benls-yfp-ubq10nls-mturq-hyg.gb

### Sheet: Others
Construct	GeneBank
dCas9_TPL Repressor	p2301y-tdtomato-dcas9_degrondead_tpln188.gb
SelfCleaving gRNA_A	pich86988-35sselfcleaving_a.gb
SelfCleaving gRNA_B	pich86988-35sselfcleaving_b.gb
SelfCleaving gRNA_C	pich86988-35sselfcleaving_c.gb
SelfCleaving gRNA_D	pich86988-35sselfcleaving_d.gb
SelfCleaving gRNA_E	pich86988-35sselfcleaving_e.gb
SelfCleaving gRNA_F	pich86988-35sselfcleaving_f.gb
SelfCleaving gRNA_G	pich86988-35sselfcleaving_g.gb
SelfCleaving gRNA_H	pich86988-35sselfcleaving_h.gb
SelfCleaving gRNA_I	pich86988-35sselfcleaving_i.gb
