## Supplemental_Data1_Codes for "Expanding the synthetic biology toolbox with a library of constitutive and repressible promoters": Final_Candidates.csv

AGI	CV	geom_mean	StressCV	TATA	Ypatch	CA	GA	Coreless	exclusive_core_type	strand	UTR5_start	UTR5_end	UTR5_length	UTR3_start	UTR3_end	UTR3_length	right_gene_start	UTR_terminator	left_gene_end	UTR_promoter	promoter_start	promoter_end	promoter_length	UTR_promoter_seq	UTR_terminator_seq	Promoter_seq
AT1G11060	0.206644595447668	497.631631456893	0.202739488373209	0	0	0	0	1	Coreless	+	3684567	3684567	0	3689537	3689891	355	3690011	473	3684168	398	3684169	3684566	398	TTTTGTCAACAAGAAATTACATAGTTTGATACATAATGATTTGTCAAAGCATTTTCAACAGAAAAAAATCAGATACATATTTTACTATTAATTTTATATCTGGTAAATTCTATATTTTACAGTATACAGTACATTACACAATTTCCTGAATCAGTTGAATATAAAATGCTCAAACTAGCATAAATTTAAAACTTTCCAGCATTGGTAATACTCAAAAAAAAAAATCAATAACAAATAAATGTTTAGTTGTAATTCAGACACAACTTGAAACCCCAAAAATCAGACTGTGAAAATTTGTGTGCTCTTTTTAACTTTTAATTGCTAAAGTTAGTTAGTAATTTAAAACATTCTGGTTACTCACTTAGTATTAGTTATTACTGTGGTAACAACAAAATTTA	AAAGGGATCAAAAAGGGCAATTAATTCTTCATTCTCCAATTTCTCTGTACAGCTTCTGCAATAGAAAAGAAAAAAGAACTTGGAATGCTTTGGGGTGATCACTAACTCTGGTGATCGCATTGATGTATGATATAAGATTATAAGGCTGCTATTAGTACGTTAGTTCTCTCTTTTAGAGTTATACTGTTTGTCTCGGCTTAGGTTTTGTTTAGTTGTCCTTTACAGTTTTACTCATACACTCCATTCTTTTTGTAGTTTTCTTGACTAATCCCATATATACAAGTTTGCTCTACCACTTTTTCTTTATAAATCTGTTCCATCGTTATAGTTTATATATAATTGTCATTACGTTATGATATTTCGCAGCATATTACAGTTTTGAAATGTGCATCTATGATC…	TTTTGTCAACAAGAAATTACATAGTTTGATACATAATGATTTGTCAAAGCATTTTCAACAGAAAAAAATCAGATACATATTTTACTATTAATTTTATATCTGGTAAATTCTATATTTTACAGTATACAGTACATTACACAATTTCCTGAATCAGTTGAATATAAAATGCTCAAACTAGCATAAATTTAAAACTTTCCAGCATTGGTAATACTCAAAAAAAAAAATCAATAACAAATAAATGTTTAGTTGTAATTCAGACACAACTTGAAACCCCAAAAATCAGACTGTGAAAATTTGTGTGCTCTTTTTAACTTTTAATTGCTAAAGTTAGTTAGTAATTTAAAACATTCTGGTTACTCACTTAGTATTAGTTATTACTGTGGTAACAACAAAATTTA
AT1G18700	0.186549839336076	886.121579119173	0.476444479359294	0	0	0	0	1	Coreless	+	6437501	6437589	89	6443046	6443638	593	6450584	7537	6437235	354	6437236	6437500	265	ATCATTTGTATTTTATTTAAAAATTATAAAGGTTTTGGCAATTTTATCTGTAAATTCGTAATACTATCTAATATTGTTTGGTAGTCGTCACATATTAATCTTTTTTTTTGTTTTTGTTAAAAATAACATATTAATCTTAAACCATAATTATATTTAATTTTAGAAAAAGAGAGATTTAGTATGCTGTGATCTGATAAGATACGATTTTAACCATAATAAAAGAGTATAATTACTTACTTAATGCTAAGAGTCGATCCCTTTTTTTATTTATTAAGAAAAACGCGGAAAAATAACCGAAGGAGATTTACACTTATCACATCGAGACTCTTTGATCGGAGTTTCCCAAAATCCCCG	TATATTAAGCCTTAGGATTCTTCTGACTTTCTTTTTTTTTGACATTTACGTTTTTTATTTTTTCTTTTCTTTGTGAAAGTCATAGGTTTCAATTTTAAGTTACTAAATAGAGTAATTTACCTTTATCATTTTGAACACTTCAAAATATTCGATCCCCTTTTGCTTATACAGTACCACATTTTAGATTTCCTAAATTGAAAGAAAAAACACAACTTATAAAACTAGCAATAATGCCAATATTTTCCATATATGTTGTATCACTCTTTGTTTATACTTTTATATTATTTGATTATAGACACGAAAGCTCTACAGAAACATCTCAAATCCAAAAAAAATAAAATATATTATATATATGCGTGTGTGTGAAAATTTTTGAGAAAAATTTCTAATTTAAAGAAA…	ATCATTTGTATTTTATTTAAAAATTATAAAGGTTTTGGCAATTTTATCTGTAAATTCGTAATACTATCTAATATTGTTTGGTAGTCGTCACATATTAATCTTTTTTTTTGTTTTTGTTAAAAATAACATATTAATCTTAAACCATAATTATATTTAATTTTAGAAAAAGAGAGATTTAGTATGCTGTGATCTGATAAGATACGATTTTAACCATAATAAAAGAGTATAATTACTTACTTAATGCTAAGAGTCGATCCCTTTTTTT
AT1G54080	0.138365461386477	3252.13057992757	0.196132177890275	1	1	0	1	0	Mix	-	20186824	20187095	272	20183544	20183921	378	20189471	416	20183504	2647	20187096	20189095	2000	CCGACGGCGTGAAGTTACCGGAAAACATAGATTACCTTAAAAGTTCTATTACTACTTTCACCTTGGAGGTAGATTTTTCGTTTTCAGTCACATGAATTTGGCAAGAAAAAAAGAAGAAGAAAAACTAACTACTTTAACCATAAACCTATAATATATTTTTTCACACTAAACTATAAATATATAATACCTATTTTACCTTTTATACATAAGTAACAACATCATCACAACTACCACTTTCACTATCATCACCACCACCGTTGTGACCATCATGTTATTACCATCCCTCCATCATCACTACCACTGTCATCAACGCCACACAAAAAAAAAAAACTCATGAAAATTATTGATAATAATCCATAAAAAGAATTTATACTTTTAATATCTAAATTTTACTCAAAT…	TAAACCCTCTTCACTGGCTCTGAGATACCTTTTTCTGTTTCTTTCTTTTTCTTCTTCTTAATTTTATAACTTTCTTGCTTTTTCTAGACCTTCCTTGTTCAAGAGTCTTTATGTATGTGTCTCTTTCATTTAAAGCCGTTGGTTTTATTTATGTATGCAGAGCTTTATGCTCAGTTTGTAACCTATAGGTCTTACTTGGATTGTAAGCCAAGCAATAAGACAACATCAAATAAAAGGGGATTTGGTTTTCTGGGGTTAATGTTGTTTGTGGTTCTGTAATGATAGGTTTGAAACAAAGTAATTTGTCTTTTATAAAAGTTTTATAGTTTCATTTCTCATGTTAGTACTTTATTTTGTCGGAAATCCAGTTTAACTAAGCATCAAGTGTTCTGTCCACGA…	CCGACGGCGTGAAGTTACCGGAAAACATAGATTACCTTAAAAGTTCTATTACTACTTTCACCTTGGAGGTAGATTTTTCGTTTTCAGTCACATGAATTTGGCAAGAAAAAAAGAAGAAGAAAAACTAACTACTTTAACCATAAACCTATAATATATTTTTTCACACTAAACTATAAATATATAATACCTATTTTACCTTTTATACATAAGTAACAACATCATCACAACTACCACTTTCACTATCATCACCACCACCGTTGTGACCATCATGTTATTACCATCCCTCCATCATCACTACCACTGTCATCAACGCCACACAAAAAAAAAAAACTCATGAAAATTATTGATAATAATCCATAAAAAGAATTTATACTTTTAATATCTAAATTTTACTCAAAT…
AT1G54390	0.217939042014364	545.587823984081	0.35289111094439	0	0	0	0	1	Coreless	-	20306943	20307023	81	20304579	20305010	432	20307571	1061	20303948	628	20307024	20307570	547	GGTGATTGTGATGATGACCCATCTAATTGCTTCTATTTATATAATTTGTTCTGTGCATGCAGTTTCTTCTTGGATCTCCTATGTACTGAATGATTCGTTTATTACCCTTAAAGATTTGCTTTAAAAATTAATTTATTTCACTCTTTCGAGTTTATATAGTTTGTTGTATCTTGTGAAATTGGTGTTTCATCACATGCACATATCTTCGTCTATGTGGTTCCAAATATTCTTTTGTTCTTTTTATTTTACCATGCATTGCTTTATTACTTACACATAATGACAATTTTGCTGGTCATTGATTAGAACATCGTTTTAATATCGAATGGGATGTCGAGTTGAATATTTTGACAACGTTCGTTGGCTGGGTCATGAATGAAGTCAGAATACCATTTCTTTTTC…	GCTCTCCTCCTGCAATTTCCATGCATTCTGTAGCTAATATAATACGTATGGAGATTTGCACGTACTTATGATATTAATTCTCATAGGTGCCACTGGCATCTTCTTTGGCACCTTCCCTTCATGACCAATGCCACCAAACTCATCTTTCTTGTTACCCAACATCTAGCAAGTGCAAGTAGAAGCAAACTTTAGATGGAGAAATCATCATGTTTTGTAAACCTCGGGTTAATTCGTGGAGCATATATTTTGTATATCAATTGTATTTGGGTATTGGTGGGCATTTTCCGTTTTATTCTACTAGTATCGATATTTACATCTGCTTCTTTCTTTCTTTTTTCCCCTCAAACCATGAGCCTTTGTATTGATCAAATGACATGTACAAAGGTTTTGTTCATCAGA…	GGTGATTGTGATGATGACCCATCTAATTGCTTCTATTTATATAATTTGTTCTGTGCATGCAGTTTCTTCTTGGATCTCCTATGTACTGAATGATTCGTTTATTACCCTTAAAGATTTGCTTTAAAAATTAATTTATTTCACTCTTTCGAGTTTATATAGTTTGTTGTATCTTGTGAAATTGGTGTTTCATCACATGCACATATCTTCGTCTATGTGGTTCCAAATATTCTTTTGTTCTTTTTATTTTACCATGCATTGCTTTATTACTTACACATAATGACAATTTTGCTGGTCATTGATTAGAACATCGTTTTAATATCGAATGGGATGTCGAGTTGAATATTTTGACAACGTTCGTTGGCTGGGTCATGAATGAAGTCAGAATACCATTTCTTTTTC…
AT1G60670	0.243686444399803	345.224988351535	0.291583605317894	0	1	0	0	0	YPatch	+	22343654	22344097	444	22346773	22347607	835	22347621	847	22343268	829	22343269	22343653	385	TGATGTCTCATTTTTGTCTATGCACAAATTCAACTTGATTATTTAGGTATATAAGTAAATAAAAGATTTATCATAAAATTACACATGTAAAAGTTTGAAACAAATTTAATTATTCATAACTCACATAAGACATGTAAAAAAAAACAAAAAAAACAAATGTCACTTAGTGAAATGGATACCAAACTTTATGATTTATAATACCTTGTTGTAATTTAAATATCTGAATTTCCAAAGTGTAGGTGACTGTGTAATTCACAAAAATTGAGTAAAAGTTTAAAAAAATAAGGAGGAACAAACCATCTTTCTTCAAAGAGTGGACTAGACAAAAACAAAAAAGCAAAACCACCACAATGGAATAAAAAGTGGTTCTGTTTCTTAATAGAATAAAAACCATTACAA…	CAATGATCTTGCAAGCAGTTTAGTGACAAGTGCCACACAGGTAAGCAATCTTGCATTTTCTCTGAACGTGGATATTCCTGAATATGTAAGGGATTAAAAACCTCAAATGCTTCCCTTACCAAATTTGCCTCTGTTTCATGAAAAAATGTCTAATCGCTTCAAATCATAGGACTTCCATAACCCCTAAAAATCGGCTTCTAGTATTTTAGGGAACTATGATCTTGTACAAGAACATTGCTTTAAATCTGGTGAATGATGGAAACACAATGTTTGATGGTAAAATATAATTTTTTATCTGTCTGTCTCTCAGCCGAGATCTTATACCATTCCCTCGAGCATCTATCTGAAGCAGGAGCCAAGAAACTGATGGGGGAGGAAACTGGATTTTGACCAATGCTA…	TGATGTCTCATTTTTGTCTATGCACAAATTCAACTTGATTATTTAGGTATATAAGTAAATAAAAGATTTATCATAAAATTACACATGTAAAAGTTTGAAACAAATTTAATTATTCATAACTCACATAAGACATGTAAAAAAAAACAAAAAAAACAAATGTCACTTAGTGAAATGGATACCAAACTTTATGATTTATAATACCTTGTTGTAATTTAAATATCTGAATTTCCAAAGTGTAGGTGACTGTGTAATTCACAAAAATTGAGTAAAAGTTTAAAAAAATAAGGAGGAACAAACCATCTTTCTTCAAAGAGTGGACTAGACAAAAACAAAAAAGCAAAACCACCACAATGGAATAAAAAGTGGTTCTGTTTCTTAATAGAAT
AT1G64550	0.23089015189048	1595.88120382608	0.297679588273106	0	1	0	0	0	YPatch	+	23968749	23968848	100	23973369	23973613	245	23974040	670	23968511	337	23968512	23968748	237	TTGGCGAAACAATTAAGAGGTCTAGTTTTGGTAAAATCCAAATTGCTAATCTATCATCTCTCAAACATGTGTTAACAAAAACAAAATTGAGGACTTTTGATTTCACAATGGCCTTGAGCCATGTTAAGAGGGAACAACGTTAACCGGATTAAATCATAATATTTGGTTTGGTTTAGTAAATTAGAAAACGTACTGTATACTCTCTCTGCCTGAGGGAGAAGGTTCCAAATAGCCCTAAAAAGCTTCGCCTTCTCTCCTTGCCTTCATTTCGGGTGTGGAGGAAAGTTATCAAATCAGTTTTTGTGGAATTTTGAATCTCGTCGCTTCTGTGTTGGCT	GCTGCGCCGCATTTCTTGTATTCCCCAAATCCATGTTGCGTTTTTGTTTACCCTCAATACGACACAAGAGTCCTTTATACCTGAGAATTTGGCGACAGTATTTTGCTTTATGTATTAAGGTTGAAACTAAAAAGAAATACTGTAAAATCATACACTTGGTGGAGCACGAAAGGATTCATATCCAATGTGAATCATCCGTAAAATTGTAAACGAGCCAAATTAGAATAAAAGAGCATGTTTCGCAGAAATTTATGGCAACTAAAATTCATTGTACAGGTACAGGAATAGCAAAAAAAGAACATGTAGGCCCAAAGACAAGATTACAAGTTGTGTTTTTTTTTTCCCACATATGTTTAACCGAAAGAAAAACCCAAATCTTCGAATCGAGCACCGTCGAAC…	TTGGCGAAACAATTAAGAGGTCTAGTTTTGGTAAAATCCAAATTGCTAATCTATCATCTCTCAAACATGTGTTAACAAAAACAAAATTGAGGACTTTTGATTTCACAATGGCCTTGAGCCATGTTAAGAGGGAACAACGTTAACCGGATTAAATCATAATATTTGGTTTGGTTTAGTAAATTAGAAAACGTACTGTATACTCTCTCTGCCTGAGGGAGAAGGTTCCAAATAGCCCTA
AT1G64990	0.214650795211893	824.995575969359	0.538036833085327	0	0	0	0	1	Coreless	-	24145866	24146017	152	24139850	24140181	332	24146924	856	24139324	1058	24146018	24146923	906	AAATGTAGGATTGAAAAGCATAAAAACATTATAAACAAAATAGCTCAAAACTTTTTTTTGTTAAATAATTGTGATATAATAAGAAAAACGTTTTGTAGTTTTTTTAATTTTGAATTATTTTTTCCACATGCATCAAATATAACATACACATGAAAATCAAATATAAATGTATGATAAATATTGTGAATGGTAAAAATAATAGAATCACGTTATGAAAAATGGTATATTATACATCATCGATTGGTGTCTGATAAGTTTGGAGGAAACTTTAGCAATAATACAGGTTTTCTCTATTTATTCATTAGCTAATAGGATTATTTATACAAAAATCATAACTTGATTAGCAAGTTCTTTACATTTATGATAATATTAAATTTTCTATCTAACAATAAGAAAATG…	GTTTCTTATTCAATAATGGTGCCTGAGAGAGTCTTATGATTGTTTGGCCTGACACAACGAAAATCAATTTACTACTAGTAAAGGTGACTTAGTGTATAGCTTACAATTGGCTATTTGTTTGTTTTTGACGCTTATGTGAAAGATTAAACTGATCAGTTCAAAATTTCTTATACCATAAACGTTGAATTATGTTTATTTGTACATTGCTCCTACTGAGGAAGTAATGATACGATGAAGTCAAGAAGATTTTCGATATTTGTATGTTCGACTTATTCCACAGGATCCAGGTTTCTCCATTTGTTATTTATTAACATATACAAATTGTATTATAAAATGCGTTGCGTGAGTAACCTTAGTAAATAAGTAATAACACATTCAGTATTGGATGCTCGTAAAACA…	AAATGTAGGATTGAAAAGCATAAAAACATTATAAACAAAATAGCTCAAAACTTTTTTTTGTTAAATAATTGTGATATAATAAGAAAAACGTTTTGTAGTTTTTTTAATTTTGAATTATTTTTTCCACATGCATCAAATATAACATACACATGAAAATCAAATATAAATGTATGATAAATATTGTGAATGGTAAAAATAATAGAATCACGTTATGAAAAATGGTATATTATACATCATCGATTGGTGTCTGATAAGTTTGGAGGAAACTTTAGCAATAATACAGGTTTTCTCTATTTATTCATTAGCTAATAGGATTATTTATACAAAAATCATAACTTGATTAGCAAGTTCTTTACATTTATGATAATATTAAATTTTCTATCTAACAATAAGAAAATG…
AT1G71860	0.243062936816639	1059.68971543608	0.391841859816452	0	1	0	0	0	YPatch	+	27026676	27026864	189	27028675	27029091	417	27029115	439	27026362	502	27026363	27026675	313	GTGTGTCACTCGAGACTCGGAAGTGAAGAGTTTTTATTATTGGTTATGGGCTTTTAAGTTGGGCGTTTTAGGCCCACTGTAGTTTTTTCTGTGACGTTGCCCATCTTTTTTTTTATAATGATGAGCCCATCTAAAATGTTATTCTACAAAACAATAAAAGAAAGACCAGGATTCCTTTGCTTAAAAGACCAGGGTCCTTTGCTAAAACTATATTATAATGACCAATGAAATCATAATTAATAATGACCAATTAAAATGATGACAAAAAAAAAAAAAACCCAATTAAAATAGTAAATTTATATTATAGTCATCAACTTTAATACTTTGTTGCAAAATAAAAGGAAACAGTCGCATAATAATCCACTAATCACAAACCTTTACCCTTTCTTCTCGGGGCCA…	AGGTACGCAATTTCAACAATCAAATCTGAGTGAGCCATACCTGTTATAATCTATGAATACTCTTATCTTGTCTATCTTTTGATCCAGCTGAAGGGTTCGTCTGCTTAGAGAGGGAAAAAGGCTTCTACCCAACTATATCAATTTCGTAATGTGATTCAAGAAGAAACCCGCGTGAATCTCTACATTCAAGACTTTTCAATTTCTGTAAATTTCCATATCTGATAGGTTTCATTGTTACTTTTGTTGTGGAAATGCTGATTAAAAAGCAAATGAAGTCGCCAATGCGAGATTCTTCAAAGACTATGAATTCGGTTTGATTTGGTTTGAAGTGTAAAAGAACCGAAGATTAATTTAATGGTTTAGACTTAACCGAGTTTCTTTCGAAAATAAATAAATCAG…	GTGTGTCACTCGAGACTCGGAAGTGAAGAGTTTTTATTATTGGTTATGGGCTTTTAAGTTGGGCGTTTTAGGCCCACTGTAGTTTTTTCTGTGACGTTGCCCATCTTTTTTTTTATAATGATGAGCCCATCTAAAATGTTATTCTACAAAACAATAAAAGAAAGACCAGGATTCCTTTGCTTAAAAGACCAGGGTCCTTTGCTAAAACTATATTATAATGACCAATGAAATCATAATTAATAATGACCAATTAAAATGATGACAAAAAAAAAAAAAACCCAATTAAAATAGTAAATTTATATTATAGTCATCA
AT1G71900	0.252404053765869	612.837532405355	0.36902378168741	0	1	0	0	0	YPatch	+	27061460	27061752	293	27064053	27064529	477	27064931	877	27060785	967	27060786	27061459	674	CAATTTTTTTACTGTTTTTTTTGCTTCGGTGAAAGAAAGATCCAACTAGAGAAAATAATCCCAAAACAAAAAATCAACATTCAAAATCTGAGCTCTTTTCTAAAATTAAATTCAAAACATGAACTTATTCTATGTAATTTTTTTTTTTTGTTTTAAAGACATGGCCAATGGGCCTTTCACTCTTGTCAAACCCATTTGAGTCGGGCTTTAGTCATAACTCATTTTAAAGATTAAGGAATATGAGGCCAGTTCTTTTGTCACAATCCTAGTTTAAGCTTGTCTCACTTACCAATTACGTCTCTCAAAAGACAAATTTTAAAAAATCTATAATCTCTACTCTCTAACATGTATATATATATGATAAACTCGTTGGCTATTACAACTTTTAAATCACAAATG…	AAGCTTTTTCGCTCTGTTTTCTGGTCCACTGCGATAACTGCAAACCAGAGAATCAACCTTTTTTCCTTATCTCGACTTATTATGAACATGGACCATGGTTCTGTCTAACACTTACAAATGGTTCAAGAAGATCGAAGAAGGAAAGAGGAGCAGCGAGGATGAGATCATCTTCTCCAATATCGGTAAATATGCTGTGAGTTCAAGCACACGCCATTAGCACACACCCACGCCTAAACCCTTGGTGTGACAGTTAAAATTTTATAAACAAGAGATGGGTTTTGCCTAAATTGGTCTTACAAGCATCTATAACTAAAGGTTTCAATTCAAGATTTGCATTATTTTTTATTGAATCTTCTATTTTTCTTCCTTAGTTGGTTTGAAGCTTTAAACCCTTTGAAA…	CAATTTTTTTACTGTTTTTTTTGCTTCGGTGAAAGAAAGATCCAACTAGAGAAAATAATCCCAAAACAAAAAATCAACATTCAAAATCTGAGCTCTTTTCTAAAATTAAATTCAAAACATGAACTTATTCTATGTAATTTTTTTTTTTTGTTTTAAAGACATGGCCAATGGGCCTTTCACTCTTGTCAAACCCATTTGAGTCGGGCTTTAGTCATAACTCATTTTAAAGATTAAGGAATATGAGGCCAGTTCTTTTGTCACAATCCTAGTTTAAGCTTGTCTCACTTACCAATTACGTCTCTCAAAAGACAAATTTTAAAAAATCTATAATCTCTACTCTCTAACATGTATATATATATGATAAACTCGTTGGCTATTACAACTTTTAAATCACAAATG…
AT2G16880	0.251566614420666	466.049505990682	0.346557938354497	0	1	0	0	0	YPatch	-	7314493	7314575	83	7312050	7312260	211	7316788	464	7311795	2295	7314576	7316575	2000	TTTAAATAAATATTTTAATACATACGTGTACAGTTTATTTTCATCGACACAAGTTAAGCTAAAACTCGAGTTTGAAAACCAAACTGAGGGAACCATTATTTCTAATTATACAAGTATGTGTCAAACATTAATCAGCTACAAGACAGGATAAATTCGGAAACGAATAGTGTCATCTTTAATGTTAAACAGAAAAAAAAAAATATACATAAAATTCATATTAAGTTACAAGTATATTGGTTGAGTGGAGTTGTCATAACATTAATATTAAGAAAGAACAGTGTCATCTGATAATACTTTATCTGTATATGTAAGTTCAACTGATTCTAGTTTACGTACGAACTTAGTTATCGAGTTGAATTTAGGTAGAGAGTGGAGACACATCGATGATGATAGCAAAAA…	AGGAGAAACTCCTTTTTTGTGGTTTCTTTTTTGTATTTCGATTTTCTCAAAGCATACTTATTACTTGTTACAGAAAGACATTGTAATGTAGTTTTTATGTGATGATGATGATTATTATGTTTAGATTGATTAAAAAATTGTGTATTAACATATCAGGAAACTTTCAAAATGTCGTGTACTCGTACGTATAATATTTTACTGACAACAAAAGAGAGAAAAAAACGATCTGAATTCCTTTTTTGTAATCGGTGACCGGTTCGGAAGGCTGGACCGATCGGGTTACCGAATTTTTTTTATAATTTTGGTGAATTGTTTCCATTTTTGGGTTTAAAACCGAGCCTAACCGTGACAAATTCTCCAAAAACTACCGAAATATATCAAAACTACCAAACATAAACC…	TTTAAATAAATATTTTAATACATACGTGTACAGTTTATTTTCATCGACACAAGTTAAGCTAAAACTCGAGTTTGAAAACCAAACTGAGGGAACCATTATTTCTAATTATACAAGTATGTGTCAAACATTAATCAGCTACAAGACAGGATAAATTCGGAAACGAATAGTGTCATCTTTAATGTTAAACAGAAAAAAAAAAATATACATAAAATTCATATTAAGTTACAAGTATATTGGTTGAGTGGAGTTGTCATAACATTAATATTAAGAAAGAACAGTGTCATCTGATAATACTTTATCTGTATATGTAAGTTCAACTGATTCTAGTTTACGTACGAACTTAGTTATCGAGTTGAATTTAGGTAGAGAGTGGAGACACATCGATGATGATAGCAAAAA…
AT2G26780	0.226062259035156	1188.74143676637	0.212311505097832	0	0	0	1	0	GA	+	11410075	11410123	49	11423598	11423775	178	11424162	563	11408420	1703	11408421	11410074	1654	AATTTAGTTTTGTTTAAAAGTTTTTCTGGTTTAGGTAATAAATTGTTGCATAATTTTCAACTCCGGTTGATGTGTGTCGCTGTCGGACTGTTGTTGTCTGAAACTTAAAAATCACAGAGCGGTCACGGGTTCTGTTTCGTGTTTAACTGCCACGATATTCTTTTTAATTGTTTTTTAAAAGGGAAAGTAATCAAAATGATGACACTAATAAGAGTGGTTTGGTGTGAAACTTAGACCTTTCTTACACAAATTTGGTAAAGCCAAAACTTTTTTTGGTCATGGGGATTTATTTTTTTTTACTTTTTATTTTTTTTTTTGTCATAAAGAAATTATAGAATCTTGTTGTGAAAGACGTAAAATATAATGCCCAAACAAAAAAAACGTAAATTGGCGGATAAA…	GCAAGCACAGAGAAGATTTTAGTTTTATGCCTGAAGTTGATATAAATGGGAATTGAATCTCCTACTTTGTATTTGTTTACTTATATACAAGTTCACATTGATATATATATCTTCTAAGTTTTTACTTTTCTTCCCTGATGGTAAAAATTTATTCACGGCTTTTTTAGCCAGTCTATCTACTTCTTACATTCGAGGTTTGTGAGCTGAGCTCGGAAACCCAAATTTCAAAATTGGCCAAACTGCAAATCACGATCAAATCACCATGTATTTAGAAGCTTGACCAGTTCCTTGTGAAGAGATCGTGTGGCTTGCAGTCATTGCGACTACTACGAATCAAGTGTATGATTATTGTAGAGGACCACTGAGCTTGGGACTTCTCTTCCAAGTCGATCGACACTA…	AATTTAGTTTTGTTTAAAAGTTTTTCTGGTTTAGGTAATAAATTGTTGCATAATTTTCAACTCCGGTTGATGTGTGTCGCTGTCGGACTGTTGTTGTCTGAAACTTAAAAATCACAGAGCGGTCACGGGTTCTGTTTCGTGTTTAACTGCCACGATATTCTTTTTAATTGTTTTTTAAAAGGGAAAGTAATCAAAATGATGACACTAATAAGAGTGGTTTGGTGTGAAACTTAGACCTTTCTTACACAAATTTGGTAAAGCCAAAACTTTTTTTGGTCATGGGGATTTATTTTTTTTTACTTTTTATTTTTTTTTTTGTCATAAAGAAATTATAGAATCTTGTTGTGAAAGACGTAAAATATAATGCCCAAACAAAAAAAACGTAAATTGGCGGATAAA…
AT2G29080	0.226665534931104	2415.66675085383	0.388664077793487	0	1	0	0	0	YPatch	-	12492999	12493328	330	12489626	12489909	284	12494825	296	12489612	1826	12493329	12494824	1496	TTCCAACTAGCTGTTATTGCTATCATGTTGTGACAGTTGCGTTGAAATATTTGCGTTTGTGTTTGGATCCGAAGCAAACGCCAAATTTGGAATTTGATATTCTCTTTTAACCTCTTGGATCCTAAATGTTCGATTTATCCTTTTACATTTTCTCCGGCATCATTTTCTACAATGCAATAATTCCGGATATTTGTTTGAGATTCCGTTCAGACATATAATGAGCTGAGGTAGACGTAATTGTTTGTACGGAAGCAAAAACGTATTATAATTATTTACTTGTAAGTTTTTAGTTGGTAGTATTAGTAAGTTATACAGAGTTGTAAATAAACTAATAATTCGATTAGACCACCATTATCAATATTGTTGTATGTAACAAACACGGAAGTACATAAATCGTTG…	GAGAAACGTCACTGTTACAACTGTAAATTTGATCAAGTATGCAATAACACAATTCAAAAAAAGCATTCTCTTGTTCTTCAATGTTTTTAGTGACGACGGAATTTGTTAGCAATGAACATTTTTTGTTTTCTAAATTATTGCTTCTAATAAGATTTTTATTTGCTTTTCAGTCTCATTCTTATAGTTTGCGTTTTGTAATAAAGGATTGAATATGATGATGATATTGTTACATCTTCCAATATTTACCAAATACCATCATGTAAGAATGATGGCATCATGTGTCTAAACATCTTAAG	TTCCAACTAGCTGTTATTGCTATCATGTTGTGACAGTTGCGTTGAAATATTTGCGTTTGTGTTTGGATCCGAAGCAAACGCCAAATTTGGAATTTGATATTCTCTTTTAACCTCTTGGATCCTAAATGTTCGATTTATCCTTTTACATTTTCTCCGGCATCATTTTCTACAATGCAATAATTCCGGATATTTGTTTGAGATTCCGTTCAGACATATAATGAGCTGAGGTAGACGTAATTGTTTGTACGGAAGCAAAAACGTATTATAATTATTTACTTGTAAGTTTTTAGTTGGTAGTATTAGTAAGTTATACAGAGTTGTAAATAAACTAATAATTCGATTAGACCACCATTATCAATATTGTTGTATGTAACAAACACGGAAGTACATAAATCGTTG…
AT2G33730	0.246879126318535	2201.63260813146	0.455048144739451	0	0	0	1	0	GA	-	14267880	14268002	123	14265280	14265677	398	14268268	475	14265201	388	14268003	14268267	265	AAAGACAGAATTAGTGTAGTTGGTTTAATCCCTAATGATGAATGAACTGTGTCACACCACACTACTACAAGCGAGTTCTCTAACCCTTGAAATGGGTTTGTAATCTTCACCCAAGAGAAAATCTAACTACTCTACATAATCTCCGCTGAAAAAACACTAATGGGCCTAAAAACAAAATTAGATTTGAATTCGGAATGCAAAAGAAAAACTAATGGGCCTAAAACCCTTGAGAGTTTGCTAGAATTGGGGGGTTTTGGAAAAATGTAGAAAAAGAGAATCCAAGTGAAAAAGAAATCAGAGCGAGAGAAGAAGAGAAGAAAGGTTCTAGGTCTTGTTTGCTTTCCCCTCCTGCTAATCGACCAAGCGAATAATCTCCAGCTAACCACCG	GTCGATAGGCTCTCTGGATTTGTTCTTAACTTTCCCAGTGACGTTTACCTTTTGGGATTGATCTCATGCGTGTGCTTAGTCGCATGTTTTATCTTTAAGATTCGTAGTTTGATAGTGAAGGAAGCAGTAGCAAGTGTAATAGTTGAAACTTGAGTACCTTTTTAAAACGATTTAGTACTGGTCTTGTTCAAGAAAAGTATCTTTGATTCTCTGCCTAATTTTTCCACATATATATCTCCTCTTTGTGTTTTAAATTGAAAATTGATGCTCGAGACGATGCTAAGCAAGAGACAACAATGCAATTTGGTTATGTGGAAAATGACTTCGCGAACTCGACCTTTCCTTTATCCTAAAACACTAAGAGAATGTGAAATATTCTTTTGTAATATCTAATGCCCC…	AAAGACAGAATTAGTGTAGTTGGTTTAATCCCTAATGATGAATGAACTGTGTCACACCACACTACTACAAGCGAGTTCTCTAACCCTTGAAATGGGTTTGTAATCTTCACCCAAGAGAAAATCTAACTACTCTACATAATCTCCGCTGAAAAAACACTAATGGGCCTAAAAACAAAATTAGATTTGAATTCGGAATGCAAAAGAAAAACTAATGGGCCTAAAACCCTTGAGAGTTTGCTAGAATTGGGGGGTTTTGGAAAAATGT
AT2G43070	0.228445105619541	1009.87976231315	0.203922115566271	0	0	0	0	1	Coreless	-	17914776	17914889	114	17910522	17911231	710	17915447	1021	17910209	671	17914890	17915446	557	TAAATTAAGGTACTAATTACAAAGGGAACCAAACAGAAAAAAAAAAACAAATTGTTTTGTAATTAGCTCAAAACGAAATTCAAAGGGAAAAGATTTTAAGTACAAACTGTAAATTTCTTGTAATTTTATATAACCAAGAAGGTGTTTCTCTCCTGAATTATTCGTTTTTCTTGATATTTCTATTGTTAAATAAACAGATAAATCGAGTTCATATAAATTAGTTATCTAAATAATTTAGTTTTTCTTGATAGTTATCAAATGAAGAACATTTAAACCGGCCGGTACGATGACATTTAGAATTTACAATCAAACTCCTCTACTTAACTGTTCTATTTGTTTGTTTGACATACTAGACAAGTCAAAATACATCGTGGGGATCTGAATTCTGCTCAAAATACT…	TAACATGATTCAACAATATTCTAATGATGTGTTATCAATCAAACTGAATTAGCTTTTCCCCAAAACATCGAGCATAGCTTAAGCAGATTTCATATGTGAGAGGTACACAAAAGCTGATGATGTAAGTTCTCTGCAAAGCCAAAGTTAATCGGATACCAAAAGTAATTCAAGACACATCGGAAAGTACTGTATTATATCGTTTTTTTTTCCTTGTTTTGGGGGAGAAGAAAGAAAGGTTCTCTAGTAAGACTCATGACATGTTGTACAGAGTCTATATTAACCTTCTCTTGAATTCAGACTCGTTTTTGTAGAATTTCAAGTATAATGCAAATTCCCTTTTGTTAATCTTTGTGTGTTTTCTTTTTTGGGAAAAATAAGTCTTTGAAAATTCCATAAAAC…	TAAATTAAGGTACTAATTACAAAGGGAACCAAACAGAAAAAAAAAAACAAATTGTTTTGTAATTAGCTCAAAACGAAATTCAAAGGGAAAAGATTTTAAGTACAAACTGTAAATTTCTTGTAATTTTATATAACCAAGAAGGTGTTTCTCTCCTGAATTATTCGTTTTTCTTGATATTTCTATTGTTAAATAAACAGATAAATCGAGTTCATATAAATTAGTTATCTAAATAATTTAGTTTTTCTTGATAGTTATCAAATGAAGAACATTTAAACCGGCCGGTACGATGACATTTAGAATTTACAATCAAACTCCTCTACTTAACTGTTCTATTTGTTTGTTTGACATACTAGACAAGTCAAAATACATCGTGGGGATCTGAATTCTGCTCAAAATACT…
AT3G07160	0.252977233345263	4165.34121906455	0.301285245569466	0	1	0	0	0	YPatch	-	2279382	2279382	0	2264944	2265140	197	2280193	419	2264720	810	2279383	2280192	810	ACGTTGCGAGAGAGTATTCGGGAAATTAACATCCAATCAAAGTAACGGGTCGGGTCGGGTCGAGAATCAGGATTATGCGTTCAGAACAAAAAAAACGATAACCGGTTTGACTGTTAACCAGAGTTAATCCGGCGATTCAAAAGACGTTTCGGTTCGATTTTTCTTTGACAACGCGGCTAAGCTTTTCATTTCTTTTTTTTTGTTTTGTCAACACGCGGTTAAATTTTTGTTTGTCAGATTCATTTTTTTTCTTGATAAAAAACATCCAGATTCCTTTCTTTGTAATGTTTTAGATTAAAATAAACAAAAAATCCCTAAAAAACGAAAAAGTTTTGAAACTTAGAAAGACGGACATAAGCGAGCTAGCTTCTAAGCTTTCTTCGCTAAATTCTTGGCTAA…	ACTTTTGGAAGCTGTTATGTTTATGTTTTTCATACATTTATTTGTGTTTAGTTTTCCGAGTGTAGCAGTAGTAAATGATGGGAGCCTCTCTGTAGCTTTAGGCATTTTAAGACTTCTGTAACATTTGTCCCCAAAAAAGAAAAGACTTTTGTAAAACATAACCTAGAATCTTTAAGATATTACGTAGAAATGCCTTTGGAAAGAAAGCGATTCAAGGAACAAAGATTAATTTATTCATTAACGGTAAAAGAATAAACCTAATTACTGGATCCAGTCATTAACGCGCATGTTATGTTTGTCGTTGTTGACGAATCCGTGATTTGGATCCTTTGAATGTTTTTGGAAGTATTAGTGGTTAGGGATCAAATAAAGCCCAATTATTCGACAGGCCCATCTAAC…	ACGTTGCGAGAGAGTATTCGGGAAATTAACATCCAATCAAAGTAACGGGTCGGGTCGGGTCGAGAATCAGGATTATGCGTTCAGAACAAAAAAAACGATAACCGGTTTGACTGTTAACCAGAGTTAATCCGGCGATTCAAAAGACGTTTCGGTTCGATTTTTCTTTGACAACGCGGCTAAGCTTTTCATTTCTTTTTTTTTGTTTTGTCAACACGCGGTTAAATTTTTGTTTGTCAGATTCATTTTTTTTCTTGATAAAAAACATCCAGATTCCTTTCTTTGTAATGTTTTAGATTAAAATAAACAAAAAATCCCTAAAAAACGAAAAAGTTTTGAAACTTAGAAAGACGGACATAAGCGAGCTAGCTTCTAAGCTTTCTTCGCTAAATTCTTGGCTAA…
AT3G08530	0.243122119592576	6683.38672856032	0.166151317585328	1	1	0	0	0	Mix	-	2595411	2595653	243	2586803	2587169	367	2596022	826	2586342	611	2595654	2596021	368	AGTGATACTCTATGACATAATATTCCTTCTTCTTTTGGATCAGATTAATTAAGTTTTGTTTCTAATTATTAAGTCATGACACTTCTTCCATTCTTAATTATTAAGTTTTTTTTTTCTTGTATCAAATCTTTAATTATTAAGTTTTTTAAAAAAAATTATTAAAAGTCATGACACTTCTTCCATTCTTAATTATTAAGTTTTTTTCTTGGATCAAATCTTAATTATTAAGTCATTTATTGTTGTTTCACCTAAGGTACCTTCATTTAAAAGCACCAATTAAAATATTTCACGTGTCGTCTCATTAGAAATTCGGATGCTTAGAGCCCAGTAAGGACCGATATGGGCCGGACCTGGTTATAAATGTAAGACTCTAATTGGATCGCTGTTCGTCATTACTTA…	AGCAGACCAGCTTATGCTTTAATATCCGCATTTGGAAAAGTATCAGTAGCGCATAGAGTCGGCCCAATTTGCTAGGGCGGTGTTCATCTGCTAGCTAGCTTATATGTCTGACCAGAATTTGTCTGGGAATAATGTGGATAATAACCTCCTTTCGTTGTAATATTCTGTTGGGTTTAGGTGAGTAATTTTTTTTTAACTTTTTGTCAAAAGCCATTTTTGAGTATATATACTCAACTCTCTTACTCATATGAGTTTTGTAGTTGTACTTTCCTTCAGCATTTCATTCCATTCGACTTTCGATTTATTAAACCGTTGATCAGTTTCACCTTGTTGTTATTCATATATGAAACAATTAATATCGAGAAGGACTAAATAAATCCTTCATGAGAATTTGGTTGA…	AGTGATACTCTATGACATAATATTCCTTCTTCTTTTGGATCAGATTAATTAAGTTTTGTTTCTAATTATTAAGTCATGACACTTCTTCCATTCTTAATTATTAAGTTTTTTTTTTCTTGTATCAAATCTTTAATTATTAAGTTTTTTAAAAAAAATTATTAAAAGTCATGACACTTCTTCCATTCTTAATTATTAAGTTTTTTTCTTGGATCAAATCTTAATTATTAAGTCATTTATTGTTGTTTCACCTAAGGTACCTTCATTTAAAAGCACCAATTAAAATATTTCACGTGTCGTCTCATTAGAAATTCGGATGCTTAGAGCCCAGTAAGGACCGATATGGGCCGGACCTGGTTATAAATGTAAGA
AT3G18480	0.235854448058537	925.849891770792	0.211022245275625	0	0	0	0	1	Coreless	+	6336691	6336922	232	6341596	6341787	192	6341917	320	6335821	1101	6335822	6336690	869	GCTTTAAGAATGGAGGGTGGGTGGGTATATATATGGTTGATGGTGGATCGCTTCGAGAGATCTACAAATGTTTAATTTTTAGTACATTGCACTTTGGGAAAAATCATAAAAGTTGTAAAAAAGAGTAAAAGACTTTTAAAACTAGTACGTTGCACTTTTTGTTAAAAGGAGGAAGGTTTTTTGAAAATTGATTTTTGTTTAAGGAAGGTGAGAGATTTTACTGATTGTGAGAGATTTTAAGCTACTTAAAAGTAATATGTAAACGCGTTTTTGGGATTGGTTTAATCCACACATATATACAAGATACAAAGAATTTAATTTAATGACTAAGAAAATTAAAGAAATTATGAATAAAAAAGAAATATACATCCTAAAAATGCGAAAGTAAAATAAAACAGG…	GCTCTCACCCTAGGGACTTATTCGTTTTTGGTCGTTATGTTCTTTCTTGTCCTTGTAGTGTTCCGTGGGCAATTCTAAAACGGTTGAATATTTGTACAGAGGGATCCAAATCACTCGATACATATATAAAGCCACAGAAAAAACTTCCTTCAGAAAACTGCAGAAATCTAAATAAGATCTGGTTTACTTTTCTTCGAAACATAAATAACCATGAAAAATGCACCAAAACGATAACAAATCCGACAGGAATAATTGTTGCTATCCAAATACAAAATAAAATAAAATGAAAGTCGTTGCTTGATATCTGTTAGGCAACAACA	GCTTTAAGAATGGAGGGTGGGTGGGTATATATATGGTTGATGGTGGATCGCTTCGAGAGATCTACAAATGTTTAATTTTTAGTACATTGCACTTTGGGAAAAATCATAAAAGTTGTAAAAAAGAGTAAAAGACTTTTAAAACTAGTACGTTGCACTTTTTGTTAAAAGGAGGAAGGTTTTTTGAAAATTGATTTTTGTTTAAGGAAGGTGAGAGATTTTACTGATTGTGAGAGATTTTAAGCTACTTAAAAGTAATATGTAAACGCGTTTTTGGGATTGGTTTAATCCACACATATATACAAGATACAAAGAATTTAATTTAATGACTAAGAAAATTAAAGAAATTATGAATAAAAAAGAAATATACATCCTAAAAATGCGAAAGTAAAATAAAACAGG…
AT3G52760	0.253028545484249	300.797588076412	0.224787125092712	0	0	0	1	0	GA	-	19554705	19554857	153	19553678	19553930	253	19555035	794	19553135	330	19554858	19555034	177	TTTGTTGTTCAGTGAGCCTAATAACTTATAAAATTACGATAATTAGTCAGTAGTGAAAACTATTCACAACTCACAAGTGGGGCTATTGACTTGTTTGTGTAGCAAAGGCTGTTCAAAACTACAAACTAATGGGCTGATAAAGCCTTATACGGCCCAAAACATTATTAATTCACTTACCGAAAATGCCCTTATCACATATCACGAAGATACGAACACGAAGAATGCGTAGTAGTCGCCTGTTACTGGAATTATTTTCAATTTCTGAAATCAAATCCGATTGAGAGAAAACACTAACTTCAAATTCGAGATCTGAATTAGGGATTCTAGAGG	TTCCTTGCTTTCGAATATTGATAGATTGTTGAACTTTCCGGTGCCATTACTGAGTAGCTTAATGTGATATCTTATAAGTGTTTGTGGTGAAATAGCTGAGACATTGTAAAGGTTTTTGATAACTTTAGAGGAAGTTGTTATTGATGTGGTTTAAGTAATTGAAGATGATGTTCTAAGATCTCTTACTATTGGAAATCTCGAAACGTTTATGCCATATACATCCTTTTGTGGTTCTGTTTGACAGTTTCTTGACATGAACTGTTCTTTGAATTAGATTTGGTGAGAGTATCAATTGCTCATTTTTAGCGTACATGTGTTGCAGTTGTAGTGTAGATTTTCCGAACGTAGAAGCGAGTCACTAAGATGTTTTGATTAAAGATCTTAGGTTGCTTCAACTAC…	TTTGTTGTTCAGTGAGCCTAATAACTTATAAAATTACGATAATTAGTCAGTAGTGAAAACTATTCACAACTCACAAGTGGGGCTATTGACTTGTTTGTGTAGCAAAGGCTGTTCAAAACTACAAACTAATGGGCTGATAAAGCCTTATACGGCCCAAAACATTATTAATTCACTTAC
AT3G54610	0.253067295872994	361.331373028516	0.214432071787108	0	0	0	0	1	Coreless	+	20213405	20213591	187	20217375	20217652	278	20217853	477	20213171	420	20213172	20213404	233	CAGCAAATTGTGTTTCCTTGTTAAATACTAGTAACAGATTCCAAACACATTAAATTTTGTGAAGTTAAATTTAACAACATACTATAAAATAAAACAACACATAAACGGATTAAAGACGTTAATGTTCATCCAAAAAGTATACTGAACTTTTAAATAATTTACCGACGAATTGTACTGTTTATATCCGACCAATATAGTTAATCACATTTTAATCACTGCATAAATTTACTCATAGGAATTACAATTACCGAATTAGTTTCGGTTTAAAATTTGTTGGATCAATAAAACAAAAAAAAAAAAACGATGCCAGAATATTCCGTTCGTCGGCGTAGTCTTTCCCGCCCCCAAATTATCTGAGCAAAAACCCTAGACTCTCGATTTCGTCACGATTTTCTCAAT…	AAGAAGATGGTAGAGGTTATATTAATATCATTTTCTAGATCTTTCATTTTAAGATACTTTCATTGGAACTGGGAATACATGTATACTATTTTAGGCCCATGTATACTGGAGCTTAATTGTTTGTATGTTTTTTTTTCGGATAGGTAAATATTTGATTTAGTTAGATTCAGAATGTTTAAGTTTTTACTTTGTAGGTTAAATTTGTTCTATAAAGCTTATTTCCAACTGTAAAGACACATTTCATTTTACTAAATGTTTCTGATGAAAATCACATAACCAAATTTTGATATCGAACGGGATCACCAGTTTCGGTGGTTTTGATCGGATCAACAATGGTGAAGAGAATGAGCGTCATGGGTCATTTGTGTTTACACGCTTACACTCACGCTTACGCTGCAC…	CAGCAAATTGTGTTTCCTTGTTAAATACTAGTAACAGATTCCAAACACATTAAATTTTGTGAAGTTAAATTTAACAACATACTATAAAATAAAACAACACATAAACGGATTAAAGACGTTAATGTTCATCCAAAAAGTATACTGAACTTTTAAATAATTTACCGACGAATTGTACTGTTTATATCCGACCAATATAGTTAATCACATTTTAATCACTGCATAAATTTACTCAT
AT4G13780	0.254755573629658	2199.59772449719	0.21634640492599	0	1	0	0	0	YPatch	-	7998433	7998594	162	7992966	7993364	399	7999515	935	7992428	1082	7998595	7999514	920	AATCATGAGATTTTTTTTAAAAAAGTTTTTTTTAAACTTTGGTGTTATTATTTAAAAATGTTACTAAAATCATCGTTCTCTGTGTCGAAATCTTTGTGTGAAGTTTAATCATTAAAAAAAAATCTACTAGAGATGAAGTTTTAACGATGAAGAAAATGATATGATTTATCATATTTATAGAGATTTAACATAAATATTCCTATAATTTTGTTTTATACGAAATAAATTATACAAAGAATCTTACCACTAACGAGTGCCTTTAAACACTTCTTTGACATGTTGTCAAATGTTAGCTTGTGATTATAGACATGATTACTCTATTGCAATTTGTAGGTAAATAATTAAACAATTAAATTTGCCTCCACATTTTTCCCTCTCTGACAAGTATACCTTGGAAGA…	AAGCTTACTTGAGCCATAAGCAAACTAATATTCTCCATTTCTATCTTTCTCTGTAAGAGAAACGAAATTCGGAGATTTTCATTTGAAAATTTGATTCTAATTACAAACATGTTCTTGTAAACTTAAAGCTTGGTACAATTGTTGTTATTGATTGATGTTGTGAGAAACATTCAGCTTTTTAAAATTGGGCCCAGACGCAAAGCAACCACACAACTTACGATTTCAAATCTTTTATGGTACTAGTTGAGGTTTTGTGAAGGTTGATGTTTTTCTTAATTTTTTAATATTCTAGTTCTCGTGTTTAAAAATAGTCGCATCATTCTTTTTTTCTGGCGGTTCGTAATTGTGTTCCCTTGTAATACTGTATAGGGTTGTATACAATCGAACGTTTGAAGTGAT…	AATCATGAGATTTTTTTTAAAAAAGTTTTTTTTAAACTTTGGTGTTATTATTTAAAAATGTTACTAAAATCATCGTTCTCTGTGTCGAAATCTTTGTGTGAAGTTTAATCATTAAAAAAAAATCTACTAGAGATGAAGTTTTAACGATGAAGAAAATGATATGATTTATCATATTTATAGAGATTTAACATAAATATTCCTATAATTTTGTTTTATACGAAATAAATTATACAAAGAATCTTACCACTAACGAGTGCCTTTAAACACTTCTTTGACATGTTGTCAAATGTTAGCTTGTGATTATAGACATGATTACTCTATTGCAATTTGTAGGTAAATAATTAAACAATTAAATTTGCCTCCACATTTTTCCCTCTCTGACAAGTATACCTTGGAAGA…
AT4G16845	0.226351598625596	641.652197595501	0.181492469762471	0	1	0	0	0	YPatch	+	9476068	9476706	639	9479725	9479877	153	9480045	319	9475698	1008	9475699	9476067	369	AATCAAAATACATATTCAGTAATTTATTTTAAACTCTGACTATTTATGTAAAACACAAATGGAAATCAAAATTGAAGGTCATGAAGATTCTATTCTTAGTGTGAAAAGTATAGATCAATGATTCTTAATTTCTTCATCCTCCACGCATAGATCAATGGTGAATATGGTTTTAAATCCTCTAATACTCACTGTACTGCCATGGTAGAGTTAAAAAAACAATTTTAGAAATATTAGTGGATTAAGGCATTAAGCTGTCCAAGTTGCTTGTATTTTCTTTTCATTTTATTAATTAAAAAAAAAGTTCAACTATTTATTGACTAATAATAATACGTGTTAAATGGTTATCGGTTTAAAATATGGGCCATAGGCCCAGACTTGAAGAAAAACTTGAAACCCAAA…	TTAAATAGGAAACACTCCGGTTTAGATGATACCGATCTATCGGATTGTAACTTATTCTTCTTTCTTAAAAAAATTGTTTAGGAGCAAACAAAGATTTTATTTGTTAGTGTATTCAACTGATTACATTTTTAGTTAAAAAAATGGATTCTCCTTAATAACTAAAGACTGAAAAATAAGATAAGTTTCCTTAATTTTTCTTTTTGACTTGAGAAAAAGCTCCTCTAGACCTCTAGTAAATAGGAGTTATATATTAATCAAGTACATAACATAAAAATATATATATTAAGTGCAAATAGATTGAAAACAAATCAAGAAATTA	AATCAAAATACATATTCAGTAATTTATTTTAAACTCTGACTATTTATGTAAAACACAAATGGAAATCAAAATTGAAGGTCATGAAGATTCTATTCTTAGTGTGAAAAGTATAGATCAATGATTCTTAATTTCTTCATCCTCCACGCATAGATCAATGGTGAATATGGTTTTAAATCCTCTAATACTCACTGTACTGCCATGGTAGAGTTAAAAAAACAATTTTAGAAATATTAGTGGATTAAGGCATTAAGCTGTCCAAGTTGCTTGTATTTTCTTTTCATTTTATTAATTAAAAAAAAAGTTCAACTATTTATTGACTAATAATAATACGTGTTAAATGGTTATCGGTTTAAAATATGGGCCATAGGC
AT4G34270	0.197446615543881	646.437848554504	0.259499833984052	0	0	0	0	1	Coreless	-	16406153	16406302	150	16403843	16404136	294	16406940	313	16403822	787	16406303	16406939	637	TTCACAATTTTTGTGTTTTTAAAAAACCTATAAATAAATGAGTAGTGCACATAAATTAGTTTTGACCAAAACGGCTCCAACTTTAAATATTAAAAAGATAGTGTGTCTAATTCTATCTGATTCACATTGACGCACACATGTGTTAATAAAATAAAGATACCATTATACAATTTCTGTTTGATACTTATATATGTCAATGTGTCTCAGTATTCTACTACGATATATAATGAAATATGTTTATGCATTAGAGTCTAGAGATTCATGAGGTTTCACCTTTCACTGCTTCCTGATTTTTTTACCACTTTGAATCGTTAATAGTGGCAATGACGACGAATATTTTGTTCATGAGGTGTATCGTGCAAATTAGTTGTGAATTTTTGTGATTGATTCATCTTTTGA…	GCTGTTTATAAAGTTGCAAATTATATCTAAAAGAGCGTACCGATGAGCTTTCTTTACAGCCAAACAAACTACTTACTATTGAATTTGTTAATGTAAGGAGTTACTCCACTGACTTATTGTGGTGGTTTCATATGAACATTCAAACCCTTTTCACGTTGTTCTTACACTCTTATTGTTCCCTACCTTGTTCCCACCATAATTCCCCCTCACTGTTGAATTTCTATAATTAGTGTATACACAATAACGCAGTGACTCGTATGCATAAGTTCAAATGTTGTAGTTATTTAAAAGCCTGCGGCCAATTATCACACTT	TTCACAATTTTTGTGTTTTTAAAAAACCTATAAATAAATGAGTAGTGCACATAAATTAGTTTTGACCAAAACGGCTCCAACTTTAAATATTAAAAAGATAGTGTGTCTAATTCTATCTGATTCACATTGACGCACACATGTGTTAATAAAATAAAGATACCATTATACAATTTCTGTTTGATACTTATATATGTCAATGTGTCTCAGTATTCTACTACGATATATAATGAAATATGTTTATGCATTAGAGTCTAGAGATTCATGAGGTTTCACCTTTCACTGCTTCCTGATTTTTTTACCACTTTGAATCGTTAATAGTGGCAATGACGACGAATATTTTGTTCATGAGGTGTATCGTGCAAATTAGTTGTGAATTTTTGTGATTGATTCATCTTTTGA…
AT5G06140	0.13188631180475	1387.55099684167	0.458908687583108	0	0	0	0	1	Coreless	-	1858752	1858902	151	1855994	1856210	217	1859278	232	1855977	526	1858903	1859277	375	ATATCGTGAATCCCAATTATTTATGTTTTATGATTTATTTATTTTTTAAACTAGAGATGAAGGTTTTAATGAAAACTACTCTAATATAGCATATTTTTACGAGATTATCCACTAAAAACCGGTTTATTTTGAAAGCATAACTACAAAATACTAGTAGTGTTATTAATTTGATAGTATATTTCATAATCTAGTAGTGAAAAAGTTAAAATTTCCATTTTTCTTTTGTCCCAATCTTAAGTGTCTTATCATTCTAATTTTTGTCAAGAATCTATCTTTAATAATCATATCTAAAACGAACTAATTTATCTAATTTCATCAAATTTTGTTGTTAAATATGACAAAATGAAATTTTGGTTTAAAGTTAAAAAATCTGATAACCTTTCTCTTTTCAAAGGTTAC…	ATCCAAAACTAAACTTACCTGTGTCTGTGTGTGTTCCTTCATGAGAGGGTTTGTGTCTAGAGGCAGTTTGTTTTTGTGAGAAATTCTGGTGTTTTTTTGTCAACTTCAAGTTTAGTTAACTTGGCTTGTTTCCACTTGTAAAGAAGATACATATGCGTCATTATTACTCTCCTAAACGTTCATATAACAATTTTATTTTAGATTACAACTTTCCCAATTCACTAACATGATA	ATATCGTGAATCCCAATTATTTATGTTTTATGATTTATTTATTTTTTAAACTAGAGATGAAGGTTTTAATGAAAACTACTCTAATATAGCATATTTTTACGAGATTATCCACTAAAAACCGGTTTATTTTGAAAGCATAACTACAAAATACTAGTAGTGTTATTAATTTGATAGTATATTTCATAATCTAGTAGTGAAAAAGTTAAAATTTCCATTTTTCTTTTGTCCCAATCTTAAGTGTCTTATCATTCTAATTTTTGTCAAGAATCTATCTTTAATAATCATATCTAAAACGAACTAATTTATCTAATTTCATCAAATTTTGTTGTTAAATATGACAAAATGAAATTTTGGTTTAAAGTTAAAAAATCTGAT
AT5G08440	0.233144019756688	430.137267186255	0.1741544251044	0	0	0	1	0	GA	+	2720625	2721035	411	2726970	2727166	197	2727612	641	2720441	594	2720442	2720624	183	GTTAAAGTAGGATATATAAAATAGTTATTAGAAAGATATATGAGAGAAGAATCGAACTTTAGTAAGATACTATAATTACAGGTTGCCAAAAAAATAAGAAATATAAGTTACTATAATTACAGAAAAAACAAATAATAAAATTTAGTGTAATAATAATGATAAATTATTTAAGACAATAATGAGAAGAAAACAACTTTAATAATTAGAAGAATTGGAACCAAAAGAAAAAATGAGAAACCCAATTCTGAGGTCACAACTCCAGAAGAAAAACTGAGAGAGTTTGCTCGAAGAAGAAGAAGAAGCAAAAGCTTTTTAAAATCCATTTTTATTTTCTTGTATGATTCCAAACTTATCTTCATCATTCTTTCTCAATCATACCATTCTTTCTTAATCTCCAAG…	GAGTTTTTGGTAAATAGTATTGTTGGCTCTTTTGTTTCTTCTCTGGCCTCTCCAGCTTTAGAATATTAGAGATAGTCTTATGAACGATTCAGAGTTATTTATGTAAGGCTTCTGTAGCTGATTAAGAAAAAACTATTCAATCAATTTCAGTATATGAAAAAAAAAATATGAGCAAAAAAAAAAGTAGTAATAAACCAAATCTTTTGTTGATCTGAGTTCCACTTTACATTTCATTACAAATGTCGGTTTTCAGAAGAAGATGAAATGAAATCATTTCTAAAGAGAAGCCATTCTATATTCTAAGTCAACATGTAATTACCAAAATGCCGTCTTTGGCATATGTGATGTTCATTGAACCACATCATACAAAGCTAACAAAGCCCAACATATGTGATGTTC…	GTTAAAGTAGGATATATAAAATAGTTATTAGAAAGATATATGAGAGAAGAATCGAACTTTAGTAAGATACTATAATTACAGGTTGCCAAAAAAATAAGAAATATAAGTTACTATAATTACAGAAAAAACAAATAATAAAATTTAGTGTAATAATAATGATAAATTATTTAAGACAATAATGAG
AT5G10630	0.24914550012645	637.946285716312	0.478085287106069	0	0	0	0	1	Coreless	+	3360172	3360559	388	3364414	3364595	182	3364927	512	3359816	743	3359817	3360171	355	AAAGAAAAAGAAAAAAAGAAGTGAAGTTTGTTTTGAGTACAAAACTACAACTTCAAACATTACCATTATTAACGATCCAAAACATATGTTAATTGTTTATACCAAAACTATTTTCCATCAGATTTTGTCTCTTTGATTTTTCGGATCCTGGCGGAAAAAAAAAGAGAAGATTTTTCGGATCCTGGAAATATCAGATATAGGCCCGTTAAAAGCCCAACAATTTCATTAGTTATTATTTACGGTTTTGTTGTGTGTTTTCCATATTCTTACTCTATCCAACCGAAACCCGAATCCGGATCCAAATCCAGATCCGAAGCCTTCATATCGTCGGCATCAACAGGCGACGAATTACCTCAAACTCAAAGCTAAATTTACAGGCGGAGAAGTTGGATTCGAAGG…	ACATTCTCTGTTGTTGTACGAGTTTTACTTGTTCACTATAAATCAAGTCGTCCCAAGTTTTGTCTGCAATACAGTATCAGGAAATATCCTAAAATAGATCATGCAAAATTCGAATCAAATTTTATTGTGTAATTCAATTTATCCATTTTTTTTTGTGTTTAACACAATAAATCTTTCTTCTTAAAAATAAGTCTTTTTATTTGCAGTAATTCTGTAGACTATGATGAGTTGATGACACTATATAATCTTCGTAAGGTAATAAACTCAGTACAAAAAGAGTGGAGGTCAAAGTTAAGATAAAATCTCTCTACAAGATCAAAGTTAAGACAAGTGATACGAAACATTCTACAATGCAAAACATGAAAACATAATATTTTGTTTTCTGCAATTTCATGCAAA…	AAAGAAAAAGAAAAAAAGAAGTGAAGTTTGTTTTGAGTACAAAACTACAACTTCAAACATTACCATTATTAACGATCCAAAACATATGTTAATTGTTTATACCAAAACTATTTTCCATCAGATTTTGTCTCTTTGATTTTTCGGATCCTGGCGGAAAAAAAAAGAGAAGATTTTTCGGATCCTGGAAATATCAGATATAGGCCCGTTAAAAGCCCAACAATTTCATTAGTTATTATTTACGGTTTTGTTGTGTGTTTTCCATATTCTTACTCTATCCAACCGAAACCCGAATCCGGATCCAAATCCAGATCCGAAGCCTTCATATCGTCGGCATCAACAGGCGACGAATTACCTC
AT5G15270	0.252529725493082	800.824000371715	0.69786509021324	0	0	0	0	1	Coreless	+	4958302	4958736	435	4960947	4962101	1155	4962148	1200	4957632	1104	4957633	4958301	669	CATATATTTTTTGTTTGTTTGTTATATAACATATTACTCCACAAAACAAACACCAACATAATTTTTCTATTATCAAAATATATGTAACGAAGCTAGTTAATCTTATAAAAGTATTTAAACTGAGTAGAGACAGTAGACACAAATGTTAGAAGATAGTAAAAAAAAAAACTGATTGAGTTTTAATATTGTTTCTATATCCAAACTGAACAAAGAAACAAGACAAAATCAAAACAAAAGATGGACACAAATATCAAACATGAACCGGTGACATTGTAAAATGTAGGTTATTTTATTTATAAAAGATGGTAGACATTTTACAATGTCACCAGCTCTAAGAAAACAAGGTTATTTTTTTTAAAAAGAAAAAGAAAAAGAAAAACAAAGTTATTTGATTAAATA…	AAGCTATTGGTGGAGGTGATTAAAAAGGTTAGATTATAATATTGTTTGTTTAAGTCCTTTTAAACTTTAGTATACCTAGCTATATACCCCAAGTTCATGAGATAATCTGATCTGATCTGTCCCAGTGTCAGAATCTGATTCACTGCTTTTTTCCCTTTGTGACCTTTTCCCCATCCCACTAAAACAGTGTGAGATCCTGAAGCCTGAAGCCAACCCACAGCCCACAGTTGAAGCCTTTTCACCAAACAAGATGACAAAGCTGAACCACCAAACTCTACCTAGGAGAACTGATTACATGTGGATGAGATATTTAAGTTTGTTTCAAAACTTTCCATGTCCTCTTGTAACCAAAATACTGCCAAGTTCCTACCCATTAAACCTTATCCAGTTGGCCTTGGC…	CATATATTTTTTGTTTGTTTGTTATATAACATATTACTCCACAAAACAAACACCAACATAATTTTTCTATTATCAAAATATATGTAACGAAGCTAGTTAATCTTATAAAAGTATTTAAACTGAGTAGAGACAGTAGACACAAATGTTAGAAGATAGTAAAAAAAAAAACTGATTGAGTTTTAATATTGTTTCTATATCCAAACTGAACAAAGAAACAAGACAAAATCAAAACAAAAGATGGACACAAATATCAAACATGAACCGGTGACATTGTAAAATGTAGGTTATTTTATTTATAAAAGATGGTAGACATTTTACAATGTCACCAGCTCTAAGAAAACAAGGTTATTTTTTTTAAAAAGAAAAAGAAAAAGAAAAACAAAGTTATTTGATTAAATA…
AT5G19680	0.251705639524562	676.891287353647	0.169188047080318	0	0	0	0	1	Coreless	+	6649573	6649661	89	6651564	6652045	482	6652305	740	6649315	346	6649316	6649572	257	TCTATTTGGTATAACAGAGTGTTCCAAGCAAAGCGTAGATGATGTTACTATGGAGTGCTGATGGTGAAAGTTTAGACCCAATGTGCTTGTTTGTTGTGTGAGTAATGAATAGCTACAAAGTTGACTCTACCTTTGTAAATATTGACTCATAATTTTGTTCTAATTCGACTTGATGTTGGGCCTATTCATAGGTTTTCAGGCCCACCATAACAACCCTACAGGCAACAATGTTACAAGTGTGCCTGAAACGTTGACGTTTAAGTTTAAGAGAACTTCGCTTTAGAGTTTAGACCAGTTCCCCACAAAGCTCGTTGTCGTCATCGCGCGAGCTTGAACCAAAAAAACC	AGATGGATATATTCCTTGTCGTGCTGTTTGTATGAATGTCTGCTTCCTCATCCCATGGGCATGGGCATCGAATTTAGGAAATCAGGTACAACACGGATTCCTCAAAATATACATGTGTCTGCTGTTTATCATAAAGAAGTGCAAATGAGCAAATTAAATCGCTCTCGTCATGGATATTTATTAAAACGTTTTTGAAATTCTAGTGTTCCCTTGCAAGTAAACCAATTCTTGTTTTTGGTCTGTAATAGTATGTGGACTGTGTCTGTAAAAGGGAATCCCCGAGTCTGAAGTTGTCTTTGTTTCAAGTTTCAACCGAGAACACTAACTTGAATACTTTGATCCATATTTTTGACTTTGCCCCTTGCTTTTTTATCTTTATAGTTTCATGTGATTGTTCAG…	TCTATTTGGTATAACAGAGTGTTCCAAGCAAAGCGTAGATGATGTTACTATGGAGTGCTGATGGTGAAAGTTTAGACCCAATGTGCTTGTTTGTTGTGTGAGTAATGAATAGCTACAAAGTTGACTCTACCTTTGTAAATATTGACTCATAATTTTGTTCTAATTCGACTTGATGTTGGGCCTATTCATAGGTTTTCAGGCCCACCATAACAACCCTACAGGCAACAATGTTACAAGTGTGCCTGAAACGTTGACGT
AT5G20200	0.258611209447111	718.35057010733	0.239853098097696	1	1	0	0	0	Mix	+	6816611	6816774	164	6821620	6821826	207	6821880	259	6815872	902	6815873	6816610	738	AGCAAGAGAGTATAATCCATCTCTTTTGACCAAAAAACTTCAATTGAACTAGACCTATTTTTCATAACACTCTTTTAAGATTTACAAATTAGAGAAATAAATTCCTTTTTTTCTGTTTAAACTTTTAGGTATTTTATAAGGTTTGTTTTAAAATGATAAAATGTATAGGAAAGCAAATGCTGCGACAATCTTTCCTCTGCCTAGGCAACTTACCATCGCCCCTTGACGTTAGACGAATGAAGTTTCCCCATGGTGTGTTTAGCAATTCCTAAGCCGCTTTGATCACTATTTAGTGAGGCTGAAGCGTTACCTTTCTCATTTACAAGCGTGGAACCAAAATCACGCAAACCTAAGACCAAAATGTGTTTGAATATTTAACTACATTTGAAAAAAAAGTTA…	AAGACAAGGACAACGGTCTTTGTTTCTTGTATGTTTTCCAAAAAAATTTCCTTTTTTGTTTTCTCGAATTGTTTTTGCTTCTTTACTTTTGAGAGTAGAATTTTGTGCCTAGATCATGAGTTTTGATTTCTATTCATTTGAGGATTGATTTCTTTATGAATCCGATTTTTATAAAAATAAAAGGTTAATCGAGATTTATAGGTCGAAAATGTCATTTGATTACTTTAAAATAATACTAACTTTTTACGTTTTAAGTATT	AGCAAGAGAGTATAATCCATCTCTTTTGACCAAAAAACTTCAATTGAACTAGACCTATTTTTCATAACACTCTTTTAAGATTTACAAATTAGAGAAATAAATTCCTTTTTTTCTGTTTAAACTTTTAGGTATTTTATAAGGTTTGTTTTAAAATGATAAAATGTATAGGAAAGCAAATGCTGCGACAATCTTTCCTCTGCCTAGGCAACTTACCATCGCCCCTTGACGTTAGACGAATGAAGTTTCCCCATGGTGTGTTTAGCAATTCCTAAGCCGCTTTGATCACTATTTAGTGAGGCTGAAGCGTTACCTTTCTCATTTACAAGCGTGGAACCAAAATCACGCAAACCTAAGACCAAAATGTGTTTGAATATTTAACTACATTTGAAAAAAAAGTTA…
AT5G37830	0.256207127294376	1539.03631169033	0.257233442128779	0	1	0	0	0	YPatch	-	15060525	15060865	341	15056187	15056633	447	15062007	5034	15051598	1482	15060866	15062006	1141	GAAAGTTCGAGTCAAATTTTTACTACCGCCCATGAGCTATAATTTTAACATGCGTCCACCAATGTCTCAATTAAATATGCTTAAGCTATCCAATCCCAATATATATCATAGTGTAGTAGCTAATTACGCTAACTCAATCCTAATGTATCAAACTTTATTAGGCTAATTAGATCCGGATCCAAAATTCAATCGGATATCCGGATGCGATAGATTCGAATCTGAGTAATAGTAAAAATCAAAATTGGGATATCACGGTTATTGGCCTACTTTCGCGCTAAACCCAATATCCTGATCCGGTCTAATAGATAAACATCGCACATTCACATAGTGGTGGGCTTAAAATACAGATGATGTACCTATCTACTAGGAAATTCGAGAAAAGATGGAATAGGAAAGACG…	ACAATTCATCTCCTCCTCATAAGTCTCTTCTCGAACTTCATTACTCCTTCATTTAACGTATAATCCAAATTAGTTGTTTATGTGTCTTGTTGTTGTTTCGGTGTCTCTTAGCCGGATATTCTTTGGAGGTTTGGCCATTTTCAGTGAAATAAGGATCAGATTCTTGATTCATTAGAAACAAGGTAATAAATTGTCTTGGTGAATAAGTTTTAGTTGTTGTTGTATGTACTTATGTATCACTATTGCTGGTCCAAGACTTTTGGCTGGATTTCATTGATGCCATTGTCGACATTGAAAAGAGATTTGTGTCTGCTATGATCGGTCCAACAAAACTAGTCGTCTGAAGCAACCAAAAAAAAAAGTGGCCCCTTGTATAATTTGTCGTAGTAATGTATTTTT…	GAAAGTTCGAGTCAAATTTTTACTACCGCCCATGAGCTATAATTTTAACATGCGTCCACCAATGTCTCAATTAAATATGCTTAAGCTATCCAATCCCAATATATATCATAGTGTAGTAGCTAATTACGCTAACTCAATCCTAATGTATCAAACTTTATTAGGCTAATTAGATCCGGATCCAAAATTCAATCGGATATCCGGATGCGATAGATTCGAATCTGAGTAATAGTAAAAATCAAAATTGGGATATCACGGTTATTGGCCTACTTTCGCGCTAAACCCAATATCCTGATCCGGTCTAATAGATAAACATCGCACATTCACATAGTGGTGGGCTTAAAATACAGATGATGTACCTATCTACTAGGAAATTCGAGAAAAGATGGAATAGGAAAGACG…
AT5G42470	0.213156384884812	541.783042268836	0.779700022606239	0	0	0	0	1	Coreless	+	16982148	16982363	216	16984738	16984932	195	16985095	356	16981194	1169	16981195	16982147	953	GTCTCATATTTCTTCATCACGCACATACTTTTTTTATTTCTTTTATTGTAAAGGGTAAAATCACATGTTCACTATTAACTTACCACTAAAATGCGGTAGTTTTGGATAGATATTGTAGAATGTAGTAGATTTAGAAAGGGTTTTCCAAAATGTGGTAGATTCAACAAAATTTCTTTTTTTTTAAAAAAAAAAATCTACCACATTCGAGAGTTGATACTTTGTTAGCTTTGCTTTGTATTGATAATTTTTTTTTTTTTTTTAATTGATAAAAAGAAAACTAGATATTGACATTCGGATTTCGGATCGGATTTGAATCGAAGTTTTTCGGATTCAGATAATTTGGATGGGAAAGTTTATTATCCATTCGGATTTTATGACTATTCGGTTTGGATGATGTTG…	TGTATCTATTTCGAAAGTTAGTATTGTCCAAATTTTATGTGACACTCCTCTTGCTATGTAAACTGAAATGGATTACTGTTCTGCATTAAGGAGAATACAATTATAAGCAATTTGTCTTGATTTCAACAAGATTTTGCTTGGCTATAGGATTCATTGGCTCTGTTTGCTTTTACATTTACATGTCATAATAGTTTCGAATTTTACACATTTCAGTTGGATGTTAAGAAAAGAGAGGGAATTGATGGGGTTTTGTGGGTTTAAACTTTAAAGTAGTCAAGAATTAAGTCATTGGTTTACTGTTGCTCTATATGTGTAAAATGAAGGCAACTCCAACGGTTCTTAGGTGGAATAGATTA	GTCTCATATTTCTTCATCACGCACATACTTTTTTTATTTCTTTTATTGTAAAGGGTAAAATCACATGTTCACTATTAACTTACCACTAAAATGCGGTAGTTTTGGATAGATATTGTAGAATGTAGTAGATTTAGAAAGGGTTTTCCAAAATGTGGTAGATTCAACAAAATTTCTTTTTTTTTAAAAAAAAAAATCTACCACATTCGAGAGTTGATACTTTGTTAGCTTTGCTTTGTATTGATAATTTTTTTTTTTTTTTTAATTGATAAAAAGAAAACTAGATATTGACATTCGGATTTCGGATCGGATTTGAATCGAAGTTTTTCGGATTCAGATAATTTGGATGGGAAAGTTTATTATCCATTCGGATTTTATGACTATTCGGTTTGGATGATGTTG…
AT5G48520	0.249213494368549	525.491894791047	0.433491989746326	0	0	0	0	1	Coreless	+	19661202	19661405	204	19666147	19666435	289	19666789	641	19660200	1205	19660201	19661201	1001	TTTCGTTAAAATGTTCAATATTTTAACAAAAACAAAAATGGAATATATTTGTGTTTTGAGTTTTGGTTGTGATGTTTTAAAGTCAAGATAGTAGCATATTTATATGTGCTTTTACTAATGTTACATAGTACTAGTAGTTAATGTTTTATCAAACATATTTTCTTAGAAATCATAGTCAAAGAAACTATAAACTTTAATTTACAGTTTTTAATTTAAAGTATTTCACCCGTTTCACAAAAAGTGTTGTTTAATTTTTTTTTTTTTTTTTTATGTTTTAAATCAAATCTCTGTGATGTAGTTTTTAAAATCAAATCTCTGTTTTATCTATGTGTTTTCAACTTATTAATTAAAAATAAAGTGTAAAAGAAAAATTTAGATGTTTTTATTAATTTGTGTGAA…	GTTCTCACTTCTCACCATAAGTACATAGCACAAGTGATCTCTCTTAGTTTTTTGTCATTTCACTTTGTGATTGTATTATCTAGTGGTTGATTGATTTTACTTACTGCCCATCTTCTATTGTTTCTGAGTTTCGTGGTTTGTTGGGGTTATTTGAGCTTTTCTTCTTTCGTTAGTATTTTCAGTTGTATAATTCTTCTTTTGCCTCTTATTTTTTTGTGTGTTACATTTGTTCTCCTACTTTTGGTTTTAAATTCATCATTCTCAAAAAAATAATTTCCAGTTCAAAAGCAATACAGGTTATTATGAAATGAGGGCAGACAGCCAATTAATACACGAACTATGGTTTTAGTCACTACTATAAGTAGATGAACTATAGAGATGTGTAGATTCATACACCAA…	TTTCGTTAAAATGTTCAATATTTTAACAAAAACAAAAATGGAATATATTTGTGTTTTGAGTTTTGGTTGTGATGTTTTAAAGTCAAGATAGTAGCATATTTATATGTGCTTTTACTAATGTTACATAGTACTAGTAGTTAATGTTTTATCAAACATATTTTCTTAGAAATCATAGTCAAAGAAACTATAAACTTTAATTTACAGTTTTTAATTTAAAGTATTTCACCCGTTTCACAAAAAGTGTTGTTTAATTTTTTTTTTTTTTTTTTATGTTTTAAATCAAATCTCTGTGATGTAGTTTTTAAAATCAAATCTCTGTTTTATCTATGTGTTTTCAACTTATTAATTAAAAATAAAGTGTAAAAGAAAAATTTAGATGTTTTTATTAATTTGTGTGAA…
AT5G59710	0.255507145365159	793.090513637917	0.428597377417917	0	1	0	0	0	YPatch	+	24057377	24058155	779	24061736	24062081	346	24062322	585	24055659	2496	24055660	24057376	1717	CTTTTTAATCTGTAAAGAAATAGCGATAATTTAACTTTTTCTCTACAACAATACTATATATTTTTCTTGTTAATTATAATTATAATTATAATATCATTTTTGTATGCAATCGTCGGTTCGTCACTCACAGTCACATATGCTAAATCTCAAATATATACTTTCTTTATTCCAAAAAATTAAGGATGGTAGTGGAGGTTGGAAAAAAAGTCAACATATGTAGGTTGTGTAATTTTTTTTAAGGATATACCAAACTTCCGACCATATTTATGAAGAAAGCACGGGACACATGATTTTTTTCGGCATCTGTTCATGCATTATAAATAGATTATCATGAGTTTACTATTCCATGTTCGTTCTGTTGGAAGTTCATTTCAAGTTTTTTTTTTTTTGTCACAATAG…	CGACAAGTAGGTTTGTTCAATTAGTAGCATCTTTACAATGTAAAGCTTTTCTCTTCATTTCTCTTTCTTTCTTTCTTTCATGCAAGTTCTATTGATTAGAAACCAAAACCATGACATATCACATTTTCAATTTTTAACCCCAAGTTTCCCAAAAAGGTAATCACAATTACTTTCCATGGTCATTTCTTCTGGTTCAAGCATGACATGAACAGGCAATAAATAAGTTGAGATTTTGATCACAGTAACTGATACTTGAATCGAATCATTTAGATTTTTTTTTTTTTTAGTTTACTTGTTTAGTAAATATGTTGTCTATGTTTGTCACAAAAACGTGGCTCAGTTCTTGTATATATGGAGACAAAAAAATCCATTAAAAGATTGTTGACATTCTCGGAAATT…	CTTTTTAATCTGTAAAGAAATAGCGATAATTTAACTTTTTCTCTACAACAATACTATATATTTTTCTTGTTAATTATAATTATAATTATAATATCATTTTTGTATGCAATCGTCGGTTCGTCACTCACAGTCACATATGCTAAATCTCAAATATATACTTTCTTTATTCCAAAAAATTAAGGATGGTAGTGGAGGTTGGAAAAAAAGTCAACATATGTAGGTTGTGTAATTTTTTTTAAGGATATACCAAACTTCCGACCATATTTATGAAGAAAGCACGGGACACATGATTTTTTTCGGCATCTGTTCATGCATTATAAATAGATTATCATGAGTTTACTATTCCATGTTCGTTCTGTTGGAAGTTCATTTCAAGTTTTTTTTTTTTTGTCACAATAG…
AT5G60160	0.23789652454752	1189.9681087259	0.502109309869395	0	0	0	0	1	Coreless	-	24226783	24226913	131	24223646	24223885	240	24227414	353	24223531	631	24226914	24227413	500	GCCTTTTTTAACCCTCTTAATATTATTTATATATATGATTTTGTCTGCCAGATCCACGTTGCTGTCTTGTTAAAAAAAAAAAAAAAAGGGTTTCTAGAATTTATTACCCTTCGATTTCTAATTTTATTACCACTTAGTCCGGTTCGGTTTTGATTGGTTTAATGGTGTTTGAATGTGTTACTACCGAAATTACCCAACCACATAAAATCTTCTAGTTTTGGGAATTCTTATGTTATTACCAAAATTATCCAACCACATATAAGGAAGGGTATTTATAGTATATGACTACAAAATTTATTTGAAAGTTTTTAAAATGAACAAATTTTTAAATAGTGCGTTAATTCAAAATTTCAAATGAAACAAATTTTTGTATAATAATTTATTGAAAGTTTTTACATA…	GAGATTCTTAAATCTTACTGCTGTTTAAGTTGGAACTGAAAAGATCCTTTGTTAGGAAAAACTACATTAATAAAAGGATTTATAGCCATGTTATGTGTTGCCTGCGGTTACCATCAATTCACCCTCCCGAATATTCATCAACTTATTACTTAAGCGATTCATTTAATTGAGTGGTTTATCTCAATTATCTTGAAATGAAGAAGATCAAAAGACATATATATGATACTTTTGTTAGAGCTTCGAAAAAGACAAAGACAGAAAGATAACAACTAGCAATGCGGTTTCAGGCAAATCCGTCATGGTCCATGATGATGAACTAGCCTGATCTGGCTCTTAACAAATCTCAATTTTGG	GCCTTTTTTAACCCTCTTAATATTATTTATATATATGATTTTGTCTGCCAGATCCACGTTGCTGTCTTGTTAAAAAAAAAAAAAAAAGGGTTTCTAGAATTTATTACCCTTCGATTTCTAATTTTATTACCACTTAGTCCGGTTCGGTTTTGATTGGTTTAATGGTGTTTGAATGTGTTACTACCGAAATTACCCAACCACATAAAATCTTCTAGTTTTGGGAATTCTTATGTTATTACCAAAATTATCCAACCACATATAAGGAAGGGTATTTATAGTATATGACTACAAAATTTATTTGAAAGTTTTTAAAATGAACAAATTTTTAAATAGTGCGTTAATTCAAAATTTCAAATGAAACAAATTTTTGTATAATAATTTATTGAAAGTTTTTACATA…
