## Supplemental_Data1_Codes for "Expanding the synthetic biology toolbox with a library of constitutive and repressible promoters": Metadata.csv

Run	Sample_Description	Sample_ID	Tissue_Data	Stress_Data
SRR3581697	Flower 5 (F5)	F5	1	0
SRR3581699	Flowers 9-11 (F9-11)	F9_11	1	0
SRR3581701	Flowers 15-18 (F15-18)	F15_18	1	0
SRR3581705	Internode (IN)	IN	1	0
SRR3581708	Silique 2 (SL2)	SL2	1	0
SRR3581712	Seeds 5 (SD5)	SD5	1	0
SRR3581714	Silique 6 (SL6)	SL6	1	0
SRR3581715	Seeds 7 (SD7)	SD7	1	0
SRR3581717	Silique 8 (SL8)	SL8	1	0
SRR3581719	Young seeds 1 (SD.y1)	SD.y1	1	0
SRR3581721	Young seeds 3 (SD.y3)	SD.y3	1	0
SRR3581726	Young seeds 5 (SD.y5)	SD.y5	1	0
SRR3581727	Ovules from 6th and 7th flowers (OV.y6-7)	OV.y6_7	1	0
SRR3581730	Carpel of 6th and 7th flowers (POD.y6-7)	POD.y6_7	1	0
SRR3581734	Germinating seeds 3 (SD.g3)	SD.g3	1	0
SRR3581735	Seeds from the senescent silique 1 (SD.sn1)	SD.sn1	1	0
SRR3581736	Pod of the senescent silique 1 (POD.sn1)	POD.sn1	1	0
SRR3581738	Senescent internode (IN.sn)	IN.sn	1	0
SRR3581740	Seedling Hypocotyl (S.H)	S.H	1	0
SRR3581835	Root Apex (R.A)	R.A	1	0
SRR3581837	Leaf Petiole of the young leaf (L.PET.y)	L.PET.y	1	0
SRR3581839	Leaf Petiole, intermediate 1 (L.PET.i1)	L.PET.i1	1	0
SRR3581841	Leaf Petiole, intermediate 2 (L.PET.i2)	L.PET.i2	1	0
SRR3581842	Leaf Vein, intermediate 2 (L.VN.i2)	L.VN.i2	1	0
SRR3581846	Leaf Lamina of the mature leaf (L.LAM.lg)	L.LAM.lg	1	0
SRR3581848	Leaf Petiole of the senescent leaf (L.PET.sn)	L.PET.sn	1	0
SRR3581849	Leaf Vein of the senescent leaf (L.VN.sn)	L.VN.sn	1	0
SRR3581851	Carpels of the mature flower (F.CA.ad)	F.CA.ad	1	0
SRR3581852	Anthers of the mature flower (F.AN.ad)	F.AN.ad	1	0
SRR3581853	Stamen filaments of the mature flower (F.FM.ad)	F.FM.ad	1	0
SRR3581854	Petals of the mature flower (F.PT.ad)	F.PT.ad	1	0
SRR3581856	Carpels of the young flower (F.CA.y)	F.CA.y	1	0
SRR3581858	Sepals of the young flower (F.SP.y)	F.SP.y	1	0
SRR3581864	Flowers 6-8 (F6-8)	F6_8	1	0
SRR3581870	Axis of the inflorescence (AX)	AX	1	0
SRR3581872	Seeds 1 (SD1)	SD1	1	0
SRR3581874	Silique 2 (SL2)	SL2	1	0
SRR3581875	Seeds 3 (SD3)	SD3	1	0
SRR3581877	Silique 4 (SL4)	SL4	1	0
SRR3581879	Pod of the silique 5 (POD5)	POD5	1	0
SRR3581882	Pod of the silique 7 (POD7)	POD7	1	0
SRR3581889	Ovules from 6th and 7th flowers (OV.y6-7)	OV.y6_7	1	0
SRR3581891	Carpel of 6th and 7th flowers (POD.y6-7)	POD.y6_7	1	0
SRR3581892	Dry Seeds (SD.d)	SD.d	1	0
SRR3581893	Germinating seeds 1 (SD.g1)	SD.g1	1	0
SRR3581894	Germinating seeds 2 (SD.g2)	SD.g2	1	0
SRR3581896	Seeds from the senescent silique 1 (SD.sn1)	SD.sn1	1	0
SRR3581898	Senescent silique 2 (SL.sn2)	SL.sn2	1	0
SRR3581698	Flowers 6-8 (F6-8)	F6_8	1	0
SRR3581700	Flowers 12-14 (F12-14)	F12_14	1	0
SRR3581702	Flowers 19 and following (F19+)	F19Plus	1	0
SRR3581703	Pedicel (PED)	PED	1	0
SRR3581704	Axis of the inflorescence (AX)	AX	1	0
SRR3581706	Seeds 1 (SD1)	SD1	1	0
SRR3581707	Pod of the silique 1 (POD1)	POD1	1	0
SRR3581709	Seeds 3 (SD3)	SD3	1	0
SRR3581710	Pod of the silique 3 (POD3)	POD3	1	0
SRR3581711	Silique 4 (SL4)	SL4	1	0
SRR3581713	Pod of the silique 5 (POD5)	POD5	1	0
SRR3581716	Pod of the silique 7 (POD7)	POD7	1	0
SRR3581720	Young seeds 2 (SD.y2)	SD.y2	1	0
SRR3581724	Young seeds 4 (SD.y4)	SD.y4	1	0
SRR3581728	Stigmatic tissue (STI)	STI	1	0
SRR3581731	Dry Seeds (SD.d)	SD.d	1	0
SRR3581732	Germinating seeds 1 (SD.g1)	SD.g1	1	0
SRR3581733	Germinating seeds 2 (SD.g2)	SD.g2	1	0
SRR3581737	Senescent silique 2 (SL.sn2)	SL.sn2	1	0
SRR3581831	Seedling Meristem (S.M)	S.M	1	0
SRR3581833	Seedling Cotyledons (S.C)	S.C	1	0
SRR3581834	Seedling Root (S.R)	S.R	1	0
SRR3581836	Root (R )	R	1	0
SRR3581838	Leaf Lamina of the young leaf (L.LAM.y)	L.LAM.y	1	0
SRR3581840	Leaf Lamina, intermediate 1 (L.LAM.i1)	L.LAM.i1	1	0
SRR3581843	Leaf Lamina, intermediate 2 (L.LAM.i2)	L.LAM.i2	1	0
SRR3581844	Leaf Petiole of the mature leaf (L.PET.lg)	L.PET.lg	1	0
SRR3581845	Leaf Vein of the mature leaf (L.VN.lg)	L.VN.lg	1	0
SRR3581847	Leaf, mature (L.lg)	L.lg	1	1
SRR3581850	Opened Anthers (F.AN)	F.AN	1	0
SRR3581855	Sepals of the mature flower (F.SP.ad)	F.SP.ad	1	0
SRR3581857	Anthers of the young flower (F.AN.y)	F.AN.y	1	0
SRR3581859	Flower 1 (F1)	F1	1	0
SRR3581860	Flower 2 (F2)	F2	1	0
SRR3581861	Flower 3 (F3)	F3	1	0
SRR3581862	Flower 4 (F4)	F4	1	0
SRR3581863	Flower 5 (F5)	F5	1	0
SRR3581865	Flowers 9-11 (F9-11)	F9_11	1	0
SRR3581866	Flowers 12-14 (F12-14)	F12_14	1	0
SRR3581867	Flowers 15-18 (F15-18)	F15_18	1	0
SRR3581868	Flowers 19 and following (F19+)	F19Plus	1	0
SRR3581869	Pedicel (PED)	PED	1	0
SRR3581871	Internode (IN)	IN	1	0
SRR3581873	Pod of the silique 1 (POD1)	POD1	1	0
SRR3581876	Pod of the silique 3 (POD3)	POD3	1	0
SRR3581878	Seeds 5 (SD5)	SD5	1	0
SRR3581880	Silique 6 (SL6)	SL6	1	0
SRR3581881	Seeds 7 (SD7)	SD7	1	0
SRR3581883	Silique 8 (SL8)	SL8	1	0
SRR3581884	Young seeds 1 (SD.y1)	SD.y1	1	0
SRR3581885	Young seeds 2 (SD.y2)	SD.y2	1	0
SRR3581886	Young seeds 3 (SD.y3)	SD.y3	1	0
SRR3581887	Young seeds 4 (SD.y4)	SD.y4	1	0
SRR3581888	Young seeds 5 (SD.y5)	SD.y5	1	0
SRR3581890	Stigmatic tissue (STI)	STI	1	0
SRR3581895	Germinating seeds 3 (SD.g3)	SD.g3	1	0
SRR3581897	Pod of the senescent silique 1 (POD.sn1)	POD.sn1	1	0
SRR3581899	Senescent internode (IN.sn)	IN.sn	1	0
SRR3581345	Seedling Cotyledons (S.C)	S.C	1	0
SRR3581347	Seedling Root (S.R)	S.R	1	0
SRR3581352	Root Apex (R.A)	R.A	1	0
SRR3581591	Leaf Lamina, intermediate 1 (L.LAM.i1)	L.LAM.i1	1	0
SRR3581639	Leaf Petiole, intermediate 2 (L.PET.i2)	L.PET.i2	1	0
SRR3581672	Leaf Vein, intermediate 2 (L.VN.i2)	L.VN.i2	1	0
SRR3581676	Leaf Lamina, intermediate 2 (L.LAM.i2)	L.LAM.i2	1	0
SRR3581678	Leaf Petiole of the mature leaf (L.PET.lg)	L.PET.lg	1	0
SRR3581679	Leaf Vein of the mature leaf (L.VN.lg)	L.VN.lg	1	0
SRR3581683	Leaf Vein of the senescent leaf (L.VN.sn)	L.VN.sn	1	0
SRR3581685	Carpels of the mature flower (F.CA.ad)	F.CA.ad	1	0
SRR3581686	Anthers of the mature flower (F.AN.ad)	F.AN.ad	1	0
SRR3581690	Carpels of the young flower (F.CA.y)	F.CA.y	1	0
SRR3581691	Anthers of the young flower (F.AN.y)	F.AN.y	1	0
SRR3581692	Sepals of the young flower (F.SP.y)	F.SP.y	1	0
SRR3581694	Flower 2 (F2)	F2	1	0
SRR3581695	Flower 3 (F3)	F3	1	0
SRR3581336	Seedling Hypocotyl (S.H)	S.H	1	0
SRR3581346	Seedling Meristem (S.M)	S.M	1	0
SRR3581356	Root (R )	R	1	0
SRR3581383	Leaf Petiole of the young leaf (L.PET.y)	L.PET.y	1	0
SRR3581388	Leaf Lamina of the young leaf (L.LAM.y)	L.LAM.y	1	0
SRR3581499	Leaf Petiole, intermediate 1 (L.PET.i1)	L.PET.i1	1	0
SRR3581680	Leaf Lamina of the mature leaf (L.LAM.lg)	L.LAM.lg	1	0
SRR3581681	Leaf, mature (L.lg)	L.lg	1	0
SRR3581682	Leaf Petiole of the senescent leaf (L.PET.sn)	L.PET.sn	1	0
SRR3581684	Opened Anthers (F.AN)	F.AN	1	0
SRR3581687	Stamen filaments of the mature flower (F.FM.ad)	F.FM.ad	1	0
SRR3581688	Petals of the mature flower (F.PT.ad)	F.PT.ad	1	0
SRR3581689	Sepals of the mature flower (F.SP.ad)	F.SP.ad	1	0
SRR3581693	Flower 1 (F1)	F1	1	0
SRR3581696	Flower 4 (F4)	F4	1	0
SRR1688325	shoot apical meristem 13 days after germination	M13	1	0
SRR1688326	shoot apical meristem 13 days after germination	M13	1	0
SRR1688327	shoot apical meristem 14 days after germination	M14	1	0
SRR1688328	shoot apical meristem 14 days after germination	M14	1	0
SRR1688425	shoot apical meristem 15 days after germination	M15	1	0
SRR1688426	shoot apical meristem 15 days after germination	M15	1	0
SRR1688427	shoot apical meristem 16 days after germination	M16	1	0
SRR1688429	shoot apical meristem 16 days after germination	M16	1	0
SRR1661473	shoot apical meristem 9 days after germination	M9	1	0
SRR1661474	shoot apical meristem 9 days after germination	M9	1	0
SRR1661475	shoot apical meristem 10 day after germination	M10	1	0
SRR1661476	shoot apical meristem 10 day after germination	M10	1	0
SRR1661477	shoot apical meristem 11 days after germination	M11	1	0
SRR1661478	shoot apical meristem 11 days after germination	M11	1	0
SRR1661483	shoot apical meristem 12 days after germination	M12	1	0
SRR1661484	shoot apical meristem 12 days after germination	M12	1	0
SRR1659921	shoot apical meristem 7 days after germination	M7	1	0
SRR1660397	shoot apical meristem 8 days after germination	M8	1	0
SRR1659922	shoot apical meristem 7 days after germination	M7	1	0
SRR1660398	shoot apical meristem 8 days after germination	M8	1	0
SRR3724649	Leaf Cold 1 hour	Cold1	0	1
SRR3724650	Leaf Cold 1 hour	Cold1	0	1
SRR3724651	Leaf Cold 3 hours	Cold3	0	1
SRR3724652	Leaf Cold 3 hours	Cold3	0	1
SRR3724663	Leaf Cold 6 hours	Cold6	0	1
SRR3724668	Leaf Cold 6 hours	Cold6	0	1
SRR3724737	Leaf Cold 12 hours	Cold12	0	1
SRR3724738	Leaf Cold 12 hours	Cold12	0	1
SRR3724739	Leaf Cold 24 hours	Cold24	0	1
SRR3724741	Leaf Cold 24 hours	Cold24	0	1
SRR3724768	Leaf Heat 1 hour	Heat1	0	1
SRR3724774	Leaf Heat 1 hour	Heat1	0	1
SRR3724778	Leaf Heat 3 hours	Heat3	0	1
SRR3724782	Leaf Heat 3 hours	Heat3	0	1
SRR3724785	Leaf Heat 6 hours	Heat6	0	1
SRR3724786	Leaf Heat 6 hours	Heat6	0	1
SRR3724787	Leaf Heat 12 hours	Heat12	0	1
SRR3724798	Leaf Heat 12 hours	Heat12	0	1
SRR3724806	Leaf Heat 24 hours	Heat24	0	1
SRR3724814	Leaf Heat 24 hours	Heat24	0	1
SRR3725446	Leaf Wounding 1 hour	Wounding1	0	1
SRR3725458	Leaf Wounding 1 hour	Wounding1	0	1
SRR3725471	Leaf Wounding 3 hours	Wounding3	0	1
SRR3725482	Leaf Wounding 3 hours	Wounding3	0	1
SRR3725493	Leaf Wounding 6 hours	Wounding6	0	1
SRR3725503	Leaf Wounding 6 hours	Wounding6	0	1
SRR3725516	Leaf Wounding 12 hours	Wounding12	0	1
SRR3725527	Leaf Wounding 12 hours	Wounding12	0	1
SRR3725538	Leaf Wounding 24 hours	Wounding24	0	1
SRR3725550	Leaf Wounding 24 hours	Wounding24	0	1
SRR3725560	Leaf Wounding 48 hours	Wounding48	0	1
SRR3725561	Leaf Wounding 48 hours	Wounding48	0	1
SRR847501	Pollen	Pollen	1	0
SRR847502	Pollen	Pollen	1	0
