## Supplemental_Data1_Codes for "Expanding the synthetic biology toolbox with a library of constitutive and repressible promoters": Promoter_Terminator_length_3percent.csv

	AGI	strand	UTR5_start	UTR5_end	UTR5_length	UTR3_start	UTR3_end	UTR3_length	right_gene_start	UTR_terminator	left_gene_end	UTR_promoter	promoter_start	promoter_end	promoter_length
1	AT1G01910	-	315831	315924	94	313214	313593	380	315982	463	313129	151	315925	315981	57
2	AT1G02130	-	401788	401918	131	399982	400348	367	403099	347	4e+05	1311	401919	403098	1180
3	AT1G02145	+	404599	404625	27	408485	408618	134	408621	135	404455	170	404456	404598	143
4	AT1G03365	+	826522	827180	659	830191	830392	202	830549	357	826398	782	826399	826521	123
5	AT1G04080	+	1051342	1051801	460	1056550	1056818	269	1057040	489	1051193	608	1051194	1051341	148
6	AT1G04850	-	1368706	1368939	234	1365117	1365309	193	1369035	282	1365026	329	1368940	1369034	95
7	AT1G05500	+	1624918	1625096	179	1628940	1629288	349	1629445	504	1623488	1608	1623489	1624917	1429
8	AT1G08750	+	2801041	2801281	241	2804392	2804536	145	2805043	650	2788476	12805	2799041	2801040	2000
9	AT1G09870	+	3205578	3205815	238	3208444	3208713	270	3208711	266	3205410	405	3205411	3205577	167
10	AT1G11060	+	3684567	3684567	0	3689537	3689891	355	3690011	473	3684168	398	3684169	3684566	398
11	AT1G12470	+	4250944	4251357	414	4257201	4257391	191	4257267	65	4250757	600	4250758	4250943	186
12	AT1G12530	-	4270771	4270906	136	4268985	4269120	136	4272887	138	4268981	2116	4270907	4272886	1980
13	AT1G13560	-	4641691	4642189	499	4638485	4638832	348	4642123	502	4638329	432	4641691	4642122	432
14	AT1G14570	+	4983488	4983768	281	4987192	4987374	183	4989561	2368	4983366	402	4983367	4983487	121
15	AT1G14910	-	5143571	5143734	164	5139711	5139926	216	5148981	459	5139466	5410	5143735	5145734	2000
16	AT1G17210	-	5884657	5884772	116	5879995	5880500	506	5885006	427	5880072	349	5884773	5885005	233
17	AT1G17790	-	6127276	6127566	291	6125277	6125530	254	6128822	191	6125338	1546	6127567	6128821	1255
18	AT1G18070	-	6218211	6218383	173	6213650	6214234	585	6220645	643	6213590	2434	6218384	6220383	2000
19	AT1G18700	+	6437501	6437589	89	6443046	6443638	593	6450584	7537	6437235	354	6437236	6437500	265
20	AT1G20770	-	7216648	7216896	249	7215014	7215343	330	7217020	350	7214992	372	7216897	7217019	123
21	AT1G25280	+	8863767	8864959	1193	8866608	8866893	286	8867023	414	8862796	2163	8862797	8863766	970
22	AT1G25420	+	8915914	8916139	226	8917980	8918266	287	8918788	807	8915218	921	8915219	8915913	695
23	AT1G26110	-	9027556	9027954	399	9024340	9024614	275	9028375	533	9024080	819	9027955	9028374	420
24	AT1G26170	-	9054438	9054702	265	9047291	9047537	247	9054672	488	9047048	234	9054438	9054671	234
25	AT1G27600	-	9605881	9606246	366	9603550	9604081	532	9606967	1164	9602916	1086	9606247	9606966	720
26	AT1G27840	-	9696257	9696545	289	9693007	9693330	324	9698297	770	9692559	2040	9696546	9698296	1751
27	AT1G27850	+	9698297	9699263	967	9703701	9703943	243	9704557	855	9696545	2718	9696546	9698296	1751
28	AT1G27900	-	9720346	9720628	283	9715359	9715613	255	9720732	437	9715175	386	9720629	9720731	103
29	AT1G31730	+	11359511	11359905	395	11363916	11364287	372	11365284	1367	11358094	1811	11358095	11359510	1416
30	AT1G32150	+	11565493	11566020	528	11568317	11568644	328	11568653	335	11564832	1188	11564833	11565492	660
31	AT1G44910	+	16975603	16975928	326	16982818	16982964	147	16982903	84	16974752	1176	16974753	16975602	850
32	AT1G45000	+	17009050	17009218	169	17011607	17011928	322	17013384	1776	17007807	1411	17007808	17009049	1242
33	AT1G49590	+	18354782	18354995	214	18356409	18356732	324	18356798	388	18354633	362	18354634	18354781	148
34	AT1G50200	-	18598311	18598568	258	18591203	18591427	225	18602957	628	18590798	4646	18598569	18600568	2000
35	AT1G50500	-	18715597	18716117	521	18707923	18708215	293	18716111	1558	18706656	514	18715597	18716110	514
36	AT1G50510	+	18716111	18716576	466	18719060	18719335	276	18719377	316	18716117	459	18716118	18716111	-6
37	AT1G51590	-	19132132	19132317	186	19128143	19128313	171	19132220	152	19128160	88	19132132	19132219	88
38	AT1G52370	+	19506355	19507050	696	19508699	19508928	230	19508937	237	19506308	742	19506309	19506354	46
39	AT1G52630	-	19608526	19608647	122	19606334	19606468	135	19608708	181	19606286	182	19608648	19608707	60
40	AT1G52730	+	19642451	19642864	414	19644978	19645210	233	19645235	256	19641664	1200	19641665	19642450	786
41	AT1G54080	-	20186824	20187095	272	20183544	20183921	378	20189471	416	20183504	2647	20187096	20189095	2000
42	AT1G54390	-	20306943	20307023	81	20304579	20305010	432	20307571	1061	20303948	628	20307024	20307570	547
43	AT1G54490	+	20350108	20350298	191	20356650	20356915	266	20356953	302	20349031	1267	20349032	20350107	1076
44	AT1G55150	+	20574479	20574632	154	20577141	20577350	210	20577376	234	20574381	251	20574382	20574478	97
45	AT1G55750	-	20845135	20845898	764	20840090	20840447	358	20846114	1669	20838777	979	20845899	20846113	215
46	AT1G58060	-	21501775	21501889	115	21489283	21489478	196	21502904	346	21489131	1129	21501890	21502903	1014
47	AT1G60220	+	22208088	22208330	243	22211910	22212170	261	22212083	172	22205399	2931	22206088	22208087	2000
48	AT1G60670	+	22343654	22344097	444	22346773	22347607	835	22347621	847	22343268	829	22343269	22343653	385
49	AT1G60900	+	22423893	22424006	114	22427806	22428052	247	22428166	359	22417311	6695	22421893	22423892	2000
50	AT1G61150	+	22542496	22542926	431	22544355	22545660	1306	22544867	511	22540932	1994	22540933	22542495	1563
51	AT1G64550	+	23968749	23968848	100	23973369	23973613	245	23974040	670	23968511	337	23968512	23968748	237
52	AT1G64990	-	24145866	24146017	152	24139850	24140181	332	24146924	856	24139324	1058	24146018	24146923	906
53	AT1G65270	+	24241705	24241853	149	24244504	24245073	570	24245121	616	24240727	1126	24240728	24241704	977
54	AT1G66340	+	24734161	24734696	536	24737366	24737755	390	24737718	351	24732574	2122	24732575	24734160	1586
55	AT1G67140	-	25117372	25117530	159	25100847	25101014	168	25121210	389	25100624	3838	25117531	25119530	2000
56	AT1G67170	+	25127172	25127725	554	25129145	25129456	312	25129646	500	25127097	628	25127098	25127171	74
57	AT1G67325	-	25212412	25212530	119	25209546	25209823	278	25213851	722	25209100	1439	25212531	25213850	1320
58	AT1G71860	+	27026676	27026864	189	27028675	27029091	417	27029115	439	27026362	502	27026363	27026675	313
59	AT1G71900	+	27061460	27061752	293	27064053	27064529	477	27064931	877	27060785	967	27060786	27061459	674
60	AT1G76010	-	28530635	28531770	1136	28528058	28528503	446	28532044	665	28527837	1409	28531771	28532043	273
61	AT1G76320	+	28631222	28631402	181	28633886	28634587	702	28634691	804	28630788	614	28630789	28631221	433
62	AT1G76630	+	28759698	28759698	0	28765041	28765041	0	28765253	211	28759331	366	28759332	28759697	366
63	AT1G76850	+	28847870	28848011	142	28854282	28854498	217	28854413	130	28847287	724	28847288	28847869	582
64	AT1G78920	+	29671412	29672338	927	29676761	29676991	231	29676754	-8	29671340	998	29671341	29671411	71
65	AT1G79940	+	30069549	30070021	473	30073237	30073337	101	30073523	285	30067588	2433	30067589	30069548	1960
66	AT2G01690	-	313499	313804	306	308692	309142	451	315647	-125	309266	2148	313805	315646	1842
67	AT2G02148	-	549316	549615	300	547141	547387	247	549826	231	547155	510	549616	549825	210
68	AT2G03150	+	951887	952122	236	959004	959227	224	959644	639	951552	570	951553	951886	334
69	AT2G05755	+	2170759	2170903	145	2173646	2173942	297	2171389	-2258	2170527	376	2170528	2170758	231
70	AT2G06210	-	2436588	2436686	99	2428902	2429106	205	2457572	1751	2427354	20984	2436687	2438686	2000
71	AT2G14120	-	5960015	5960262	248	5953962	5954251	290	5976252	212	5954038	16237	5960263	5962262	2000
72	AT2G14170	-	5981898	5981898	0	5977271	5977725	455	6018557	924	5976800	2000	5981899	5983898	2000
73	AT2G16090	-	6989822	6990079	258	6986833	6987365	533	6996726	1745	6985619	6904	6990080	6992079	2000
74	AT2G16860	-	7305959	7306674	716	7303811	7304137	327	7307969	628	7303508	2010	7306675	7307968	1294
75	AT2G16880	-	7314493	7314575	83	7312050	7312260	211	7316788	464	7311795	2295	7314576	7316575	2000
76	AT2G17790	+	7733562	7733683	122	7739344	7739674	331	7739786	441	7733136	547	7733137	7733561	425
77	AT2G17980	+	7824165	7824350	186	7826404	7826622	219	7826810	405	7824120	230	7824121	7824164	44
78	AT2G18245	+	7936989	7937351	363	7939382	7939663	282	7939821	438	7936899	452	7936900	7936988	89
79	AT2G19390	-	8396477	8397938	1462	8389609	8390134	526	8392448	1344	8388789	-4029	8396477	8392447	-4029
80	AT2G19790	+	8527174	8527300	127	8528395	8528684	290	8529915	1519	8525237	2063	8525238	8527173	1936
81	AT2G20580	+	8858961	8859209	249	8864699	8864864	166	8865015	315	8857757	1452	8857758	8858960	1203
82	AT2G20790	-	8952613	8952788	176	8949452	8950160	709	8949614	731	8949428	-2999	8952613	8949613	-2999
83	AT2G21470	+	9198584	9198750	167	9202136	9202472	337	9202493	356	9195983	2767	9196584	9198583	2000
84	AT2G23370	-	9955018	9955148	131	9952866	9953065	200	9955091	169	9952895	73	9955018	9955090	73
85	AT2G25170	+	10713806	10714409	604	10723763	10724105	343	10718095	-5669	10714013	396	10714014	10713806	-207
86	AT2G25710	+	10952546	10952717	172	10955061	10955376	316	10955429	367	10949625	3092	10950546	10952545	2000
87	AT2G25740	+	10980121	10980173	53	10983632	10984127	496	10984303	670	10979903	270	10979904	10980120	217
88	AT2G25760	-	10988652	10989116	465	10984303	10985116	814	10992727	988	10984127	4075	10989117	10991116	2000
89	AT2G26780	+	11410075	11410123	49	11423598	11423775	178	11424162	563	11408420	1703	11408421	11410074	1654
90	AT2G27110	-	11580405	11580816	412	11576667	11576967	301	11581213	309	11576657	808	11580817	11581212	396
91	AT2G27460	+	11740501	11740668	168	11744867	11745010	144	11744980	112	11739689	979	11739690	11740500	811
92	AT2G27900	+	11877420	11877652	233	11885238	11885567	330	11885570	331	11876988	664	11876989	11877419	431
93	AT2G28390	-	12143375	12143664	290	12139577	12139834	258	12147882	3593	12136240	4507	12143665	12145664	2000
94	AT2G29080	-	12492999	12493328	330	12489626	12489909	284	12494825	296	12489612	1826	12493329	12494824	1496
95	AT2G29210	+	12557978	12558154	177	12562168	12562366	199	12562628	459	12553710	4444	12555978	12557977	2000
96	AT2G32170	+	13666395	13666474	80	13670924	13671753	830	13671840	915	13666382	92	13666383	13666394	12
97	AT2G33730	-	14267880	14268002	123	14265280	14265677	398	14268268	475	14265201	388	14268003	14268267	265
98	AT2G35100	-	14795564	14795700	137	14793566	14793991	426	14795714	959	14793031	150	14795701	14795713	13
99	AT2G35320	-	14868387	14868880	494	14866831	14867072	242	14868860	336	14866735	473	14868387	14868859	473
100	AT2G35330	+	14868860	14869177	318	14871673	14871993	321	14872264	590	14868880	297	14868881	14868860	-20
101	AT2G36240	+	15195607	15195661	55	15197156	15197331	176	15197368	211	15195557	104	15195558	15195606	49
102	AT2G36850	-	15469666	15469963	298	15454670	15454933	264	15469718	1114	15453818	52	15469666	15469717	52
103	AT2G37160	+	15608696	15609045	350	15612529	15612933	405	15611869	-661	15608586	459	15608587	15608695	109
104	AT2G37680	-	15805515	15805572	58	15803242	15803498	257	15805658	705	15802792	143	15805573	15805657	85
105	AT2G38440	+	16095234	16095548	315	16100851	16101220	370	16101925	1073	16095310	238	16095311	16095234	-76
106	AT2G38670	+	16168711	16168977	267	16171680	16171917	238	16174000	2319	16168627	350	16168628	16168710	83
107	AT2G38950	+	16260802	16261597	796	16265044	16265269	226	16265285	240	16260252	1345	16260253	16260801	549
108	AT2G39260	-	16399588	16399811	224	16391923	16392286	364	16399968	1110	16391175	380	16399812	16399967	156
109	AT2G39840	+	16627215	16627428	214	16628789	16629411	623	16630410	1620	16624149	3279	16625215	16627214	2000
110	AT2G40190	+	16785172	16785230	59	16787257	16787589	333	16791009	3751	16784146	1084	16784147	16785171	1025
111	AT2G41020	+	17117213	17117423	211	17120901	17121118	218	17121326	424	17115046	2377	17115213	17117212	2000
112	AT2G42240	+	17596716	17596842	127	17598972	17599178	207	17599329	356	17596664	178	17596665	17596715	51
113	AT2G43070	-	17914776	17914889	114	17910522	17911231	710	17915447	1021	17910209	671	17914890	17915446	557
114	AT2G44530	+	18383514	18383730	217	18385974	18386207	234	18386218	243	18383512	218	18383513	18383513	1
115	AT2G45700	-	18830505	18830663	159	18826936	18827214	279	18831129	315	18826898	624	18830664	18831128	465
116	AT2G46180	-	18971260	18971408	149	18967268	18967480	213	18971768	209	18967270	508	18971409	18971767	359
117	AT2G47210	+	19378438	19379037	600	19382204	19382435	232	19383742	1537	19378330	707	19378331	19378437	107
118	AT2G47980	+	19631206	19631421	216	19636795	19636977	183	19636866	70	19631187	234	19631188	19631205	18
119	AT2G48110	+	19673292	19673368	77	19679494	19679710	217	19679729	234	19673291	77	19673292	19673292	1
120	AT2G48160	-	19696584	19696820	237	19689323	19689782	460	1608	553	19689228	-19694976	19696584	1607	-19694976
121	AT3G01150	+	51495	51730	236	54344	54543	200	54523	178	48295	3435	49495	51494	2000
122	AT3G01340	-	128465	128993	529	127302	127555	254	129137	679	126875	672	128994	129136	143
123	AT3G03570	+	856875	857011	137	860105	860468	364	860511	405	856642	369	856643	856874	232
124	AT3G03740	-	939807	941669	1863	936877	937104	228	939899	784	936319	92	939807	939898	92
125	AT3G04490	+	1200641	1200814	174	1209713	1209868	156	1211761	2047	1200103	711	1200104	1200640	537
126	AT3G06580	-	2051867	2052146	280	2048899	2049139	241	2052692	586	2048552	825	2052147	2052691	545
127	AT3G06720	+	2120323	2120557	235	2123555	2124130	576	2124154	598	2120180	377	2120181	2120322	142
128	AT3G06910	-	2181188	2181340	153	2178629	2178903	275	2181345	560	2178342	157	2181341	2181344	4
129	AT3G07160	-	2279382	2279382	0	2264944	2265140	197	2280193	419	2264720	810	2279383	2280192	810
130	AT3G07170	+	2280193	2280426	234	2282097	2282338	242	2282232	134	2279915	511	2279916	2280192	277
131	AT3G07300	-	2327380	2327658	279	2324605	2324965	361	2327817	397	2324567	437	2327659	2327816	158
132	AT3G08530	-	2595411	2595653	243	2586803	2587169	367	2596022	826	2586342	611	2595654	2596021	368
133	AT3G09090	-	2787552	2787929	378	2782697	2782910	214	2787952	170	2782739	400	2787930	2787951	22
134	AT3G09360	+	2873411	2873794	384	2878432	2878590	159	2879352	919	2873331	463	2873332	2873410	79
135	AT3G09740	+	2989355	2989613	259	2991354	2991663	310	2991654	299	2987989	1624	2987990	2989354	1365
136	AT3G10330	+	3199711	3199905	195	3201642	3201965	324	3203987	2344	3197456	2449	3197711	3199710	2000
137	AT3G10390	+	3229292	3229292	0	3232344	3232344	0	3232456	111	3229033	258	3229034	3229291	258
138	AT3G11240	-	3521092	3521187	96	3518482	3518663	182	3521328	186	3518476	236	3521188	3521327	140
139	AT3G11290	-	3537295	3537903	609	3535560	3535764	205	3539346	546	3535217	2051	3537904	3539345	1442
140	AT3G11910	-	3770290	3770488	199	3761053	3761756	704	3772310	1005	3760750	2020	3770489	3772309	1821
141	AT3G12680	-	4028999	4029139	141	4025075	4025274	200	4029182	5447	4019826	183	4029140	4029181	42
142	AT3G13235	-	4274348	4274463	116	4271257	4271490	234	4275462	115	4271374	1114	4274464	4275461	998
143	AT3G14910	+	5015410	5015430	21	5017566	5017860	295	5017940	373	5015341	89	5015342	5015409	68
144	AT3G15010	+	5052724	5052842	119	5054058	5056016	1959	5055740	1681	5052454	388	5052455	5052723	269
145	AT3G16090	+	5456092	5456511	420	5458694	5459005	312	5459161	466	5455941	570	5455942	5456091	150
146	AT3G16230	+	5500053	5501487	1435	5502882	5503572	691	5505359	2476	5500146	1341	5500147	5500053	-93
147	AT3G17205	+	5873050	5873526	477	5881132	5881571	440	5881918	785	5868180	5346	5871050	5873049	2000
148	AT3G17850	-	6116245	6116528	284	6109408	6109852	445	6119706	1115	6108736	3461	6116529	6118528	2000
149	AT3G18480	+	6336691	6336922	232	6341596	6341787	192	6341917	320	6335821	1101	6335822	6336690	869
150	AT3G18860	+	6501667	6501772	106	6508352	6508552	201	6508384	31	6501431	341	6501432	6501666	235
151	AT3G19510	-	6766049	6766596	548	6762760	6763203	444	6766620	449	6762753	571	6766597	6766619	23
152	AT3G19840	+	6890987	6891226	240	6897227	6897509	283	6898162	934	6890440	786	6890441	6890986	546
153	AT3G19870	+	6907394	6907479	86	6911115	6911232	118	6911434	318	6906206	1273	6906207	6907393	1187
154	AT3G19980	+	6961735	6962006	272	6964761	6965205	445	6965594	832	6961683	323	6961684	6961734	51
155	AT3G21280	-	7482037	7482124	88	7477929	7478164	236	7482105	2261	7475902	68	7482037	7482104	68
156	AT3G21350	+	7517069	7517104	36	7518587	7518776	190	7518783	195	7516072	1032	7516073	7517068	996
157	AT3G22170	-	7825414	7825883	470	7822017	7822357	341	7827035	3372	7818984	1621	7825884	7827034	1151
158	AT3G22590	+	8003897	8003997	101	8005452	8005901	450	8006248	795	8003144	853	8003145	8003896	752
159	AT3G27320	+	10090055	10090305	251	10092391	10092790	400	10095014	2622	10089259	1046	10089260	10090054	795
160	AT3G43240	-	15214440	15214946	507	15209830	15210030	201	15216584	177	15209852	2144	15214947	15216583	1637
161	AT3G45190	-	16548161	16548366	206	16541614	16541992	379	16548827	3367	16538624	666	16548367	16548826	460
162	AT3G45740	+	16790760	16790828	69	16793280	16793539	260	16793514	233	16790689	139	16790690	16790759	70
163	AT3G46220	+	16979058	16979172	115	16983970	16984176	207	16984117	146	16978922	250	16978923	16979057	135
164	AT3G46960	-	17298067	17298221	155	17290872	17291002	131	17301393	39	17290962	3326	17298222	17300221	2000
165	AT3G47390	+	17459338	17462092	2755	17464655	17464805	151	17465509	853	17458598	3494	17458599	17459337	739
166	AT3G47890	-	17673530	17673927	398	17666926	17667170	245	17674286	5816	17661353	756	17673928	17674285	358
167	AT3G49850	+	18488992	18489449	458	18490731	18490995	265	18491083	351	18488380	1069	18488381	18488991	611
168	AT3G50670	-	18829492	18829683	192	18826159	18826474	316	18834154	363	18826110	4662	18829684	18831683	2000
169	AT3G50860	+	18901996	18902344	349	18903959	18904196	238	18910946	6986	18902151	193	18902152	18901996	-155
170	AT3G51050	+	18953841	18954021	181	18957698	18957962	265	18964128	6429	18953800	221	18953801	18953840	40
171	AT3G51310	-	19049321	19049453	133	19044330	19044632	303	19049542	239	19044392	221	19049454	19049541	88
172	AT3G52660	+	19521653	19522596	944	19524735	19525008	274	19526967	2231	19520595	2001	19520596	19521652	1057
173	AT3G52760	-	19554705	19554857	153	19553678	19553930	253	19555035	794	19553135	330	19554858	19555034	177
174	AT3G53110	+	19687739	19687966	228	19690423	19690660	238	19690570	146	19686983	983	19686984	19687738	755
175	AT3G54190	-	20063880	20064160	281	20061417	20061757	341	20065606	269	20061487	1726	20064161	20065605	1445
176	AT3G54610	+	20213405	20213591	187	20217375	20217652	278	20217853	477	20213171	420	20213172	20213404	233
177	AT3G55020	-	20394713	20394986	274	20388868	20389176	309	20396596	316	20388859	1883	20394987	20396595	1609
178	AT3G55320	-	20513393	20513532	140	20506991	20507389	399	20513738	364	20507024	345	20513533	20513737	205
179	AT3G55480	-	20570629	20571247	619	20566247	20566370	124	20571433	41	20566328	804	20571248	20571432	185
180	AT3G56210	-	20855445	20855541	97	20852830	20853993	1164	20858741	1889	20852103	3296	20855542	20857541	2000
181	AT3G58090	-	21513905	21514280	376	21512318	21512477	160	21515169	4738	21507738	1264	21514281	21515168	888
182	AT3G58460	-	21626348	21626608	261	21623178	21623372	195	21626670	206	21623165	322	21626609	21626669	61
183	AT3G58560	-	21653896	21654199	304	21650564	21650878	315	21656483	531	21650346	2587	21654200	21656199	2000
184	AT3G58580	-	21663697	21664094	398	21660597	21660864	268	21665283	52	21660811	1586	21664095	21665282	1188
185	AT3G60250	-	22271962	22272172	211	22270269	22270712	444	22273798	684	22270027	1836	22272173	22273797	1625
186	AT3G60310	+	22287681	22287779	99	22290379	22291416	1038	22291885	1505	22287547	232	22287548	22287680	133
187	AT3G60800	-	22469273	22469622	350	22467113	22467484	372	22470240	536	22466947	967	22469623	22470239	617
188	AT3G61050	+	22597226	22597483	258	22600932	22601411	480	22602815	1882	22596124	1359	22596125	22597225	1101
189	AT3G62080	+	22986175	22986381	207	22988517	22988776	260	22988546	28	22984565	1816	22984566	22986174	1609
190	AT4G00660	+	274256	274636	381	277438	278736	1299	278315	876	271878	2758	272256	274255	2000
191	AT4G00830	+	351968	352195	228	354965	355247	283	355210	244	351549	646	351550	351967	418
192	AT4G01810	-	779802	780354	553	776413	776732	320	780645	293	776438	843	780355	780644	290
193	AT4G06599	-	3667495	3667546	52	3665924	3666077	154	3758956	1220	3664856	91461	3667547	3669546	2000
194	AT4G06634	-	3766439	3766670	232	3764240	3764497	258	3880989	4617	3759879	114550	3766671	3768670	2000
195	AT4G08580	+	5461397	5462188	792	5463718	5463906	189	5463793	74	5456099	6089	5459397	5461396	2000
196	AT4G11790	+	7090312	7090454	143	7093208	7093491	284	7093487	278	7088411	2043	7088412	7090311	1900
197	AT4G12590	-	7452976	7453141	166	7450942	7451289	348	7453195	1258	7450030	219	7453142	7453194	53
198	AT4G12640	+	7462531	7462695	165	7467630	7467861	232	7467844	213	7462446	249	7462447	7462530	84
199	AT4G12790	-	7518892	7519577	686	7517046	7517278	233	7521256	211	7517066	2364	7519578	7521255	1678
200	AT4G13730	+	7970176	7970297	122	7974055	7974270	216	7975063	1007	7968964	1333	7968965	7970175	1211
201	AT4G13780	-	7998433	7998594	162	7992966	7993364	399	7999515	935	7992428	1082	7998595	7999514	920
202	AT4G14160	+	8167464	8167572	109	8173026	8173364	339	8174597	1570	8165213	2359	8165464	8167463	2000
203	AT4G15010	-	8574864	8575339	476	8572784	8573123	340	8575341	442	8572680	477	8575340	8575340	1
204	AT4G16470	-	9289541	9289611	71	9287498	9287860	363	9289684	578	9287281	143	9289612	9289683	72
205	AT4G16845	+	9476068	9476706	639	9479725	9479877	153	9480045	319	9475698	1008	9475699	9476067	369
206	AT4G17020	-	9581082	9581393	312	9577775	9578150	376	9581561	183	9577966	479	9581394	9581560	167
207	AT4G17080	+	9601347	9601568	222	9603815	9604264	450	9604334	518	9598281	3287	9599347	9601346	2000
208	AT4G17270	+	9676055	9676404	350	9678568	9678776	209	9678624	55	9675539	865	9675540	9676054	515
209	AT4G17616	+	9819339	9819606	268	9821632	9821729	98	9821873	240	9819367	239	9819368	9819339	-28
210	AT4G20400	+	11008557	11009002	446	11013588	11013841	254	11013838	249	11008075	927	11008076	11008556	481
211	AT4G24550	+	12675733	12675871	139	12678526	12679047	522	12679199	672	12674105	1766	12674106	12675732	1627
212	AT4G26310	-	13316066	13316442	377	13313416	13314004	589	13316753	895	13313108	687	13316443	13316752	310
213	AT4G26965	+	13539504	13539715	212	13542041	13542465	425	13542917	875	13539652	63	13539653	13539504	-148
214	AT4G27690	+	13823509	13824017	509	13826235	13826394	160	13826373	137	13823407	610	13823408	13823508	101
215	AT4G28910	-	14265680	14266785	1106	14264033	14264328	296	14267280	6363	14257964	1600	14266786	14267279	494
216	AT4G31180	+	15155750	15156694	945	15159362	15159593	232	15161172	1809	15155741	953	15155742	15155749	8
217	AT4G33650	+	16160837	16161071	235	16166587	16166993	407	16167256	668	16160488	583	16160489	16160836	348
218	AT4G34270	-	16406153	16406302	150	16403843	16404136	294	16406940	313	16403822	787	16406303	16406939	637
219	AT4G34450	+	16470735	16471954	1220	16476795	16477020	226	16477030	234	16469038	2916	16469039	16470734	1696
220	AT4G36290	-	17173187	17173360	174	17169384	17169667	284	17173736	292	17169374	549	17173361	17173735	375
221	AT4G36480	+	17217908	17218596	689	17221124	17221624	501	17221884	759	17216529	2067	17216530	17217907	1378
222	AT4G38120	-	17896060	17896106	47	17888507	17888666	160	17896277	429	17888236	217	17896107	17896276	170
223	AT4G38350	-	17966846	17966961	116	17958095	17958322	228	17967049	259	17958062	203	17966962	17967048	87
224	AT4G38500	+	18007755	18008416	662	18010693	18010902	210	18010811	117	18008070	346	18008071	18007755	-315
225	AT4G39370	+	18306203	18306390	188	18308625	18308968	344	18308853	227	18305703	687	18305704	18306202	499
226	AT5G06140	-	1858752	1858902	151	1855994	1856210	217	1859278	232	1855977	526	1858903	1859277	375
227	AT5G06780	-	2096377	2097238	862	2093887	2094145	259	2097668	1144	2093000	1291	2097239	2097667	429
228	AT5G07630	+	2410702	2410702	0	2414523	2414710	188	2411147	-3377	2409258	1443	2409259	2410701	1443
229	AT5G07940	+	2533593	2534718	1126	2540086	2540420	335	2540283	196	2532741	1977	2532742	2533592	851
230	AT5G07980	-	2554669	2555723	1055	2549037	2549430	394	2560327	601	2548828	5658	2555724	2557723	2000
231	AT5G08440	+	2720625	2721035	411	2726970	2727166	197	2727612	641	2720441	594	2720442	2720624	183
232	AT5G08530	-	2761726	2762018	293	2759316	2759846	531	2762028	1306	2758539	302	2762019	2762027	9
233	AT5G09330	-	2894708	2895479	772	2892337	2892621	285	2896674	527	2892093	1966	2895480	2896673	1194
234	AT5G09860	+	3066577	3066813	237	3070733	3070988	256	3072869	2135	3065888	925	3065889	3066576	688
235	AT5G10630	+	3360172	3360559	388	3364414	3364595	182	3364927	512	3359816	743	3359817	3360171	355
236	AT5G10780	+	3408208	3408420	213	3409759	3410075	317	3410084	324	3405570	2850	3406208	3408207	2000
237	AT5G10870	-	3432272	3432467	196	3430496	3430689	194	3432692	197	3430491	420	3432468	3432691	224
238	AT5G11040	+	3495194	3495330	137	3500610	3500944	335	3502091	1480	3495172	158	3495173	3495193	21
239	AT5G11490	+	3671698	3671962	265	3676144	3676405	262	3676547	402	3671683	279	3671684	3671697	14
240	AT5G12210	+	3947021	3947252	232	3949595	3949865	271	3950132	536	3944865	2387	3945021	3947020	2000
241	AT5G12370	-	4008694	4008803	110	4002774	4003000	227	4009167	258	4002741	473	4008804	4009166	363
242	AT5G14080	-	4545256	4545415	160	4543067	4543263	197	4547201	678	4542584	1945	4545416	4547200	1785
243	AT5G14850	-	4804977	4805035	59	4801869	4802097	229	4805845	7944	4794152	868	4805036	4805844	809
244	AT5G15270	+	4958302	4958736	435	4960947	4962101	1155	4962148	1200	4957632	1104	4957633	4958301	669
245	AT5G16610	-	5447665	5448334	670	5444921	5445066	146	5450619	4633	5440432	2954	5448335	5450334	2000
246	AT5G16890	+	5551626	5551662	37	5554741	5554918	178	5555056	314	5551508	154	5551509	5551625	117
247	AT5G18230	-	6027031	6027298	268	6021378	6021608	231	6028019	1018	6020589	988	6027299	6028018	720
248	AT5G19180	+	6453247	6453373	127	6455750	6456032	283	6457025	1274	6450257	3116	6451247	6453246	2000
249	AT5G19450	-	6561471	6561799	329	6558425	6558670	246	6562748	297	6558372	1277	6561800	6562747	948
250	AT5G19485	-	6576352	6576533	182	6573591	6573905	315	6576509	282	6573622	157	6576352	6576508	157
251	AT5G19660	-	6646418	6646545	128	6641906	6642116	211	6646697	1708	6640407	279	6646546	6646696	151
252	AT5G19680	+	6649573	6649661	89	6651564	6652045	482	6652305	740	6649315	346	6649316	6649572	257
253	AT5G20170	-	6810729	6810918	190	6807374	6807552	179	6810907	207	6807344	178	6810729	6810906	178
254	AT5G20200	+	6816611	6816774	164	6821620	6821826	207	6821880	259	6815872	902	6815873	6816610	738
255	AT5G20660	+	6986179	6986400	222	6990947	6991138	192	6993083	2135	6986036	364	6986037	6986178	142
256	AT5G21010	+	7135960	7136060	101	7138374	7138710	337	7138761	386	7135003	1057	7135004	7135959	956
257	AT5G23390	-	7874283	7874504	222	7870408	7870717	310	7874571	333	7870383	288	7874505	7874570	66
258	AT5G24830	+	8530914	8531224	311	8533266	8533866	601	8533786	519	8527648	3576	8528914	8530913	2000
259	AT5G25150	+	8677048	8677115	68	8682058	8682343	286	8687187	5128	8674748	2367	8675048	8677047	2000
260	AT5G25760	+	8967654	8967981	328	8969173	8969348	176	8969214	40	8967639	342	8967640	8967653	14
261	AT5G26760	-	9405704	9407305	1602	9403542	9403867	326	9407646	1391	9402475	1942	9407306	9407645	340
262	AT5G32470	-	12088569	12088705	137	12084896	12085326	431	12221588	1165	12084160	133019	12088706	12090705	2000
263	AT5G36230	+	14273344	14273517	174	14276773	14277056	284	14277971	1197	14273257	260	14273258	14273343	86
264	AT5G37130	+	14681347	14681453	107	14686529	14686753	225	14690435	3905	14652362	29091	14679347	14681346	2000
265	AT5G37380	-	14818330	14819345	1016	14816744	14817033	290	14834207	405	14816627	15877	14819346	14821345	2000
266	AT5G37830	-	15060525	15060865	341	15056187	15056633	447	15062007	5034	15051598	1482	15060866	15062006	1141
267	AT5G38380	+	15345388	15345658	271	15348217	15348462	246	15362773	14555	15344710	948	15344711	15345387	677
268	AT5G38840	+	15551242	15551327	86	15554846	15555076	231	15555155	308	15548292	3035	15549242	15551241	2000
269	AT5G39950	-	15991881	15991977	97	15990686	15990883	198	15993952	182	15990700	2071	15991978	15993951	1974
270	AT5G40190	-	16069849	16070043	195	16069042	16069296	255	16070145	545	16068750	296	16070044	16070144	101
271	AT5G41150	-	16476919	16477416	498	16472763	16473042	280	16477118	232	16472809	199	16476919	16477117	199
272	AT5G41220	-	16496969	16497162	194	16494324	16494558	235	16497958	499	16494058	989	16497163	16497957	795
273	AT5G41480	+	16595862	16595965	104	16598523	16598681	159	16598795	271	16595567	398	16595568	16595861	294
274	AT5G42400	-	16960671	16961242	572	16953544	16954499	956	16964649	1146	16953352	3978	16961243	16963242	2000
275	AT5G42470	+	16982148	16982363	216	16984738	16984932	195	16985095	356	16981194	1169	16981195	16982147	953
276	AT5G43670	-	17541733	17541989	257	17538722	17539023	302	17543990	428	17538594	2257	17541990	17543989	2000
277	AT5G44450	-	17915842	17915842	0	17914359	17914359	0	17916992	1716	17912642	1149	17915843	17916991	1149
278	AT5G46210	-	18736653	18736814	162	18731370	18731567	198	18738696	1236	18730330	2043	18736815	18738695	1881
279	AT5G46750	-	18971817	18971980	164	18969735	18969948	214	18974021	1150	18968797	2204	18971981	18973980	2000
280	AT5G47690	+	19317715	19317897	183	19327014	19327333	320	19327565	550	19317538	359	19317539	19317714	176
281	AT5G48520	+	19661202	19661405	204	19666147	19666435	289	19666789	641	19660200	1205	19660201	19661201	1001
282	AT5G49830	-	20254766	20255088	323	20250418	20250801	384	20255172	1179	20249621	406	20255089	20255171	83
283	AT5G51410	-	20883577	20883749	173	20880703	20881819	1117	20885418	1635	20880183	1841	20883750	20885417	1668
284	AT5G51430	-	20890795	20891006	212	20886744	20887042	299	20891162	280	20886761	367	20891007	20891161	155
285	AT5G53480	+	21713244	21714014	771	21716709	21717877	1169	21721666	4956	21712613	1401	21712614	21713243	630
286	AT5G54430	-	22099693	22099850	158	22096919	22097561	643	22099763	1482	22096078	70	22099693	22099762	70
287	AT5G56730	-	22952576	22952598	23	22946905	22946905	0	22952766	98	22946806	190	22952599	22952765	167
288	AT5G58100	+	23507336	23507826	491	23514863	23515073	211	23515149	285	23507352	474	23507353	23507336	-16
289	AT5G58220	-	23555861	23556000	140	23554395	23554544	150	23556011	142	23554401	150	23556001	23556010	10
290	AT5G58440	-	23626676	23626956	281	23623793	23624152	360	23626825	609	23623542	149	23626676	23626824	149
291	AT5G58450	+	23626825	23626825	0	23632071	23632222	152	23632227	155	23626956	-131	23626957	23626825	-131
292	AT5G59710	+	24057377	24058155	779	24061736	24062081	346	24062322	585	24055659	2496	24055660	24057376	1717
293	AT5G60160	-	24226783	24226913	131	24223646	24223885	240	24227414	353	24223531	631	24226914	24227413	500
294	AT5G61150	-	24607528	24607724	197	24603633	24603844	212	24608604	322	24603521	1076	24607725	24608603	879
295	AT5G61990	-	24903110	24903130	21	24899605	24900184	580	24908264	211	24899972	5154	24903131	24905130	2000
296	AT5G64090	+	25647912	25648067	156	25649415	25649767	353	25650566	1150	25646844	1223	25646845	25647911	1067
297	AT5G64470	+	25775974	25776024	51	25777493	25777962	470	25778029	535	25775634	390	25775635	25775973	339
298	AT5G64830	-	25916512	25916651	140	25914566	25914909	344	25916721	386	25914522	209	25916652	25916720	69
299	AT5G64960	+	25955373	25955495	123	25958427	25958994	568	25958024	-404	25955201	294	25955202	25955372	171
300	AT5G65760	+	26308219	26308287	69	26310891	26311036	146	26311310	418	26308236	51	26308237	26308219	-17
301	AT5G65960	+	26385347	26385411	65	26387197	26387446	250	26387427	229	26385334	77	26385335	26385346	12
302	AT5G67530	+	26941073	26941258	186	26943878	26944145	268	26944027	148	26941049	209	26941050	26941072	23
303	AT5G67610	-	26963614	26963735	122	26960903	26961222	320	26964550	823	26960398	936	26963736	26964549	814
